# Defining the transcriptional responses of *Aspergillus nidulans* to cation/alkaline pH stress and the role of the transcription factor SltA

**DOI:** 10.1101/2020.04.16.044396

**Authors:** Irene Picazo, Oier Etxebeste, Elena Requena, Aitor Garzia, Eduardo A. Espeso

**Affiliations:** Department of Cellular and Molecular Biology, Centro de Investigaciones Biológicas Margarita Salas, CSIC. Ramiro de Maeztu, 9, 28040 Madrid, Spain; Laboratory of Biology, Department of Applied Chemistry, Faculty of Chemistry, University of The Basque Country, 20018 San Sebastian, Spain; Laboratory of RNA Molecular Biology, Rockefeller University, New York, USA; Department of Plant Protection, Instituto Nacional de Investigación y Tecnología Agraria y Alimentaria, Ctra. de La Coruña Km. 7, 28040 Madrid, Spain

**Keywords:** Fungi, *Aspergillus nidulans*, cation stress, alkaline pH stress, signal transduction, transcriptional control, SltA, PacC/Rim101

## Abstract

Fungi have developed the ability to overcome extreme growth conditions and thrive in hostile environments. The model fungus *Aspergillus nidulans* tolerates, for example, ambient alkalinity up to pH 10 or molar concentrations of multiple cations. The ability to grow under alkaline pH or saline stress depends on the effective function of, at least, three regulatory pathways mediated by high hierarchy zinc-finger transcription factors: PacC, which mediates the ambient pH regulatory pathway, the calcineurin-dependent CrzA and the cation-homeostasis responsive factor SltA. Using RNA sequencing, we determined the effect of external pH alkalinisation or sodium stress on gene expression. Data show that each condition triggers transcriptional responses with a low degree of overlap. By sequencing the transcriptomes of the null mutant, the role of SltA in the abovementioned homeostasis mechanisms was also studied. Results show that the transcriptional role of SltA is wider than initially expected and implies, for example, the positive control of the PacC-dependent ambient pH regulatory pathway. Overall, our data strongly suggest that the stress-response pathways in fungi include some common but mostly exclusive constituents, and that there is a hierarchy of authority among the main regulators of stress response, with SltA controlling *pacC* expression at least in *A. nidulans*.
