## Supplementary material for "Defining the transcriptional responses of *Aspergillus nidulans* to cation/alkaline pH stress and the role of the transcription factor SltA": Table S4

### Sheet: Hoja1
Gene	log2FoldChange	sltA_KO_unstressed_trimmed_rep1	sltA_KO_unstressed_trimmed_rep2	sltA_KO_pH8_trimmed_rep1	sltA_KO_pH8_trimmed_rep2	sltA_KO_1M_NaCl_trimmed_rep1	sltA_KO_1M_NaCl_trimmed_rep2	WT_unstressed_trimmed_rep1	WT_unstressed_trimmed_rep2	WT_pH8_trimmed_rep1	WT_pH8_trimmed_rep2	WT_1M_NaCl_trimmed_rep1	WT_1M_NaCl_trimmed_rep2	Predicted SP peptide in AspGD	Predicted TM domains in AspGD	Comments	Annotation
AN2719	9.27015253654079	2.48873596098691	3.20739906556958	203.450583095888	204.941941897688	1.93325987171685	1.02565787718513	0	2.42675457520316	824.957584374681	3442.53312541744	3.69852570586792	2.35934241197333	Yes	0		Has domain(s) with predicted lysozyme activity and role in cell wall macromolecule catabolic process, peptidoglycan catabolic process
AN1628	8.78921257291539	22.3986236488822	14.9678623059914	35302.6992012655	44174.426594697	21.2658585888853	38.9749993330349	137.430605606664	19.4140366016252	64938.9915906739	55467.2483206873	115.887138783861	55.0513229460443	No	8	EnaB	Putative membrane ATPase with a predicted role in energy metabolism
AN3210	8.1807772866388	12.4436798049346	12.8295962622783	4975.91849842993	9659.23731417787	11.5995592303011	19.4874996665175	21.7877789376419	9.70701830081262	8125.25500218335	6167.139428657	24.0404170881414	4.71868482394665	No	8		Has domain(s) with predicted substrate-specific transmembrane transporter activity, transmembrane transporter activity, transporter activity, role in transmembrane transport and integral component of membrane, membrane localization
AN6782	7.04489992916964	2.48873596098691	7.48393115299568	620.696694190843	2820.64830559186	4.83314967929211	2.05131575437026	70.3912857985354	148.032029087392	20394.8340584858	24672.2583683506	30.8210475488993	8.65092217723553	No	8		Sodium:dicarboxylate symporter, putative
AN2622	6.86276465126192	19.9098876878953	13.8987292841348	195.404514837858	817.071163092098	10.6329292944427	9.23092089466616	23.4637619328452	15.7739047388205	2679.11413569259	4023.53575986038	12.3284190195597	5.50513229460443	No	0	IpnA	Isopenicillin-N synthase
AN5427	6.50361741438005	1.24436798049346	0	71.2651759996894	51.235485474422	0	1.02565787718513	0.837991497601613	0	249.52968913809	95.2918333560862	2.46568380391194	3.1457898826311	No	9		Has domain(s) with predicted chromate transmembrane transporter activity and role in chromate transport
AN3197	6.27177283175247	14.9324157659215	37.4196557649784	367.820263224204	610.780918945083	7.73303948686738	35.8980257014795	15.9218384544306	14.5605274512189	2117.89433663468	1260.07259253388	14.7941028234717	11.0102645892089	No	0		Has domain(s) with predicted 5-amino-6-(5-phosphoribosylamino)uracil reductase activity and role in oxidation-reduction process, riboflavin biosynthetic process
AN2373	6.22866481991189	2.48873596098691	4.27653208742611	156.323611870286	302.019703849224	0.966629935858423	2.05131575437026	5.02794898560968	0	423.578867326935	264.596741163502	2.46568380391194	2.35934241197333	No	0		Has domain(s) with predicted ATP binding, protein kinase activity and role in protein phosphorylation
AN5074	6.04627301181547	1.24436798049346	5.34566510928263	16.0921365160589	14.8313247425958	2.89988980757527	0	12.5698724640242	6.06688643800789	825.845590385848	667.042833492603	7.39705141173583	7.86447470657775	No	0		protein of unknown function; Anlyrin-repeats protein
AN8585	6.03351558120953	2.48873596098691	7.48393115299568	35.6325879998447	138.87513168067	1.93325987171685	4.10263150874052	5.86594048321129	7.28026372560946	811.637494207167	546.771587509194	19.7254704312955	7.86447470657775	Yes	0		Has domain(s) with predicted oxidoreductase activity and role in metabolic process
AN5505	5.95468099401697	8.71057586345419	9.62219719670874	716.100074964621	1461.55963827035	6.76640955100896	4.10263150874052	13.4078639616258	8.49364101321104	1012.32685273104	803.967021227562	22.8075751861855	7.86447470657775	No	0		Ortholog of Aspergillus versicolor : Aspve1_0052822 and Aspergillus sydowii : Aspsy1_0046382
AN8622	5.90929566264585	0	12.8295962622783	19.5404514837858	14.8313247425958	0.966629935858423	7.17960514029591	1.67598299520323	0	234.433586948241	170.230071238057	2.46568380391194	1.57289494131555	Yes	0	Alkaline phosphatase related-PhoD	Ortholog of A. fumigatus Af293 : Afu6g08710, A. oryzae RIB40 : AO090005000279, Neosartorya fischeri NRRL 181 : NFIA_054360 and Aspergillus versicolor : Aspve1_0055417, Aspve1_0893167
AN7181	5.80138976166025	48.5303512392448	24.5900595027001	3862.11276385414	13547.7410012366	27.0656382040358	41.0263150874052	1517.60260215652	755.934050175783	77445.6682519581	84131.5868922564	167.666498666012	194.25252525247	Yes	0	Choice of anchor-B domain	Ortholog of A. fumigatus Af293 : Afu4g03200, A. oryzae RIB40 : AO090011000112, Neosartorya fischeri NRRL 181 : NFIA_030260 and Aspergillus versicolor : Aspve1_0140969
AN2621	5.75696635637973	4.97747192197382	1.06913302185653	113.794393934988	327.637446586435	3.86651974343369	0	10.893889468821	10.9203955884142	570.099859169586	1100.01931903288	3.69852570586792	1.57289494131555	No	0	AcvA	Delta-(L-alpha-aminoadipyl)-L-cysteinyl-D-valine synthetase, putative; nonribosomal peptide synthase, the first enzyme of the penicillin biosynthesis pathway
AN7059	5.59385299220287	0	0	83.9089975480214	362.693305068934	1.93325987171685	0	0	0	106.560721340109	49.0336618240055	0	0.786447470657775	No	0	Endoribonuclease L-PSP/Chorismate mutase-like; Aromatic amino acid biosynthesis	protein of unknown function
AN7121	5.47031085164496	0	2.13826604371305	103.449449031807	164.492874417881	0	2.05131575437026	9.21790647361774	8.49364101321104	328.562224132004	689.246755828002	4.3149466568459	1.57289494131555	Yes	0		Has domain(s) with predicted metallocarboxypeptidase activity, zinc ion binding activity and role in proteolysis
AN7010	5.35434620443573	783.951827710877	1129.00447108049	3571.3048682425	4376.5891013151	655.375096512011	945.656562764689	355.308394983084	223.26142091869	15507.2489730194	11177.824569012	182.460601489484	109.316198421431	No	0	Phenazine biosynthesis PhzF protein	Ortholog(s) have role in chromatin silencing by small RNA and cytosol, nucleus localization
AN8445	5.23206665977237	12.4436798049346	13.8987292841348	2485.08565340853	4257.93850337433	10.6329292944427	18.4618417893323	883.2430384721	143.178519936986	19478.4118549608	33327.1622620029	59.1764112938866	27.5256614730221	Yes	0		Putative aminopeptidase Y
AN8955	5.22088951566001	4.97747192197382	2.13826604371305	768.974237803101	3579.7424719629	3.86651974343369	6.15394726311078	64.5253453153242	99.4969375833294	2989.91623960124	5240.1256711541	6.78063046075784	2.35934241197333	No	12		Has domain(s) with predicted role in transmembrane transport and integral component of membrane localization
AN9273	5.22066251938244	2.48873596098691	1.06913302185653	5.74719161287818	13.4830224932689	2.89988980757527	4.10263150874052	9.21790647361774	0	213.121442680219	544.92126064791	8.01347236271382	53.4784280047287	Yes	0	The intron is probably not processed; probably wrong annotation of the transcript	Ortholog of Aspergillus flavus NRRL 3357 : AFL2T_00195, Aspergillus wentii : Aspwe1_0174848, Aspergillus versicolor : Aspve1_0083996 and Aspergillus sydowii : Aspsy1_0900274
AN9320	5.21801732412152	138.124845834774	313.255975403962	1627.6046647671	5615.67886844651	137.261450891896	337.441441593908	416.481774308001	297.277435462387	28988.0682285544	10597.7470979997	152.255974891563	44.0410583568354	No	0	Von Willenbrand factor domain; Zn finger RING-type; E3 ubiquitin ligase; RING/U-box	Ortholog of Aspergillus flavus NRRL 3357 : AFL2T_11783, Aspergillus wentii : Aspwe1_0104603, Aspergillus versicolor : Aspve1_0047986 and Aspergillus sydowii : Aspsy1_0051540
AN0500	5.13880240396708	4.97747192197382	1.06913302185653	4.59775329030254	14.8313247425958	1.93325987171685	3.07697363155539	52.7934643489016	6.06688643800789	1830.18038901638	1178.65821063742	48.0808341762829	47.1868482394665	Yes	7		Ortholog of Aspergillus versicolor : Aspve1_0078379 and Aspergillus sydowii : Aspsy1_0145253
AN7822	5.08062241813294	16.1767837464149	37.4196557649784	118.392147225291	195.5038261524	17.3993388454516	25.6414469296282	101.396971209795	75.2293918312978	2770.57875484285	3978.20275175894	22.8075751861855	18.8747392957866	Yes	3		protein of unknown function
AN0759	4.93747395369033	24.8873596098691	28.8665915901262	27.5865197418153	26.9660449865379	22.2324885247437	36.9236835786647	5.86594048321129	3.64013186280473	183.817244311689	229.44053079912	33.2867313528112	64.4886925939376	No	1	Uncharacterized Cys-rich domain protein	Ortholog of A. nidulans FGSC A4 : AN10907, A. fumigatus Af293 : Afu1g14190, Afu5g00975, A. niger CBS 513.88 : An01g12200 and A. oryzae RIB40 : AO090005000951
AN7774	4.88441812476681	19.9098876878953	6.41479813113916	343.682058450115	199.54873290038	27.0656382040358	18.4618417893323	12.5698724640242	1.21337728760158	460.875119795974	201.685627879872	23.4239961371635	31.457898826311	Yes	7		Ortholog of A. nidulans FGSC A4 : AN6413, AN6419, AN6946, AN5312, AN5664, AN8328, AN3241, AN10369, AN1930, AN2386, AN1738, AN11159, AN8984, AN8951, AN1540, AN8971, AN9387, AN9266, AN9306, AN1317, AN10886, AN7232, AN12202
AN8052	4.85818872336484	1.24436798049346	5.34566510928263	2.29887664515127	1.34830224932689	2.89988980757527	3.07697363155539	0	2.42675457520316	98.5686672396013	48.1084983933639	2.46568380391194	3.1457898826311	No	0	BTB/POZ fold protein	Ortholog of Aspergillus versicolor : Aspve1_0312185 and Aspergillus sydowii : Aspsy1_0059874
AN5655	4.82933156508699	154.301629581188	119.742898447931	378.165208127384	415.277092792683	115.995592303011	84.1039459291806	315.922794595808	303.344321900394	11663.9589566862	7131.15972338556	199.103967165889	176.950680897999	No	0		Putative 5'-nucleotidase with a predicted role in nucleotide salvage pathways
AN9295	4.76531226368707	73.4177108491139	52.3875180709698	2256.34742721597	1303.80827509911	58.9644260873638	76.9243407888847	65.3633368129258	13.3471501636174	1481.19402662752	1396.99678026884	116.503559734839	46.4004007688087	Yes	10		Has domain(s) with predicted substrate-specific transmembrane transporter activity, transmembrane transporter activity, role in transmembrane transport and integral component of membrane, membrane localization
AN0209	4.73707916580714	102.038174400463	115.466366360505	174.714625031497	335.727260082397	86.9966942272581	140.515129174363	510.336822039382	381.000468306895	15611.145676326	17334.7871999319	191.706915754154	1705.01811638606	Yes	9	MepB	High-affinity ammonium transporter expressed in response to complete nitrogen starvation
AN7322	4.69941996220312	13.688047785428	14.9678623059914	54.0236011610549	129.437015935382	12.5661891661595	17.4361839121472	23.4637619328452	13.3471501636174	895.11005925692	342.310469337397	22.8075751861855	18.8747392957866	Yes	1		Ortholog of A. niger CBS 513.88 : An01g14820, Aspergillus wentii : Aspwe1_0093592, Aspergillus versicolor : Aspve1_0038743 and Aspergillus niger ATCC 1015 : 172038-mRNA
AN2372	4.69727093135324	0	3.20739906556958	26.4370814192396	44.4939742277875	0	0	0	0	50.616342636552	30.5303932111733	1.84926285293396	0	No	7		Has domain(s) with predicted transmembrane transporter activity, role in transmembrane transport and integral component of membrane localization
AN0656	4.59932058667031	277.494059650041	573.055299715098	979.321450834442	1404.93094379862	218.458365504004	541.547359153748	173.464240003534	117.697596897353	4696.66379306533	3847.75470803847	86.298933136918	44.0410583568354	No	0	UbiE methylase domain involved in ubiquinone/menaquinone biosynthesis; methyltransferase domain	Protein expressed at increased levels during osmoadaptation
AN9513	4.57595749959412	77.1508147905942	112.258967294935	329.888798579208	524.489574988162	63.7975757666559	80.0013144204401	108.100903190608	128.617992485767	2378.08009790678	3775.59196044843	26.5061008920534	30.6714513556532	No	0		Has domain(s) with predicted transferase activity, transferring acyl groups other than amino-acyl groups activity
AN11043	4.51083405065231	389.487177894452	586.954028999233	1756.34175689557	1887.62314905765	337.35384761459	500.521044066343	202.79394241959	117.697596897353	4491.53440448561	3575.75665942984	113.421454979949	78.6447470657775	No	0	GNAT family	Has domain(s) with predicted N-acetyltransferase activity
AN6747	4.49232844068264	2.48873596098691	0	10.3449449031807	14.8313247425958	3.86651974343369	1.02565787718513	6.7039319808129	3.64013186280473	107.448727351277	249.794126273236	117.119980685817	315.365435733768	No	1		Has domain(s) with predicted DNA binding, RNA polymerase II transcription factor activity, sequence-specific DNA binding, zinc ion binding activity and role in regulation of transcription, DNA-templated, transcription, DNA-templated
AN2588	4.49206839820498	22.3986236488822	116.535499382361	1005.75853225368	1053.0240567243	27.0656382040358	103.591445595698	12.5698724640242	14.5605274512189	428.018897382773	467.207532474015	3.08210475488993	2.35934241197333	No	0		Ortholog of Aspergillus glaucus : Aspgl1_0026529, Aspergillus versicolor : Aspve1_0047339 and Aspergillus sydowii : Aspsy1_0049555
AN5053	4.48642951145142	205.32071678142	372.058291606071	2897.73401121318	5650.73472692901	138.228080827754	368.211177909461	171.788257008331	35.1879413404457	3703.87307257997	3184.41252826843	88.76461694083	22.8069766490755	No	0	GNAT family	Has domain(s) with predicted N-acetyltransferase activity
AN_tD(GUC)8	4.45058847945709	2.48873596098691	5.34566510928263	22.9887664515127	400.445768050087	7.73303948686738	9.23092089466616	0	0	51.5043486477196	40.707190948231	0.616420950977986	0.786447470657775
AN10144	4.45032958408403	2.48873596098691	5.34566510928263	14.9426981934833	41.7973697291337	8.69966942272581	10.2565787718513	16.7598299520323	1.21337728760158	474.195209963487	161.903600362282	8.6298933136918	10.2238171185511	No	0		Protein expressed at increased levels in a hapX mutant versus wild-type
AN9321	4.44071803229472	2.48873596098691	5.34566510928263	16.0921365160589	53.9320899730757	0.966629935858423	4.10263150874052	1.67598299520323	3.64013186280473	170.497154144175	55.5098058384968	4.3149466568459	0.786447470657775	No	0	Probably wrong annotation of the gene	protein of unknown function
AN3331	4.43737530249023	18.6655197074018	31.0048576338393	213.795527999068	478.647298511047	16.4327089095932	23.590131175258	12.5698724640242	20.6274138892268	338.330290254848	535.669626341494	11.0955771176037	5.50513229460443	No	0		Has domain(s) with predicted catalytic activity, metal ion binding, phosphoric diester hydrolase activity
AN6201	4.43352826259172	247.629228118198	279.043718704553	1905.7687388304	1957.73486602265	266.789862296925	263.594074436578	337.71057353345	196.567120591456	6381.21119625022	5902.54268749349	309.443317390949	224.923976608124	No	2		Ortholog of A. fumigatus Af293 : Afu2g11830, A. oryzae RIB40 : AO090026000461, Neosartorya fischeri NRRL 181 : NFIA_087060, Aspergillus wentii : Aspwe1_0175601 and Aspergillus versicolor : Aspve1_0052426
AN11047	4.426032751638	1.24436798049346	10.6913302185653	16.0921365160589	12.134720243942	3.86651974343369	15.3848681577769	10.893889468821	15.7739047388205	507.051432376688	245.168309120028	64.7241998526885	59.7700077699909	No	0	Longer transcript than annotated; Ubiquinone oxidoreductase intermediate-associated protein	Ortholog of Aspergillus versicolor : Aspve1_0874946 and Aspergillus sydowii : Aspsy1_0091813
AN4855	4.41674966255806	78.3951827710877	114.397233338648	318.394415353451	1764.9276443689	93.763103778267	124.104603139401	178.492188989143	174.726329414627	6790.58196739848	3035.46121593513	186.159127195352	223.351081666808	No	6		Ortholog of A. fumigatus Af293 : Afu3g07550, A. niger CBS 513.88 : An02g13140, A. oryzae RIB40 : AO090020000137, Aspergillus wentii : Aspwe1_0029251 and Aspergillus sydowii : Aspsy1_0087744
AN6642	4.40228276337779	77.1508147905942	91.9454398796613	19415.1627066251	59553.1620505196	101.496143265134	133.335524034067	1036.59548253319	1633.20582911172	37735.8154445663	27548.5914742153	680.528729879696	781.728785833829	No	10	EnaA	Putative potassium-transporting ATPase with a predicted role in energy metabolism
AN8972	4.3333818454562	256.339803981652	199.92787508717	4285.10606656197	8580.59551471635	257.123562938341	367.185520032276	597.48793778995	184.43334771544	9594.90495066569	9888.14674669757	268.759534626402	110.889093362746	No	10		Has domain(s) with predicted substrate-specific transmembrane transporter activity, transmembrane transporter activity, role in transmembrane transport and integral component of membrane, membrane localization
AN9158	4.33307796964844	114.481854205398	228.794466677297	437.936000901317	1324.03280883901	113.095702495435	269.748021699689	171.788257008331	178.366461277432	5927.44012454359	2907.78866250659	144.242502528849	128.190937717217	No	0		Has domain(s) with predicted oxidoreductase activity and role in metabolic process
AN1318	4.31477996165976	1.24436798049346	0	1.14943832257564	1.34830224932689	0	0	0.837991497601613	2.42675457520316	32.8562224132004	85.1150356190285	1.84926285293396	1.57289494131555	Yes	0		Ortholog(s) have catechol oxidase activity
AN8602	4.30299925386235	770.263779925449	595.507093174085	7962.15926048143	12620.1090536997	709.506372920082	548.726964294044	179.330180486745	349.452658829254	5872.3837518512	5540.80378611262	40.0673618135691	31.457898826311	Yes	0		Ortholog of A. fumigatus Af293 : Afu2g00500, Afu6g09865, A. oryzae RIB40 : AO090023000371, Neosartorya fischeri NRRL 181 : NFIA_032690, NFIA_055590 and Aspergillus versicolor : Aspve1_0031494
AN7962	4.29652995857326	49.7747192197382	60.940582245822	2368.99238282839	2145.14887867909	6.76640955100896	9.23092089466616	175.978214496339	41.2548277784536	1153.51980850669	4429.68250591205	13.5612609215157	11.0102645892089	Yes	0	PepJ	Extracellular deuterolysin-type metallo-proteinase
AN7271	4.25187550314558	49.7747192197382	67.3553803769612	97.7022574189291	83.5947394582674	67.6640955100896	82.0526301748103	80.4471837697548	75.2293918312978	1312.47288450568	1819.79646807205	60.4092531958426	66.0615875352531	No	0		protein of unknown function
AN7905	4.24741261918878	1.24436798049346	4.27653208742611	44.8280945804498	29.6626494851917	1.93325987171685	8.20526301748104	0	4.85350915040631	112.776763418283	53.6594789772136	4.3149466568459	3.1457898826311	Yes	0		Putative phosphogluconate dehydrogenase
AN8956	4.16989843754913	6.22183990246728	10.6913302185653	1614.96084321877	923.587040788922	3.86651974343369	19.4874996665175	15.9218384544306	1.21337728760158	746.813055391934	375.616352840495	7.39705141173583	0	Yes	10		Has domain(s) with predicted inorganic phosphate transmembrane transporter activity, role in phosphate ion transport and membrane localization
AN2344	4.1533570963436	0	2.13826604371305	37.931464644996	33.7075562331723	0	0	2.51397449280484	0	40.8482765137086	58.2852961304217	0.616420950977986	2.35934241197333	No	10		Putative transmembrane transporter
AN8927	4.13152275481561	0	1.06913302185653	63.21910774166	32.3592539838454	0	0	0	0	19.5361322456867	24.054249196682	0	1.57289494131555	Yes	0	Parallel beta-helix repeats; Pectin-lyase fold-virulence factor	Ortholog of A. fumigatus Af293 : Afu5g01120, A. oryzae RIB40 : AO090003001298, Aspergillus flavus NRRL 3357 : AFL2T_01773 and Neosartorya fischeri NRRL 181 : NFIA_041050
AN4355	4.11929727777401	65.9515029661531	80.1849766392395	249.428115998913	210.335150894995	42.5317171777706	57.4368411223672	92.1790647361774	81.2962782693057	1634.81906655951	1519.11835311353	46.2315713233489	58.9835602993331	No	0	NADP oxidoreductase, coenzyme F420-dependent	Ortholog(s) have cytosol localization
AN3207	4.11215432848863	141.857949776254	94.0837059233743	716.100074964621	745.611143877772	106.329292944427	95.386182578217	10.0558979712194	6.06688643800789	210.457424646716	135.999024304317	6.78063046075784	7.07802723591998	No	11	Amino acid transporter	Ortholog of A. nidulans FGSC A4 : AN1505, A. fumigatus Af293 : Afu2g15470, Afu8g00720, Afu8g05070 and A. niger CBS 513.88 : An07g04980, An16g07680, An14g02720, An14g07130, An15g05540
AN2624	4.10194482700032	0	1.06913302185653	1.14943832257564	2.69660449865379	0	2.05131575437026	1.67598299520323	1.21337728760158	60.3844087593954	35.1562103643813	1.23284190195597	1.57289494131555	Yes	0	The long intron is not processed; Probably, wrong annotation of the transcript	protein of unknown function
AN7859	4.08675017989958	4.97747192197382	17.1061283497044	75.862929289992	121.34720243942	3.86651974343369	12.3078945262216	13.4078639616258	13.3471501636174	162.505100043667	436.677139262842	9.86273521564777	8.65092217723553	Yes	3		Ortholog of A. nidulans FGSC A4 : AN5315, A. niger CBS 513.88 : An01g01450, A. oryzae RIB40 : AO090001000269, Neosartorya fischeri NRRL 181 : NFIA_044920 and Aspergillus wentii : Aspwe1_0166871
AN5190	4.02157347017475	6.22183990246728	6.41479813113916	40.2303412901473	28.3143472358648	9.66629935858423	4.10263150874052	3.35196599040645	2.42675457520316	95.016643194931	52.734315546572	6.16420950977986	2.35934241197333	No	0		protein of unknown function
AN7773	4.00794617466769	511.43523998281	224.517934589871	3166.70257869588	1835.0393613339	562.578622669602	242.055259015691	113.128852176218	82.5096555569073	2096.58219236665	1749.48404734329	312.525422145839	666.121007647136	Yes	1	CYP573A3	Putative cytochrome P450
AN5290	4.00055028348196	0	0	6.89662993545382	40.4490674798068	0	0	9.21790647361774	1.21337728760158	119.880811507623	171.155234668699	1.23284190195597	0.786447470657775	Yes	0		Predicted glycosylphosphatidylinositol (GPI)-anchored protein
AN7532	3.99486217854515	47.2859832587513	70.5627794425307	283.911265676182	455.72616027249	77.3303948686738	67.6934198942185	32.6816684064629	16.9872820264221	526.587564622374	420.024197511293	41.3002037155251	93.5872490082753	Yes	1		Ortholog of A. niger CBS 513.88 : An11g07940, A. oryzae RIB40 : AO090001000606, Neosartorya fischeri NRRL 181 : NFIA_054950, Aspergillus wentii : Aspwe1_0045822 and Aspergillus versicolor : Aspve1_0043923
AN8532	3.9936114412398	663.248133603012	528.151712797124	1123.0012411564	848.082114826616	608.976859590806	505.649333452269	82.123166764958	37.6146959156489	888.894017178747	1246.19514107425	28.9717846959653	20.4476342371022	Yes	0		Predicted glycosylphosphatidylinositol (GPI)-anchored protein
AN8730	3.97982319029374	279.982795611027	112.258967294935	408.050604514351	207.638546396342	289.022350821668	145.643418560288	13.4078639616258	13.3471501636174	206.905400602046	370.990535687287	24.0404170881414	56.6242178873598	Yes	2		Ortholog of Aspergillus versicolor : Aspve1_0038959, Aspergillus sydowii : Aspsy1_0040193 and Aspergillus terreus NIH2624 : ATET_07838
AN4131	3.97464551512165	21.1542556683887	12.8295962622783	9.19550658060509	14.8313247425958	22.2324885247437	16.4105260349621	25.1397449280484	26.6943003272347	149.185009876153	939.040882101238	11.0955771176037	6.2915797652622	Yes	8		Has domain(s) with predicted solute:proton antiporter activity, role in cation transport, transmembrane transport and integral component of membrane localization
AN8539	3.95093457280879	0	0	114.943832257564	98.4260642008632	0.966629935858423	3.07697363155539	19.2738044448371	6.06688643800789	386.282614857897	143.40033174945	9.86273521564777	3.93223735328888	No	0	Ngn26/SidG; triacetylfusarinine C (TAFC) siderophore biosynthetic transacetylase; transcript induced by light in developmentally induced mycelia; GNAT family	Ortholog of A. fumigatus SidG
AN11810	3.94310762047958	17.4211517269084	27.7974585682697	37.931464644996	48.5388809757682	6.76640955100896	19.4874996665175	26.8157279232516	40.0414504908521	570.987865180753	557.873548676893	2.46568380391194	3.93223735328888	No	0	Ngn14; GNAT family	Putative GNAT-type acetyltransferase
AN8518	3.92181301249858	7.46620788296073	82.3232426829525	187.358446579829	846.733812577289	2.89988980757527	10.2565787718513	27.6537194208532	20.6274138892268	707.74079090056	954.768660422145	2.46568380391194	0	No	0	TdiC; terrequinone gene cluster; regulated by LaeA	NADPH-dependent quinone reductase, putative
AN7598	3.91684368760679	21.1542556683887	23.5209264808436	31.0348347095422	45.8422764771144	19.3325987171685	20.5131575437026	4.18995748800806	1.21337728760158	100.344679261936	44.4078446707975	4.3149466568459	0	Yes	0	Glycoside hydrolase	Ortholog of A. fumigatus Af293 : Afu2g15420, Neosartorya fischeri NRRL 181 : NFIA_090660, Aspergillus wentii : Aspwe1_0117646 and Aspergillus versicolor : Aspve1_0073874
AN6154	3.9167264739438	2.48873596098691	2.13826604371305	6.89662993545382	8.08981349596136	4.83314967929211	2.05131575437026	3.35196599040645	0	36.4082464578707	64.761440144913	0.616420950977986	0	No	0		Ortholog of A. nidulans FGSC A4 : AN5342, A. fumigatus Af293 : Afu2g04510, Afu3g02680, Afu3g12240, Afu6g14230, Afu8g01830, Afu8g01940 and A. niger CBS 513.88 : An06g01180, An01g03400, An12g05490, An11g05900
AN3337	3.91330059675783	17.4211517269084	3.20739906556958	3265.55427443738	1163.58484116911	5.79977961515054	0	1.67598299520323	0	47.9523246030493	146.175822041375	0.616420950977986	1.57289494131555	Yes	0	PlyE	Protein with pectate lyase activity, involved in degradation of pectin
AN6438	3.87484790269196	202.831980820433	189.236544868605	1659.78893779922	4410.29665754827	219.424995439862	229.747364489469	532.124600977024	610.328775663593	8936.89249639052	9432.96633882189	235.472803273591	266.605692552986	Yes	0		Putative dipeptidyl-peptidase
AN2538	3.87184796391839	2864.53509109593	1250.88563557214	5355.23314487989	2635.93089743408	3633.56192889181	2025.67430744063	234.637619328452	71.5892599684931	2418.92837442049	3228.82037293923	117.119980685817	80.2176420070931	No	7		protein of unknown function
AN9372	3.86031022764897	0	1.06913302185653	1.14943832257564	6.74151124663447	0.966629935858423	0	4.18995748800806	0	111.000751395947	28.68006634989	57.9435693919307	31.457898826311	No	0		Has domain(s) with predicted serine-type peptidase activity and role in proteolysis
AN9289	3.85890479150815	57.2409271026989	117.604632404218	451.729260772225	590.556385205179	54.1312764080717	67.6934198942185	76.2572262817467	50.9618460792663	998.118756552359	1134.25036596662	232.390698518701	545.794544636496	No	10		Has domain(s) with predicted role in transmembrane transport and integral component of membrane localization
AN2705	3.85085778347053	32.3535674928298	42.7653208742611	559.776463094335	560.893735719988	9.66629935858423	25.6414469296282	0	1.21337728760158	23.9761623015246	30.5303932111733	1.84926285293396	3.93223735328888	No	0	DitA; DIT1_PvcA Pyoverdine biosynthesis	Ortholog(s) have catalytic activity and role in ascospore wall assembly
AN11100	3.82371530706611	4.97747192197382	6.41479813113916	55.1730394836305	29.6626494851917	8.69966942272581	9.23092089466616	3.35196599040645	4.85350915040631	93.2406311725958	62.9111132836297	8.6298933136918	5.50513229460443	No	0	Predicted introns are not processed; Probably a wrong annotation of the transcript	protein of unknown function
AN7230	3.81973536345959	68.44023892714	22.4517934589871	1597.71926838013	595.949594202487	88.9299540989749	33.8467099471093	14.2458554592274	6.06688643800789	107.448727351277	346.011123059963	9.86273521564777	21.2340817077599	Yes	0	GMC-type oxidoreductase	Putative cellobiose dehydrogenase
AN1296	3.81598137499377	1357.60546671836	1442.26044648445	3677.05319391946	9540.5867162371	1490.54336109369	1737.46444395161	1402.7977669851	874.845024360737	23600.5357588008	12721.9223347528	1136.68023360341	1137.20304257114	No	0		Ortholog(s) have 2',3'-cyclic-nucleotide 3'-phosphodiesterase activity, GTP-dependent polyribonucleotide 5'-hydroxyl-kinase activity, RNA ligase (ATP) activity
AN2895	3.80642266582073	186.655197074018	155.024288169196	237.933732773157	385.614443307492	175.926648326233	183.592760016138	268.995270730118	185.646725003041	4992.36979478413	2292.55498112992	847.578807594731	377.494785915732	No	0	P-loop containing nucleoside triphosphate hydrolase	Has domain(s) with predicted ADP binding activity
AN6078	3.78730206323411	385.754073952971	926.938329949608	1725.30692218603	5991.85519600872	293.855500500961	885.142748010767	789.387990740719	701.332072233712	17475.0702937668	8946.3303743044	528.272754988134	304.355171144559	No	0	NadA	Adenine deaminase with a role in nucleotide salvage pathways
AN11209	3.77130566159389	4830.63650027559	4771.54067654568	7208.12772087181	8556.32607422847	3868.45300330541	3892.37164391757	480.169128125724	456.229860138193	6503.75602579135	6650.99990288256	262.595325116622	182.455813192604	No	12		Has domain(s) with predicted role in transmembrane transport and integral component of membrane localization
AN5035	3.75795883939113	44.7972472977644	27.7974585682697	731.042773158105	908.755716046326	42.5317171777706	35.8980257014795	101.396971209795	100.710314870931	1519.37828510773	1355.36442588996	86.915354087896	58.1971128286754	Yes	6		Has domain(s) with predicted solute:proton antiporter activity, role in cation transport, transmembrane transport and integral component of membrane localization
AN9165	3.75068273811403	4.97747192197382	50.2492520272567	247.129239353762	331.682353334416	7.73303948686738	69.7447356485888	144.134537587477	55.8153552296726	4451.57413398307	1655.11737741785	843.263860937885	202.116999959048	No	11		Has domain(s) with predicted role in transmembrane transport and integral component of membrane localization
AN3341	3.74794450017936	12.4436798049346	8.55306417485221	129.886530451047	163.144572168554	14.4994490378763	9.23092089466616	13.4078639616258	12.1337728760158	195.361322456867	195.20948386538	14.7941028234717	25.9527665317066	Yes	9		Ortholog(s) have role in chromate transport
AN3970	3.73847378456807	105.771278341944	138.987292841348	388.510153030565	372.131420814223	99.5628833934176	128.207234648141	319.274760586214	316.691472064012	5589.10983428874	3413.85305906755	221.911542352075	150.997914366293	No	0		Kinesin-family protein
AN6943	3.73117606661521	0	0	2.29887664515127	0	0	0	59.4973963297145	122.551106047759	1033.63899699906	1655.11737741785	72.7376722154023	51.1190855927554	No	0		Putative glycerate kinase with a predicted role in glycerate (three-carbon) metabolism
AN8609	3.71839177697433	2058.18463973618	914.10873368733	3151.75988050239	1538.41286648199	1940.99291120371	1164.12169060512	318.436769088613	183.219970427838	3558.24008674849	4085.52170971337	147.941028234717	110.102645892089	Yes	0		Predicted glycosylphosphatidylinositol (GPI)-anchored protein
AN7727	3.70098041897566	130.658637951813	110.120701251222	419.544987740107	701.117169649985	138.228080827754	135.386839788437	1095.25488736531	373.720204581286	13344.9543358264	8303.34179000848	900.591009378837	1107.31803868615	No	0		Ortholog of A. fumigatus Af293 : Afu5g07980, Afu5g14920, A. niger CBS 513.88 : An03g03960, A. oryzae RIB40 : AO090701000712, Aspergillus wentii : Aspwe1_0271934 and Aspergillus sydowii : Aspsy1_0032303
AN8913	3.69676325896082	0	0	13.7932598709076	28.3143472358648	0.966629935858423	2.05131575437026	4.18995748800806	1.21337728760158	39.0722644913735	81.414381896462	3.08210475488993	0.786447470657775	Yes	0		Predicted glycosylphosphatidylinositol (GPI)-anchored protein
AN11151	3.68609904606086	6.22183990246728	18.1752613715609	86.2078741931727	547.410713226719	1.93325987171685	12.3078945262216	10.0558979712194	6.06688643800789	184.705250322856	150.801639194583	20.3418913822735	15.7289494131555	Yes	0	N2227-like domain; overlapping homologous superfamily: S-adenosine-L-methionine-dependent methyltransferase	Ortholog of A. oryzae RIB40 : AO090010000656, Aspergillus glaucus : Aspgl1_0164878, Aspergillus wentii : Aspwe1_0165833, Aspergillus versicolor : Aspve1_0047516 and Aspergillus zonatus : Aspzo1_0025875
AN2388	3.68264237352773	1526.83951206547	962.219719670874	5863.28488345832	4418.38647104423	1452.84479359521	667.703278047519	224.581721357232	195.353743303854	1599.29882611281	4770.14264838816	49.3136760782389	72.3531673005153	No	0	Glycoside hydrolase domain	Putative beta-1,4-endoglucanase
AN9224	3.66249729549632	0	2.13826604371305	4.59775329030254	0	0.966629935858423	1.02565787718513	1.67598299520323	1.21337728760158	55.9443787035575	27.7549029192484	0	0	No	0	Corregulated member of a dimethyl-allyl-tryptophan synthase (DMATS) aromatic prenyltransferase-NRPS-containing gene cluster	Predicted monooxygenase
AN3429	3.62142254251701	1287.92085981073	1829.28660039652	3163.25426372815	3293.9023951056	1119.35746572405	1648.2322086365	750.002390353443	481.710783177826	9431.51184461086	7041.41887061332	419.16624666503	229.64266143207	Yes	0	Isochorismatase-like domain	protein of unknown function
AN5458	3.60997898888788	87.1057586345419	111.189834273079	510.350615223582	455.72616027249	87.9633241631165	80.0013144204401	80.4471837697548	50.9618460792663	708.628796911728	1087.99219443454	178.762075783616	386.145708092968	Yes	3		Ortholog(s) have role in syncytium formation by plasma membrane fusion
AN6411	3.60405727064137	286.204635513495	617.958886633072	1313.80800270395	2638.62750193273	202.992286530269	588.727621504264	562.292294890682	297.277435462387	8144.79113442904	5039.36520670487	247.80122229315	80.2176420070931	No	0	Ngn28; GNAT family	Putative GNAT-type acetyltransferase
AN6413	3.59338498304302	9.95494384394764	11.7604632404218	49.4258478707523	156.40306092192	14.4994490378763	18.4618417893323	46.9275238656903	13.3471501636174	538.131642767553	388.568640869478	69.6555674605124	38.535926062231	Yes	6		Ortholog of A. nidulans FGSC A4 : AN6419, AN6946, AN5312, AN5664, AN8328, AN3241, AN10369, AN1930, AN2386, AN1738, AN11159, AN8984, AN8951, AN1540, AN8971, AN9387, AN9266, AN9306, AN1317, AN10886, AN7232, AN7774, AN12202
AN2941	3.55612197616923	17.4211517269084	16.0369953278479	10.3449449031807	14.8313247425958	13.5328191020179	13.3335524034067	159.218384544306	46.1083369288599	1397.72146157777	1382.19416537857	271.225218430314	444.342820921643	No	0		Ortholog of A. nidulans FGSC A4 : AN5437, A. fumigatus Af293 : Afu3g08250, Afu6g13630, A. niger CBS 513.88 : An02g11860 and A. oryzae RIB40 : AO090005001453, AO090103000325
AN8514	3.55056596048318	8.71057586345419	7.48393115299568	185.059569934677	306.064610597205	5.79977961515054	5.12828938592565	3.35196599040645	3.64013186280473	53.2803606700547	57.36013269978	6.16420950977986	1.57289494131555	Yes	0	TdiB; DMATS aromatic prenyltransferase	Asterriquinone prenyltransferase
