## Supplementary material for "Defining the transcriptional responses of *Aspergillus nidulans* to cation/alkaline pH stress and the role of the transcription factor SltA": Table S5

### Sheet: Hoja1
Gene	log2FoldChange	sltA_KO_unstressed_trimmed_rep1	sltA_KO_unstressed_trimmed_rep2	sltA_KO_pH8_trimmed_rep1	sltA_KO_pH8_trimmed_rep2	sltA_KO_1M_NaCl_trimmed_rep1	sltA_KO_1M_NaCl_trimmed_rep2	WT_unstressed_trimmed_rep1	WT_unstressed_trimmed_rep2	WT_pH8_trimmed_rep1	WT_pH8_trimmed_rep2	WT_1M_NaCl_trimmed_rep1	WT_1M_NaCl_trimmed_rep2	Predicted SP peptide in AspGD	Predicted TM domains in AspGD	Comments	Annotation
AN8915	-6.45722849478041	3073.58891181883	8346.7215016339	1951.74627173343	2184.24964390957	2917.28914642072	5506.75714260696	44845.9529856479	77101.632986067	742.373025336096	191.508830142814	7293.49269197153	9420.06780353883	No	10		Ortholog(s) have dipeptide transporter activity, tripeptide transporter activity and role in dipeptide transport, tripeptide transport
AN7515	-6.29388616471305	26.1317275903626	74.8393115299568	2.29887664515127	10.7864179946151	2.89988980757527	15.3848681577769	3920.96221727795	8437.82565798137	53.2803606700547	8.32647087577452	209.583123332515	150.997914366293	Yes	0	Peptidase G1 domain	Ortholog(s) have endopeptidase activity, role in zymogen activation and extracellular region localization
AN6703	-6.28802944481413	153.057261600695	188.167411846749	62.0696694190843	90.3362507049019	135.328191020179	149.746050069029	1337.43443017217	737.733390861759	15.0961021898488	3.70065372256645	2189.52721787381	4091.8861898324	No	10	JenB	Short-chain carboxylic acid transporter involved in uptake of lactate, succinate, pyruvate and malate
AN7597	-6.12321427483897	75.9064468101008	588.023162021089	35.6325879998447	57.9769967210564	37.6985674984785	314.876968295835	20188.0531687204	43858.7354376466	277.057875484285	80.4892184658204	861.756489467224	1218.99357951955	No	15		Ortholog(s) have tetrapeptide transmembrane transporter activity, role in cellular response to drug, nitrogen utilization, tetrapeptide transmembrane transport and Golgi apparatus, endoplasmic reticulum, plasma membrane localization
AN4003	-6.11405110407509	681.913653310413	965.427118736443	310.348347095422	353.255189323646	535.512984465566	592.830253013005	3794.4255011401	6029.27174209224	62.1604207817305	41.6323543788726	379.098884851461	87.2956692430131	No	0		Putative tartrate dehydrogenase with a predicted role in tartrate (four-carbon) metabolism
AN4822	-5.96607017832623	51323.9573554526	52210.0419893416	27918.7074170396	23870.3430220833	46750.0902178568	43636.6143848413	75246.6085356392	82137.1487296136	1448.33780421432	673.518977507095	7361.91541753009	3395.09373082962	No	0		Putative tartrate dehydrogenase with a predicted role in tartrate (four-carbon) metabolism
AN5030	-5.75158218514267	21.1542556683887	33.1431236775523	10.3449449031807	9.43811574528826	24.1657483964606	13.3335524034067	220.391763869224	203.847384317065	3.55202404467032	0.925163430641614	16.6433656764056	6.2915797652622	No	0	D-isomer specific 2 hydroxyacid dehydrogenase	Has domain(s) with predicted NAD binding, oxidoreductase activity, acting on the CH-OH group of donors, NAD or NADP as acceptor activity and role in oxidation-reduction process
AN2555	-5.72078031123218	4724.86522193365	9397.67926211887	2441.40699715065	2550.98785572648	4858.28205762443	6721.13606919415	14569.3201773016	29468.0808066919	363.19445856754	344.16079619868	11173.246157427	15820.9637672225	Yes	0		Ortholog(s) have serine-type carboxypeptidase activity
AN2036	-5.55369440700738	908.388625760222	567.709634605815	644.834898964932	268.312147616052	937.63103778267	738.473671573293	195.252018941176	863.924628772323	6.21604207817305	4.62581715320807	115.887138783861	324.802805381661	No	0		Putative Zn(II)2Cys6 transcription factor
AN5310	-5.55196482186486	1.24436798049346	1.06913302185653	11.4943832257564	1.34830224932689	0	0	107.262911693006	106.777201308939	0.888006011167579	0.925163430641614	1.84926285293396	0.786447470657775	No	1	Aromatic-ring hydroxylase-like	Has domain(s) with predicted FAD binding, oxidoreductase activity and role in metabolic process
AN1792	-5.51505129111009	444.239369036164	555.949171365394	134.484283741349	121.34720243942	275.489531719651	240.00394326132	702.236874990151	467.150255726607	12.4320841563461	6.4761440144913	410.536353351339	988.564470616824	No	0		Has domain(s) with predicted hydrolase activity, hydrolase activity, acting on ester bonds activity and role in lipid metabolic process
AN1199	-5.42289866904243	2727.65461324165	3381.66774813219	1712.6631006377	1167.62974791709	2143.01856779812	2524.1440357526	1889.67082709164	3442.35136492568	71.9284869045739	32.3807200724565	4147.28015817989	3296.78779699739	No	11	Amino acid transporter	Ortholog(s) have role in cell-abiotic substrate adhesion
AN5031	-5.34470886336036	8.71057586345419	26.7283255464132	1.14943832257564	6.74151124663447	4.83314967929211	12.3078945262216	194.414027443574	100.710314870931	1.77601202233516	0	22.1911542352075	3.1457898826311	No	0	MdhB	Putative malate dehydrogenase with a predicted role in the methylglyoxal bypass or the TCA cycle
AN7796	-5.30351409982092	26.1317275903626	31.0048576338393	5.74719161287818	24.2694404878841	25.132378332319	29.7440784383688	2279.33687347639	2186.50587225804	69.2644688710712	15.7277783209074	2769.57933274409	1712.88259109263	Yes	8		Has domain(s) with predicted role in transmembrane transport and integral component of membrane localization
AN2583	-5.2762650764039	10290.9231986809	11254.7633210837	4885.11287094645	3889.85198930809	8722.86854118641	9168.35576415787	15052.8412714178	20235.4930253315	494.619348220342	184.107522697681	2426.84928400033	611.856132171749	No	0	GdhC	Putative glyceraldehyde-3-phosphate dehydrogenase with a predicted role in gluconeogenesis and glycolysis
AN3414	-5.26963473311115	23.6429916293757	83.3923757048091	14.9426981934833	35.0558584824992	23.1991184606022	34.8723678242944	1012.29372910275	72.8026372560947	7.10404808934063	1.85032686128323	314.374684998773	58.9835602993331	No	0	NADP-dependent oxidoreductase	Ortholog of A. fumigatus Af293 : Afu8g01560, A. niger CBS 513.88 : An17g00340, A. oryzae RIB40 : AO090005000480, Aspergillus wentii : Aspwe1_0181927 and Aspergillus sydowii : Aspsy1_0833236
AN7798	-5.10040038063089	19.9098876878953	11.7604632404218	8.04606825802945	5.39320899730757	14.4994490378763	12.3078945262216	824.583633639987	766.854445764197	25.7521743238598	13.8774514596242	395.742250527867	212.340817077599	No	0	Chloramphenicol acetyltransferase-like domain superfamily	Ortholog of A. nidulans FGSC A4 : AN6764, AN2660, A. fumigatus Af293 : Afu8g01960 and A. niger CBS 513.88 : An15g04120, An11g05430, An01g12050, An11g03480, An01g01140
AN6739	-5.04155282335083	587.341686792911	506.769052359994	667.823665416445	736.173028132484	764.604279264013	681.036830450926	9058.68808907343	13854.3418698348	341.882314299518	313.630402987507	1528.10753747443	1142.70817486575	No	0	TauD Taurine catabolism dioxygenase TauD/TfdA	Has domain(s) with predicted oxidoreductase activity and role in oxidation-reduction process
AN2584	-5.03990343129015	2552.19872799208	2741.25706804013	1170.128212382	974.822526263344	2515.17109310362	2392.85982747291	5630.46487238524	3857.32639728541	140.304949764477	90.6660162028781	6352.21789982814	1738.83535762434	Yes	12		Has domain(s) with predicted substrate-specific transmembrane transporter activity, transmembrane transporter activity, role in transmembrane transport and integral component of membrane, membrane localization
AN11965	-5.03052852181587	481.570408450967	579.470097846237	302.302278837392	279.098565610667	536.479614401425	462.571702610493	1848.60924370916	2059.10125705988	51.5043486477196	53.6594789772136	382.797410557329	159.648836543528	No	0		protein of unknown function
AN3570	-4.98564692786476	4.97747192197382	39.5579218086915	4.59775329030254	0	2.89988980757527	8.20526301748104	514.52677952739	41.2548277784536	2.66401803350274	1.85032686128323	101.709456911368	18.0882918251288	No	0	TauD Taurine catabolism dioxygenase TauD/TfdA	Has domain(s) with predicted oxidoreductase activity and role in oxidation-reduction process
AN8132	-4.90134997139604	59.7296630636859	69.4936464206742	28.7359580643909	14.8313247425958	38.6651974343369	63.590788385478	73.7432517889419	74.0160145436962	1.77601202233516	0	61.6420950977986	38.535926062231	No	0		Has domain(s) with predicted metallopeptidase activity, zinc ion binding activity and role in proteolysis
AN8421	-4.86906043395355	4871.70064363188	5669.61241490516	3624.17903108098	2897.50153380349	4247.37193816191	4784.69399706863	2703.3605712628	4229.8332245791	137.640931730975	76.7885647432539	3091.96749010558	2400.23768044753	Yes	1	DfgB; Glycoside hydrolase family 76	Putative endo-mannanase GH76 family protein
AN7108	-4.85146097686165	8686.93287182481	9082.28502067119	4554.07463404467	4003.10937825155	7589.97825636034	7109.86040464732	15558.1501444715	13679.6155404202	482.187264063995	455.180407875674	1582.35258116049	789.593260540406	No	0		Ortholog(s) have ATP binding activity and cytosol, nucleus localization
AN9177	-4.84049808720501	8.71057586345419	6.41479813113916	1.14943832257564	1.34830224932689	2.89988980757527	5.12828938592565	1318.99861722494	1706.00846636782	39.0722644913735	59.2104595610633	138.078293019069	150.211466895635	No	0		Putative NADH:flavin oxidoreductase
AN7295	-4.83658686903743	2732.63208516363	3073.75743783751	1257.48552489775	881.789671059788	2856.39146046164	3966.2190110749	6605.04898409591	4364.51810350287	181.153226278186	151.726802625225	5503.40625033146	2356.19662209069	No	12		Putative transmembrane transporter
AN9206	-4.79175388187088	2784.89554034435	4962.915487458	1477.02824450969	1747.39971512765	2218.41570279508	3918.01309084719	243.855525802069	573.927457035546	8.88006011167579	6.4761440144913	138.694713970047	812.400237189482	No	0		Transcript induced in response to calcium dichloride in a CrzA-dependent manner
AN7390	-4.77549137320186	431.795689231229	740.909184146573	187.358446579829	245.391009377495	364.419485818625	528.213806750342	395.531986867961	362.799808992872	13.3200901675137	5.55098058384968	294.032793616499	81.0040894777509	No	8		Has domain(s) with predicted role in transmembrane transport and integral component of membrane localization
AN7159	-4.76488854901095	1561.68181551929	3673.54106309902	1552.89117379968	1303.80827509911	1851.09632716888	2162.08680510625	9927.6852720863	23544.372888621	580.755931303597	386.718314008195	2703.62229098945	7427.99636036269	Yes	1	Peptidase S8/S53 domain	Ortholog(s) have tripeptidyl-peptidase activity
AN5447	-4.66003301429501	10997.7242116012	12586.9030663169	6905.82544203442	4898.3820718046	10777.9237848214	14061.7694962081	20468.780320417	49122.3661112623	980.358636329007	1446.95560552348	12673.6147521074	14066.399460185	No	0		Putative glutamate decarboxylase with a predicted role in 4-aminobutyrate (GABA) shunt
AN7797	-4.6399658031153	3.73310394148037	12.8295962622783	4.59775329030254	10.7864179946151	2.89988980757527	9.23092089466616	196.928001936379	206.274138892268	7.10404808934063	2.77549029192484	273.074481283248	78.6447470657775	No	11		Has domain(s) with predicted role in transmembrane transport and integral component of membrane localization
AN0530	-4.63338875867143	37.3310394148037	59.8714492239655	22.9887664515127	22.9211382385572	35.7653076267616	62.5651305082929	190.224069955566	32.7611867652426	2.66401803350274	0.925163430641614	224.377226155987	107.743303480115	Yes	1		monooxygenase, putative
AN7392	-4.59389406318203	108.260014302931	112.258967294935	57.4719161287818	43.1456719784606	102.462773200993	103.591445595698	285.75510068215	584.84785262396	5.32803606700547	23.1290857660403	144.858923479827	109.316198421431	No	9	Amino acid permease₂	protein of unknown function
AN11152	-4.56717890263624	4548.16496870358	8818.20916427263	5842.59499365196	6684.88255216274	4703.62126788709	5482.14135355452	47886.1861389465	44790.6091945246	2171.17469730473	1327.60952297072	26546.168253867	15787.1465259842	Yes	0	GelD; Predicted GPI-anchored protein	Putative 1,3-beta-transglycosidase with a predicted role in glucan processing
AN0527	-4.55871745134729	26.1317275903626	133.641627732066	29.8853963869665	45.8422764771144	28.0322681398943	52.3085517364416	197.765993433981	49.7484687916647	2.66401803350274	0	56.0943065389967	11.0102645892089	No	0		Putative histidine acid phosphatase
AN7510	-4.51757521160903	1689.85171751011	2094.43158981694	1217.2551836076	1009.87838474584	1798.89831063252	2551.8367984366	820.393676151979	1644.12622470014	57.7203907258926	35.1562103643813	735.390194516737	1090.80264180233	No	11		Has domain(s) with predicted role in transmembrane transport and integral component of membrane localization
AN11985	-4.51599726719691	3403.3464266496	6288.64043456009	1421.85520502606	1888.97145130698	2866.05775982022	5511.88543199289	4541.91391700074	5841.19826251399	187.369268356359	207.236608463721	5539.15866548818	3253.53318611122	No	0	Related to class I glutamine amidotransferase-like	Ortholog of A. fumigatus Af293 : Afu3g01210, A. niger CBS 513.88 : An01g10950, A. oryzae RIB40 : AO090026000081, Aspergillus wentii : Aspwe1_0103451 and Aspergillus terreus NIH2624 : ATET_07760
AN3479	-4.5143208501268	187.899565054512	116.535499382361	160.921365160589	91.6845529542288	222.324885247437	151.797365823399	128.212699133047	145.605274512189	6.21604207817305	0	85.68251218594	270.537929906275	No	9		Ortholog of A. fumigatus Af293 : Afu3g01210, A. niger CBS 513.88 : An01g10950, A. oryzae RIB40 : AO090026000081, Aspergillus wentii : Aspwe1_0103451 and Aspergillus terreus NIH2624 : ATET_07760
AN8122	-4.50007142023247	785.19619569137	645.756345201342	488.511287094645	525.837877237489	950.19722694883	1232.84076837653	1368.44011558343	9222.88076305959	146.520991842651	164.679090654207	1004.76615009412	4482.75058274932	No	9		Ortholog(s) have role in cellular response to drug, hexose transport, pathogenesis
AN9178	-4.4909823485619	7.46620788296073	6.41479813113916	0	13.4830224932689	5.79977961515054	6.15394726311078	3305.03846654076	5592.45591855567	147.408997853818	204.461118171797	666.351048007203	605.564552406487	No	0		Molybdenum cofactor-containing nicotinate hydroxylase
AN6460	-4.47387696482902	1346.40615489392	1274.40656205298	1055.18438012443	926.283645287576	1303.98378347301	1525.15326337429	409.777842327189	934.300511453215	22.2001502791895	29.6052297805316	503.615916949014	663.761665235162	Yes	1	Procollagen-lysine, 2-oxoglutarate 5-Dioxygenase/glycosyltransferase 25 family member	Ortholog of A. nidulans FGSC A4 : AN12398, A. oryzae RIB40 : AO090023000067, AO090010000683, Aspergillus wentii : Aspwe1_0075588 and Aspergillus versicolor : Aspve1_0086685
AN2232	-4.47234037164246	1368.8047785428	1393.08032747905	952.884369415202	686.285844907389	1233.41979815535	1340.53484548096	1800.00573684826	2432.82146164116	119.880811507623	42.5575178095142	1916.45273659056	1058.55829550537	Yes	7	Organic solute transporter subunit alpha	Ortholog of A. fumigatus Af293 : Afu5g07250, A. niger CBS 513.88 : An17g00680, A. oryzae RIB40 : AO090701000231, Aspergillus wentii : Aspwe1_0101724 and Aspergillus sydowii : Aspsy1_0054323
AN7937	-4.45460586625695	16957.0024701843	23566.8992007834	15669.1432133511	15541.8800279911	15826.63193981	22173.6976468653	26964.0524183271	34893.0906595586	1706.74755346409	806.742511519487	15086.9027751862	23635.1058356781	No	0		Protein responsive to Concanamycin A
AN0005	-4.44865052052939	8.71057586345419	25.6591925245566	5.74719161287818	14.8313247425958	7.73303948686738	25.6414469296282	1152.23830920222	117.697596897353	24.8641683126922	3.70065372256645	327.31952496931	96.7330388909064	Yes	0		Ortholog of A. niger CBS 513.88 : An03g02250, Aspergillus tubingensis : Asptu1_0080862, Aspergillus kawachii : Aspka1_0180365, Aspergillus acidus : Aspfo1_0194711 and Aspergillus wentii : Aspwe1_0734587
AN8337	-4.44644077156225	1621.41147858297	2126.50558047263	1023.00010709232	1024.70970948844	1832.73035838757	2846.20060918873	1577.09999848623	3911.92837522749	74.5925049380766	140.624841457525	1331.46925411245	1323.59109311704	No	7		Ortholog(s) have high-affinity zinc uptake transmembrane transporter activity
AN6953	-4.44539625771531	73.4177108491139	101.56763707637	36.7820263224204	39.1007652304799	77.3303948686738	76.9243407888847	132.402656621055	200.20725245426	7.10404808934063	4.62581715320807	101.09303596039	156.503046660897	No	0		Ortholog of A. nidulans FGSC A4 : AN8618, Aspergillus wentii : Aspwe1_0023054, Aspergillus versicolor : Aspve1_0063482, Aspve1_0137255 and Aspergillus clavatus NRRL 1 : ACLA_066490
AN5549	-4.44504396155589	2766.23002063695	1973.61955834715	2144.85190992614	1628.74911718689	3306.84101057166	2642.09469162889	3639.3970740838	4440.96087262177	219.337484758392	121.196409414051	3550.5846776332	3056.92131844677	No	12		Has domain(s) with predicted transmembrane transporter activity, role in transmembrane transport and integral component of membrane localization
AN7954	-4.43896330612365	0	1.06913302185653	0	0	2.89988980757527	0	54.4694473441048	251.169098533527	5.32803606700547	1.85032686128323	0.616420950977986	4.71868482394665	No	0	NADP-dependent oxidoreductase	Ortholog(s) have intracellular localization
AN3433	-4.41793052507556	2151.51223827318	2473.973812576	1462.08554631621	1506.05361249814	1838.53013800272	2094.39338521203	6146.66763490783	5434.71687116747	285.049929584793	216.488242770138	3011.83276647844	1550.87441213713	No	0		Has domain(s) with predicted RNA polymerase II transcription factor activity, sequence-specific DNA binding, zinc ion binding activity, role in regulation of transcription, DNA-templated and nucleus localization
AN7278	-4.38418807909226	1082.60014302931	1164.28586080176	668.97310373902	571.680153714603	1061.35966957255	1329.25260883193	1538.55238959656	3699.58734989721	77.2565229715794	142.475168318808	1208.18506391685	1285.0551670548	No	0		Putative glutamate decarboxylase with a predicted role in the 4-aminobutyrate (GABA) shunt
AN2556	-4.38378098348954	1104.99876667819	1448.67524461559	787.365250964311	620.219034690371	969.529825665998	1315.91905642852	2514.81248430244	3335.57416361674	130.536883641634	134.148697443034	1363.5231435633	1405.38163006544	Yes	2	MAPEG membrane-associated eicosanoid/glutathione metabolism protein	Ortholog of A. nidulans FGSC A4 : AN0032, A. niger CBS 513.88 : An11g09050, A. oryzae RIB40 : AO090010000754 and Neosartorya fischeri NRRL 181 : NFIA_113020
AN10217	-4.36248666470527	598.540998617352	983.602380108004	311.497785417997	322.244237589128	637.975757666559	812.321038730622	10375.1727318056	1218.23079675198	204.241382568543	169.304907807415	5519.43319505689	1500.54177401504	No	0		Ortholog(s) have oxidoreductase activity, acting on CH-OH group of donors activity and cytosol, nucleus localization
AN3858	-4.31890201240423	19.9098876878953	34.2122566994088	2.29887664515127	9.43811574528826	14.4994490378763	23.590131175258	428.213655274424	12.1337728760158	2.66401803350274	6.4761440144913	11.7119980685817	11.0102645892089	No	1		Possible pseudogene
AN2037	-4.25845436790275	11799.0971910389	12303.5828155249	5819.60622720045	4520.85744199307	10976.0829216724	12183.7899230822	3632.69314210299	10477.5128784396	137.640931730975	410.772563204876	1963.91714981586	6077.66605324329	No	0	CipA	Predicted NAD binding oxidoreductase
AN5372	-4.24520788676811	16190.4717942003	17090.0913543766	13690.9598601984	10599.0039819587	14961.4981472167	15325.3800009002	21003.4188958868	17705.6013806822	1150.85579047318	804.892184658204	15835.2378096735	13259.5043552901	Yes	1		Transcript induced in response to calcium dichloride in a CrzA-dependent manner
AN8099	-4.23886120395752	230.208076391289	1858.15319198664	227.588787869976	500.220134500278	298.688650180253	529.239464627527	15429.0994538409	4052.68014058927	214.009448691387	171.155234668699	5094.10273888207	626.798634114247	Yes	0	Cupin-1 domains	Putative oxalate decarboxylase with a predicted role in oxalic acid metabolism
AN8412	-4.2327013917088	363.355450304089	365.643493474932	157.473050192862	156.40306092192	387.618604279228	535.393411890637	691.34298552133	1327.43475263613	20.4241382568543	69.387257298121	632.447895703413	845.431030957108	No	0		Putative hybrid polyketide synthase-nonribosomal peptide synthase (PKS-NRPS)
AN2831	-4.21869011435193	1275.47718000579	1557.72681284496	490.810163739797	337.075562331723	993.695574062459	866.680906221434	5271.80451141174	1678.10078875298	94.1286371837634	9.25163430641614	418.549825714052	29.8850038849955	No	12		Has domain(s) with predicted role in transmembrane transport and integral component of membrane localization
AN0732	-4.18398373403163	7441.32052335086	4369.54666032762	5372.47471971852	2978.39966876311	8608.80620875512	5625.73345636043	6501.13803839331	12190.801608533	452.883065695465	441.30295641605	4506.03715164908	2762.00351695011	No	12	Amr1	Putative transporter of the major facilitator superfamily (MFS)
AN5228	-4.16502734241913	1961.12393725769	1891.2963156642	735.640526448407	683.589240408735	1739.93388454516	2525.16969362979	2893.58464121837	1937.76352829972	149.185009876153	94.3666699254446	2081.65355145266	1163.94225657351	No	0		Putative NADH:flavin oxidoreductase/NADH oxidase
AN11281	-4.16444513211675	2704.01162161228	3702.40765468915	1918.41256037874	1782.45557361015	2547.06988098694	3414.4150731493	4090.23649979347	1708.43522094302	198.913346501538	62.9111132836297	3185.04705370325	1977.12894123365	Yes	1		Ortholog of A. fumigatus Af293 : Afu3g01196, Aspergillus wentii : Aspwe1_0041157, Aspergillus clavatus NRRL 1 : ACLA_063740, Aspergillus zonatus : Aspzo1_0069971 and Aspergillus sydowii : Aspsy1_0281282
AN7391	-4.1600029166099	43.5528793172709	32.0739906556958	25.287643096664	10.7864179946151	35.7653076267616	44.1032887189606	134.078639616258	367.653318143278	8.88006011167579	12.9522880289826	44.382308470415	44.8275058274932	Yes	0		Ortholog of A. niger CBS 513.88 : An01g00210, A. oryzae RIB40 : AO090124000067, Aspergillus versicolor : Aspve1_0133217, Aspergillus niger ATCC 1015 : 46876-mRNA and Aspergillus sydowii : Aspsy1_1048564
AN3408	-4.15158225897152	4811.97098056819	6304.67742988794	3863.26220217671	3389.63185480781	5488.52477580413	5407.26832852	13015.6839407482	18806.1345805369	971.478576217331	722.5526393311	12845.5961974302	9597.01848443683	No	11		Dipeptide transporter, putative
AN8507	-4.14028011021285	9.95494384394764	114.397233338648	3.44831496772691	12.134720243942	9.66629935858423	27.6927626839985	1309.78071075132	69.1625053932899	11.5440781451785	3.70065372256645	927.097110270891	328.73504273495	No	11	Membrane transporter	Ortholog(s) have role in secondary metabolite biosynthetic process
AN6277	-4.13913921513272	3344.86113156641	4525.64008151868	2303.47439844157	1756.83783087294	3241.11017493329	4089.29795633711	5420.12900648723	4818.32120906586	319.682164020328	213.712752478213	16835.6890131108	9538.82137160816	No	7		Has domain(s) with predicted role in transmembrane transport and integral component of membrane localization
AN6963	-4.13080564740889	74.6620788296073	155.024288169196	47.1269712256011	70.1117169649985	58.9644260873638	114.873682244734	126.536716137843	126.191237910564	3.55202404467032	6.4761440144913	73.9705141173583	40.8952684742043	No	0		Ortholog(s) have flavin-linked sulfhydryl oxidase activity and role in oxidation-reduction process
AN8525	-4.12736931315045	42.3085113367775	147.540357016201	20.6898898063614	48.5388809757682	29.9655280116111	63.590788385478	5280.18442638776	734.093258998954	103.896703306607	74.0130744513291	1264.27937045585	342.89109720679	No	0		Has domain(s) with predicted oxidoreductase activity and role in oxidation-reduction process
AN4809	-4.11458116367308	136.88047785428	149.678623059914	50.575286193328	49.8871832250951	122.76200185402	128.207234648141	446.64946822166	491.417801478639	20.4241382568543	30.5303932111733	352.592783959408	332.667280088239	No	0	GtaA	Putative glutaminase A with a predicted role in glutamate and glutamine metabolism
AN4119	-4.11303077973197	3780.38992473912	4543.81534289024	1997.72380463646	1786.50048035813	3735.05807215695	5524.19332651911	3923.47619177075	8136.90809065618	244.201653071084	383.017660285628	3610.99393082904	4685.65403017902	No	11		Putative major facilitator superfamily protein
AN3961	-4.09448034018346	10145.3321449631	13042.3537336278	3726.47904179021	3604.01191245079	8092.62582300672	5947.79002979657	24422.4242061014	28338.4265519348	1325.7929746732	1542.24743887957	6072.36278808414	3117.47777368742	No	0	Thioredoxin-like fold; Sco1/SenC copper chaperone	Ortholog of Aspergillus versicolor : Aspve1_0054191
AN5355	-4.09163031139576	871.057586345419	1140.76493432091	356.325879998447	350.558584824992	958.896896371555	1456.43418560288	1065.08719345165	519.325479093475	51.5043486477196	23.1290857660403	777.923240134218	298.850038849955	No	0		Has domain(s) with predicted oxidoreductase activity, transferase activity, transferring acyl groups other than amino-acyl groups, zinc ion binding activity and role in oxidation-reduction process
AN2042	-4.08020803665406	4034.24099275978	5481.44500305841	2931.06772256787	2510.53878824668	4720.05397679668	4809.30978612107	16037.4812810997	15105.333853352	919.086221558444	815.068982395262	15597.299322596	8808.21167136708	No	0	Ferredoxin reductase-type FAD-binding domain	FAD binding domain-containing protein
AN11984	-4.07917840826222	124.436798049346	130.434228666496	39.0809029675716	49.8871832250951	167.226978903507	163.079602472436	271.509245222922	594.554870924773	13.3200901675137	30.5303932111733	279.855111744006	251.663190610488	No	0		Has domain(s) with predicted role in isoprenoid biosynthetic process
AN5093	-4.06884805084849	9.95494384394764	13.8987292841348	3.44831496772691	0	14.4994490378763	9.23092089466616	26.8157279232516	30.3344321900394	0.888006011167579	0	30.2046265979213	22.8069766490755	No	0		protein of unknown function
AN2794	-4.06412317126284	6439.60429905363	5139.32243606432	4909.25107572054	3417.94620204368	6326.59293019338	4972.38938859351	6706.44595530571	2619.68156393181	325.898206098502	134.148697443034	11004.346816859	6276.6372633197	No	12		Has domain(s) with predicted substrate-specific transmembrane transporter activity, transmembrane transporter activity, role in transmembrane transport and integral component of membrane, membrane localization
AN2099	-4.05777465481671	19741.8980105287	31547.9772089424	10827.7089986625	11341.9185213378	16487.8068159371	28325.5935942217	21435.8225086492	32558.5527582131	1024.75893688739	1888.25856193953	9969.99246111794	8827.87285813353	No	1	AoxA	Putative alternative oxidase
AN7053	-4.05240351012968	2379.23157870349	2500.70213812241	1243.69226502684	908.755716046326	2321.84510593193	3378.51704744782	2183.8058427498	2590.56050902937	75.4805109492442	177.63137868319	1915.2198946886	1065.63632274129	Yes	0		Ortholog of Aspergillus versicolor : Aspve1_0054863
AN1917	-4.04049065815241	903.411153838249	571.986166693242	866.67649522203	787.408513606906	836.134894517536	589.753279381449	5623.76094040442	6786.41916955562	364.970470589875	349.71177678253	1147.77581072101	995.642497852743	No	4	DicB	Putative mitochondrial dicarboxylate-tricarboxylate carrier
AN11195	-4.0372555960082	92.0832305565157	362.436094409362	66.6674227093869	110.560784444805	107.295922880285	139.489471297178	1939.11232545013	459.869992000998	71.0404808934063	26.8297394886068	1486.19091280792	542.648754753865	No	0		Has domain(s) with predicted DNA binding, RNA polymerase II transcription factor activity, sequence-specific DNA binding, nucleic acid binding, zinc ion binding activity
AN1803	-4.02870558266577	14.9324157659215	18.1752613715609	6.89662993545382	14.8313247425958	12.5661891661595	10.2565787718513	24.3017534304468	31.547809477641	0.888006011167579	0	16.6433656764056	18.8747392957866	Yes	0		protein of unknown function
AN5611	-4.02798472160631	3777.90118877813	4573.75106750222	2683.93848321411	2143.80057642976	3563.96457351001	4875.9775481381	5110.07215237463	13201.5448891052	286.825941607128	669.818323784528	4220.01783039529	5748.93101050834	No	0	CanA	Putative carbonic anhydrase
AN5845	-4.02670621248734	1129.88612628806	1141.83406734277	796.560757544916	598.646198701141	1153.1895134791	1693.36115523265	1186.59596060388	1755.75693515948	57.7203907258926	107.318957954427	1129.28318219167	1049.90737332813	Yes	1	Ring-type Zn Finger	Has domain(s) with predicted zinc ion binding activity
AN0526	-4.01610872467197	107.015646322437	171.061283497044	68.9662993545382	84.9430417075943	121.795371918161	68.7190777714037	109.776886185811	55.8153552296726	1.77601202233516	4.62581715320807	42.533045617481	21.2340817077599	No	0	Predicted 2-oxoglutarate-dependent dioxygenase activity; Isopenicillin N-synthase-like domain	oxidoreductase, putative
AN5876	-4.00914613576845	206.565084761914	208.480939262023	77.0123676125676	91.6845529542288	148.861010122197	138.463813419992	144.134537587477	118.910974184955	8.88006011167579	4.62581715320807	134.379767313201	140.774097247742	No	12	MFS; ATG22 Autophagy-related protein 22-like	Ortholog of A. nidulans FGSC A4 : AN2876, A. fumigatus Af293 : Afu2g11370, Afu3g11770, Aspergillus wentii : Aspwe1_0653753 and Aspergillus sydowii : Aspsy1_0146596, Aspsy1_1176317
AN5467	-4.00763989431366	1.24436798049346	0	0	0	0	1.02565787718513	967.042188232261	1780.02448091151	65.7124448264009	86.9653624803117	303.895528832147	187.960945487208	Yes	0		Ortholog of Aspergillus terreus NIH2624 : ATET_07601
AN7900	-3.97181973430808	115.726222185891	3558.07469673852	21.8393281289371	223.818173388264	68.630725445948	437.95591355805	12367.0785216046	5206.60194109837	122.544829541126	26.8297394886068	4848.15077944186	958.679466731828	Yes	0	Member of the dba gene cluster; NAD-binding domain	oxidoreductase, putative
AN6487	-3.96354798680304	1533.06135196794	2287.94466677297	1112.65629625322	1075.94519496286	1326.21627199776	1834.9019422842	8490.52985369954	10308.853435463	595.852033493446	556.02322181561	5534.22729788036	5497.26781989785	No	0		Putative aspartyl protease
AN4127	-3.95441594941533	8204.11809539335	12283.2692881096	5197.76009468703	5875.9012025666	7092.16383939325	12238.149790573	10148.9150274531	26426.1439466748	569.211853158418	1391.44579968499	9298.09362455194	13924.8389154666	No	0		Ortholog(s) have intracellular localization
AN9179	-3.94372583922207	491.525352294915	2162.85610321575	340.233743482388	707.858680896619	524.880055171124	717.960514029591	5896.10817712495	1030.15731717374	124.320841563461	61.0607864223465	2966.83403705705	598.486525170567	No	0	Aldo_ket_red NADP-dependent oxidoreductase domain	Ortholog(s) have cytoplasm, extracellular region localization
AN11094	-3.92799206865143	2995.19372904775	2280.46073561997	1706.91590902482	1204.03390864892	3028.45158904444	3180.56507715109	2330.45435483008	1902.57558695927	139.41694375331	118.420919122127	2007.06661638432	1153.71843945496	No	0	Alcohol dehydrogenase, GROES-like	Putative zinc-binding oxidoreductase
AN7500	-3.91854634225818	7883.07115642604	7382.36351591931	6172.48379223117	5692.53209665814	8397.11425280212	6724.21304282571	8530.75344558442	12712.5538422017	709.516802922896	610.607864223465	6277.63096475981	3752.9273299789	No	1	NdeA; EF hand-like domain	Putative NADH dehydrogenase (ubiquinone) with a predicted role in energy metabolism
AN4148	-3.91837382870042	1147.30727801497	1199.56725052302	870.124810189757	560.893735719988	1403.54666686643	1525.15326337429	3685.48660645189	2451.02212095519	270.841833406112	66.6117670061962	16879.4549006302	11660.6566474428	Yes	8	XtrE	Putative xylose transporter
AN5843	-3.9148164013735	1041.53599967302	1147.17973245205	718.398951609773	597.297896451814	1430.61230507047	2053.36707012463	1266.20515287604	2745.87280184237	73.7044989269091	160.053273500999	1489.88943851379	1743.55404244829	No	0		Putative pyruvate, water dikinase
AN6753	-3.91155648840408	3005.14867289169	2788.29892100182	1841.40019276617	2084.47527745938	3350.33935768529	3544.67362355181	3304.20047504316	3877.95381117464	245.977665093419	220.188896492704	2963.75193230216	2767.50864924471	No	0		Putative NADH-dependent flavin oxidoreductase
AN11574	-3.90803501698302	129.414269971319	172.130416518901	101.150572386656	70.1117169649985	111.162442623719	160.00262884088	39.3856003872758	97.0701830081262	1.77601202233516	3.70065372256645	36.3688361077012	46.4004007688087	No	2		protein of unknown function
AN1614	-3.90402318085739	986.78380853131	893.795206272056	567.822531352364	333.030655583743	1053.62663008568	1301.55984614793	538.828532957837	563.007061447132	27.5281863461949	39.7820275175894	365.537623929946	299.636486320612	No	0	Methyltransferase type 11	Has domain(s) with predicted methyltransferase activity and role in metabolic process
AN2010	-3.90327176756212	949.452769116506	770.844908758555	567.822531352364	346.513678077012	1014.96143265134	973.349325448688	1108.66275132693	2181.65236310764	56.8323847147251	135.073860873676	996.136256780425	1190.68147057587	Yes	0	UDP-glycosyltransferase/glycogen phosphorylase superfamily?	protein of unknown function
AN6386	-3.8994779595087	2473.80354522099	3529.20810514839	1710.36422399255	1442.68340677978	2192.3166945269	3426.72296767552	3059.50695774349	7197.75407005256	240.649629026414	368.215045395362	1163.80275544644	905.201038727099	Yes	1		Has domain(s) with predicted oxidoreductase activity and role in oxidation-reduction process
AN11172	-3.89525320739608	3.73310394148037	14.9678623059914	4.59775329030254	13.4830224932689	1.93325987171685	12.3078945262216	480.169128125724	911.246342988785	31.9682164020328	43.4826812401558	30.2046265979213	40.1088210035465	No	0		Has domain(s) with predicted oxidoreductase activity
AN5034	-3.88611534756201	284.960267533001	376.334823693497	194.255076515282	165.841176667208	322.854398576713	457.443413224568	542.180498948243	1090.82618155382	29.3041983685301	66.6117670061962	478.342657958917	652.751400645953	No	0		Ortholog of A. niger CBS 513.88 : An08g08680, Aspergillus wentii : Aspwe1_0042624, Aspwe1_0046716, Aspergillus versicolor : Aspve1_0127134, Aspve1_0879797 and Aspergillus niger ATCC 1015 : 38042-mRNA
