## Supplementary material for "Defining the transcriptional responses of *Aspergillus nidulans* to cation/alkaline pH stress and the role of the transcription factor SltA": Table S7

### Sheet: Hoja1
Gene	log2FoldChange	sltA_KO_unstressed_trimmed_rep1	sltA_KO_unstressed_trimmed_rep2	sltA_KO_pH8_trimmed_rep1	sltA_KO_pH8_trimmed_rep2	sltA_KO_1M_NaCl_trimmed_rep1	sltA_KO_1M_NaCl_trimmed_rep2	WT_unstressed_trimmed_rep1	WT_unstressed_trimmed_rep2	WT_pH8_trimmed_rep1	WT_pH8_trimmed_rep2	WT_1M_NaCl_trimmed_rep1	WT_1M_NaCl_trimmed_rep2	Predicted SP peptide in AspGD	Predicted TM domains in AspGD	Comments	Annotation
AN4590	5.72312871426666	14.9324157659215	14.9678623059914	127.587653805896	132.133620434036	19.3325987171685	75.8986829116996	72.0672687937387	74.0160145436962	779.669277805134	314.555566418149	3338.53587049677	6984.4399869117	Yes	10	Induced by growth on xylose	Sugar transporter
AN7634	5.20255008208626	2.48873596098691	20.313527415274	8.04606825802945	9.43811574528826	14.4994490378763	11.2822366490364	8.37991497601613	13.3471501636174	3.55202404467032	4.62581715320807	659.570417546445	384.572813151652	Yes	0		Has domain(s) with predicted catalytic activity, sulfuric ester hydrolase activity and role in metabolic process
AN6649	4.81046474162188	4.97747192197382	2.13826604371305	13.7932598709076	21.5728359892303	4.83314967929211	10.2565787718513	3.35196599040645	2.42675457520316	7.99205410050821	6.4761440144913	11.7119980685817	435.691898744407	No	0	FatC	Putative fatty acyl-CoA synthetase
AN6747	4.74746280181373	2.48873596098691	0	10.3449449031807	14.8313247425958	3.86651974343369	1.02565787718513	6.7039319808129	3.64013186280473	107.448727351277	249.794126273236	117.119980685817	315.365435733768	No	1	Zn2Cys6 type transcriptional regulator	Has domain(s) with predicted DNA binding, RNA polymerase II transcription factor activity, sequence-specific DNA binding, zinc ion binding activity and role in regulation of transcription, DNA-templated, transcription, DNA-templated
AN8175	4.73991626267919	5793.77731717753	4827.13559368222	33716.4743161111	34237.4390171578	10170.8801851023	7137.55316733132	795.25393122393	191.713611441049	4729.52001547853	5282.68318896361	10811.4070592029	23015.3852287998	Yes	0		Has domain(s) with predicted viral capsid localization
AN9205	4.62091860446755	731.688372530152	1225.22644304758	491.959602062372	544.714108728065	600.277190168081	1165.14734848231	29.3297024160564	27.9076776148363	18.6481262345192	7.40130744513291	385.263094361241	1546.15572731319	Yes	7		Ortholog of A. nidulans FGSC A4 : AN9209, A. fumigatus Af293 : Afu5g00100, Afu8g01840, Afu7g06523, A. niger CBS 513.88 : An05g01030, An13g03050, An16g01380 and A. oryzae RIB40 : AO090012000290, AO090011000069
AN10326	4.59584400519856	11.1993118244411	12.8295962622783	9.19550658060509	9.43811574528826	9.66629935858423	12.3078945262216	13.4078639616258	18.2006593140237	10.6560721340109	22.2039223353987	91.8467216957199	1108.10448615681	Yes	0	HsbA cell-wall galactomannoprotein?	Protein of unknown function
AN9377	4.58585737199258	169.23404534711	466.141997529445	373.567454837082	701.117169649985	212.658585888853	661.549330784408	77.93320927695	70.3758826808915	34.6322344355356	36.0813737950229	2562.46189321549	1991.28499570549	Yes	0		Ortholog of A. fumigatus Af293 : Afu3g02940, A. niger CBS 513.88 : An01g00550, A. oryzae RIB40 : AO090120000006, Aspergillus wentii : Aspwe1_0112345 and Aspergillus sydowii : Aspsy1_0163833
AN9168	4.57300684474622	1248.10108443494	1728.788096342	13877.1688684557	33807.3305996225	2020.2565659441	3756.98480412913	1156.42826669023	279.076776148363	8490.22547277322	2589.53244236588	29167.1901374254	19761.0655952179	Yes	12		Ortholog(s) have solute:proton symporter activity, role in glycerol transport, transmembrane transport and plasma membrane localization
AN8390	4.47063300703581	7.46620788296073	5.34566510928263	9.19550658060509	4.04490674798068	1.93325987171685	2.05131575437026	7.54192347841451	1.21337728760158	10.6560721340109	36.0813737950229	20.9583123332515	445.129268392301	No	6	Induced by eyhanol and ethylacetate	GPR1/FUN34/YaaH family member
AN8492	4.41123744503415	190.388301015499	267.283255464132	236.784294450581	417.973697291337	266.789862296925	394.878282716275	85.4751327553645	72.8026372560947	87.0245890944228	71.2375841594042	1325.92146555365	2497.75716680909	No	0	Methyltransferase 23 domain	protein of unknown function
AN3358	4.3304878573319	185.410829093525	203.13527415274	154.024735225135	133.481922683362	300.62191005197	338.467099471093	60.3353878273161	33.9745640528442	31.9682164020328	22.2039223353987	1402.35766347492	741.619964830282	Yes	0	ManA	Protein with endo-beta-(1,4)-mannanase activity, involved in degradation of mannans
AN8980	4.31875380795653	2.48873596098691	6.41479813113916	13.7932598709076	17.5279292412496	3.86651974343369	12.3078945262216	34.3576514016661	9.70701830081262	185.593256334024	453.330081014391	22.1911542352075	3273.98082034832	No	0	AlcM; induced by ethanol; repressed by nitrate; member of the alc gene cluster	Protein of unknown function, transcriptionally regulated by AlcR
AN10505	4.28493092936932	22.3986236488822	63.0788482895351	12.643821548332	33.7075562331723	25.132378332319	34.8723678242944	2.51397449280484	2.42675457520316	4.4400300558379	4.62581715320807	70.8884093624684	102.238171185511	Yes	1		Putative unsaturated rhamnogalacturonan hydrolase
AN8502	4.27695282782857	59.7296630636859	45.9727199398306	270.118005805274	292.581588103936	66.6974655742312	97.4374983325873	180.168171984347	64.3089962428836	233.545580937073	325.657527585848	3370.58975994763	2110.82501124547	No	12	MFS family transporter	Ortholog(s) have role in cellular response to drug
AN8981	4.23212033018378	6.22183990246728	7.48393115299568	8.04606825802945	29.6626494851917	5.79977961515054	14.3592102805918	59.4973963297145	36.4013186280473	499.059378276179	808.59283838077	39.4509408625911	5560.18361755047	No	6	AlcS; upregulated by ethanol; deletion or overexpression strains grow normally on ethanol or acetate as sole carbon sources	Protein with homology to GPR1/FUN34/YaaH family members
AN9173	4.11472769120215	111.993118244411	134.710760753922	472.419150578586	370.783118564896	110.19581268786	177.438812753027	104.748937200202	89.7899192825167	80.8085470162497	35.1562103643813	1906.59000137491	1805.68339263025	Yes	10	Induced by growth on xylose; MFS family transporter	Sugar transporter
AN3967	4.05969730342855	1.24436798049346	8.55306417485221	2.29887664515127	2.69660449865379	0.966629935858423	13.3335524034067	0	0	0	1.85032686128323	66.5734627056225	14.9425019424977	Yes	0		protein of unknown function
AN8218	4.0256607332121	92.0832305565157	192.443943934175	82.7595592254458	133.481922683362	161.427199288357	192.823680910804	22.6257704352435	3.64013186280473	123.432835552293	49.9588252546471	221.295121401097	405.806894859412	Yes	0	TrxB	Putative thioredoxin reductase
AN5060	3.94481366874538	1.24436798049346	1.06913302185653	0	0	1.93325987171685	2.05131575437026	1.67598299520323	3.64013186280473	3.55202404467032	2.77549029192484	1.84926285293396	213.913712018915	No	0		Has domain(s) with predicted arylformamidase activity and role in tryptophan catabolic process to kynurenine
AN3393	3.84712706787049	19.9098876878953	26.7283255464132	6.89662993545382	12.134720243942	5.79977961515054	3.07697363155539	10.893889468821	12.1337728760158	2.66401803350274	0.925163430641614	71.5048303134464	388.505050504941	Yes	0	PepI	Neutral metalloprotease II, putative
AN0649	3.78286475389056	62.2183990246728	42.7653208742611	78.1618059351432	59.3252989703833	63.7975757666559	56.4111832451821	57.8214133345113	27.9076776148363	39.9602705025411	74.0130744513291	91.8467216957199	1747.48627980158	Yes	1		Putative long-chain-fatty-acid-CoA ligase with a predicted role in fatty acid metabolism
AN7607	3.737901256301	267.539115806093	286.527649857549	245.979801031186	203.593639648361	329.620808127722	459.494728978938	108.100903190608	91.0032965701183	118.992805496456	113.795101968918	1724.7458208364	1099.45356397957	No	0		Ortholog of A. fumigatus Af293 : Afu2g15480, A. niger CBS 513.88 : An15g05550, An12g07620, A. oryzae RIB40 : AO090012000281, AO090020000707 and Aspergillus wentii : Aspwe1_0025841, Aspwe1_0037842, Aspwe1_0044672
AN8138	3.71497626080508	7.46620788296073	5.34566510928263	217.243842966795	144.268340677978	6.76640955100896	11.2822366490364	3.35196599040645	2.42675457520316	56.8323847147251	32.3807200724565	57.9435693919307	55.837770416702	Yes	0	AglC; induced by growth on xylose	Alpha-galactosidase, involved in degradation of mannans
AN9010	3.65861476617646	4.97747192197382	3.20739906556958	12.643821548332	22.9211382385572	3.86651974343369	6.15394726311078	18.4358129472355	1.21337728760158	59.4964027482278	163.753927223566	30.8210475488993	454.566638040194	No	12	MFS family transporter	Ortholog(s) have nicotinamide mononucleotide transmembrane transporter activity, role in nicotinamide mononucleotide transport, quinolinic acid transmembrane transport and mitochondrion localization
AN8977	3.6557061134833	17.4211517269084	14.9678623059914	45.9775329030254	80.8981349596136	18.36596878131	22.5644732980728	13.4078639616258	10.9203955884142	55.9443787035575	79.5640550351788	67.8063046075784	354.687809266657	Yes	0	AlcP; induced by ethanol	Putative gluconolactonase with a predicted role in gluconic acid and gluconate metabolism
AN7943	3.64289292414486	0	6.41479813113916	4.59775329030254	6.74151124663447	6.76640955100896	14.3592102805918	5.02794898560968	9.70701830081262	3.55202404467032	11.1019611676994	33.2867313528112	287.053326790088	No	0		Has domain(s) with predicted hydrolase activity and role in metabolic process
AN9310	3.62256978200556	275.005323689054	553.810905321681	225.289911224825	467.860880516432	258.090192874199	687.190777714037	15.9218384544306	21.8407911768284	7.10404808934063	1.85032686128323	430.878244733612	185.601603075235	No	0		Transcript induced by light in in developmentally competent mycelia
AN8503	3.61443915017863	217.764396586355	230.93273272101	685.065240255079	2778.85093586273	250.357153387332	443.084202943976	347.766471504669	188.073479578245	654.460430230506	420.024197511293	3352.09713141829	4589.70743875878	No	0		Ortholog of A. niger CBS 513.88 : An13g03080, Aspergillus wentii : Aspwe1_0177501, Aspergillus versicolor : Aspve1_0046851 and Aspergillus sydowii : Aspsy1_0159981
AN8979	3.59139476699233	107.015646322437	146.471223994344	154.024735225135	405.838977047395	63.7975757666559	104.617103472883	558.940328900276	407.69476863413	3147.0933035779	6264.28158887437	308.210475488993	26997.1687727401	No	0	AlcA; repressed by glucose; induced by ethanol; protein levels decreased by farnesol	Alcohol dehydrogenase with a role in two-carbon compound metabolism
AN8467	3.5903164923546	16.1767837464149	8.55306417485221	19.5404514837858	12.134720243942	6.76640955100896	5.12828938592565	7.54192347841451	6.06688643800789	26.6401803350274	48.1084983933639	81.9839864800721	128.190937717217	Yes	10	MFS family transporter; sugar-inositol transporter	Has domain(s) with predicted substrate-specific transmembrane transporter activity, transmembrane transporter activity, transporter activity, role in transmembrane transport and integral component of membrane, membrane localization
AN8978	3.58327585496662	98.305070458983	54.5257841146828	165.519118450892	160.4479676699	74.4305050610986	81.0269722976252	160.89436753951	61.8822416676805	902.21410734626	1236.0183433372	586.216324380065	2773.01378153932	No	0	AlcR	Transcription factor involved in positive regulation of the ethanol regulon
AN3489	3.57586819459494	309.84762714287	280.11285172641	351.728126708145	342.468771329031	414.684242483263	288.209863489021	46.9275238656903	48.5350915040631	212.233436669051	190.583666712172	606.558215762338	588.262708052016	Yes	11	Brefeldrin A sensitivity protein-related	Ortholog(s) have endoplasmic reticulum localization
AN1553	3.569169143648	16.1767837464149	13.8987292841348	19.5404514837858	25.617742737211	23.1991184606022	37.9493414558498	14.2458554592274	8.49364101321104	16.872114212184	29.6052297805316	75.8197769702923	285.480431848772	No	0		Has domain(s) with predicted role in fruiting body development, hemolysis by symbiont of host erythrocytes
AN3880	3.51841436758619	7.46620788296073	4.27653208742611	11.4943832257564	9.43811574528826	10.6329292944427	7.17960514029591	27.6537194208532	10.9203955884142	23.0881562903571	62.9111132836297	28.9717846959653	702.297591297393	No	0		Putative acyl-CoA dehydrogenase
AN8483	3.50356112394614	9.95494384394764	38.4887887868349	8.04606825802945	14.8313247425958	12.5661891661595	20.5131575437026	132.402656621055	122.551106047759	55.0563726923899	94.3666699254446	516.560756919552	3211.0650226957	No	1		Ortholog of A. niger CBS 513.88 : An13g02730, Neosartorya fischeri NRRL 181 : NFIA_001870, Aspergillus wentii : Aspwe1_0175506 and Aspergillus versicolor : Aspve1_0088786","protein coding
AN2110	3.46291215001008	118.214958146878	97.2911049889439	260.922499224669	146.964945176631	143.061230507047	120.00197163066	126.536716137843	82.5096555569073	648.244388152333	159.128110070358	2248.08720821671	673.985482353713	No	0		Has domain(s) with predicted oxidoreductase activity and role in oxidation-reduction process
AN0180	3.45709657927194	9.95494384394764	9.62219719670874	1.14943832257564	6.74151124663447	9.66629935858423	8.20526301748104	11.7318809664226	6.06688643800789	19.5361322456867	39.7820275175894	16.6433656764056	330.307937676266	No	0	Induced by nitrate	Putative enoyl-coA hydratase with a role in acetyl coA and lipid metabolism
AN2730	3.45413438604837	974.340128726375	503.561653294424	2511.52273482776	1106.95614669738	1053.62663008568	590.778937258635	342.73852251906	180.793215852635	1597.52281409047	394.119621453327	4009.8182861118	3217.35660246096	No	11	SB; repressed by sulfate and methionine	Putative transporter with a predicted role in small molecule transport
AN2781	3.45042491267171	7.46620788296073	24.5900595027001	37.931464644996	24.2694404878841	8.69966942272581	7.17960514029591	5.86594048321129	3.64013186280473	11.5440781451785	12.9522880289826	127.599136852443	33.8172412382843	No	11		Putative amino acid permease
AN3996	3.3728348819795	60.9740310441793	135.779893775779	149.426981934833	122.695504688747	75.397134996957	99.4888140869575	376.258182423124	417.401786934943	555.003756979737	194.284320434739	3787.90674375972	5509.85097942837	No	0		Has domain(s) with predicted methyltransferase activity and role in metabolic process
AN9372	3.31436401019686	0	1.06913302185653	1.14943832257564	6.74151124663447	0.966629935858423	0	4.18995748800806	0	111.000751395947	28.68006634989	57.9435693919307	31.457898826311	No	0	Six-bladed beta-propeller TolB-like	Has domain(s) with predicted serine-type peptidase activity and role in proteolysis
AN10099	3.31293027123733	16.1767837464149	31.0048576338393	95.4033807737778	47.1905787264413	26.0990082681774	29.7440784383688	43.5755578752839	42.4682050660552	118.104799485288	171.155234668699	74.5869350683363	1160.01001922022	No	1		Has domain(s) with predicted FMN binding, oxidoreductase activity and role in oxidation-reduction process
AN6433	3.27613162531351	17.4211517269084	19.2443943934175	16.0921365160589	5.39320899730757	31.898787883328	12.3078945262216	23.4637619328452	20.6274138892268	24.8641683126922	40.707190948231	160.885868205254	356.260704207972	No	0		Has domain(s) with predicted transferase activity, transferring hexosyl groups activity and role in metabolic process
AN0635	3.22882638030205	44.7972472977644	87.6689077922352	20.6898898063614	149.661549675285	45.4316069853459	143.592102805918	14.2458554592274	14.5605274512189	12.4320841563461	8.32647087577452	380.948147704395	62.1293501819642	No	0		Ortholog(s) have intracellular localization
AN1581	3.20103221955306	0	1.06913302185653	2.29887664515127	5.39320899730757	0	1.02565787718513	5.02794898560968	0	6.21604207817305	0.925163430641614	8.6298933136918	108.529750950773	No	12	Amino acid permease	Has domain(s) with predicted role in transmembrane transport and membrane localization
AN10657	3.19617196302227	2.48873596098691	6.41479813113916	3.44831496772691	1.34830224932689	2.89988980757527	1.02565787718513	5.86594048321129	9.70701830081262	4.4400300558379	9.25163430641614	2.46568380391194	276.829509671537	No	0	AMP-dependent synthetase-ligase	Has domain(s) with predicted catalytic activity and role in metabolic process
AN9011	3.15329832674575	146.835421698228	312.186842382106	67.8168610319625	146.964945176631	158.527309480781	145.643418560288	20.9497874400403	12.1337728760158	18.6481262345192	27.7549029192484	80.7511445781162	307.50096102719	No	0	GMC oxidoreductase	Putative aryl-alcohol oxidase-related protein
AN3888	3.10922540973483	38.5754073952971	26.7283255464132	124.139338838169	56.6286944717295	32.8654178191864	20.5131575437026	51.1174813536984	46.1083369288599	328.562224132004	185.957849558964	522.724966429332	412.098474624674	No	12	MFS family transporter	Ortholog(s) have basic amino acid transmembrane transporter activity
AN3388	3.10628587998375	0	7.48393115299568	240.232609418308	156.40306092192	41.5650872419122	19.4874996665175	10.893889468821	9.70701830081262	17.7601202233516	4.62581715320807	57.3271484409527	198.184762605759	Yes	0	Induced by isomaltose in an AmyR-dependent manner	alpha-amylase, putative
AN12461	3.10363464540612	854.880802599004	902.348270446908	667.823665416445	732.128121384503	1089.39193771244	1376.43287118244	1073.46710842767	1435.42533123267	317.906151997993	349.71177678253	8477.02091784926	13986.1818181779	No	0	Armadillo-type fold	Ortholog of A. fumigatus Af293 : Afu1g05670, A. niger CBS 513.88 : An18g03360, A. oryzae RIB40 : AO090009000369 and Aspergillus wentii : Aspwe1_0169284
AN1752	3.04692817147569	1968.59014514065	811.471963589103	2602.32836231124	1363.13357406949	2463.93970650312	1248.2256365343	413.967799815197	440.455955399373	3227.01384458298	1106.49546304737	4664.45733605042	3664.05876579457	No	0		Putative sulfite reductase with a predicted role in sulfur metabolism
AN1616	3.02777613335914	141.857949776254	252.31539315814	182.760693289526	266.963845366725	229.091294798446	214.362496331692	112.290860678616	30.3344321900394	23.9761623015246	6.4761440144913	1024.49162052541	420.74939680191	No	0	NADP-dependent oxidoreductase domain	Ortholog of A. nidulans FGSC A4 : AN5887, AN4831, A. fumigatus Af293 : Afu2g11250, A. niger CBS 513.88 : An08g09700 and A. oryzae RIB40 : AO090026000525, AO090005000474, AO090113000193
AN4241	3.01915103914457	185.410829093525	156.093421191053	160.921365160589	145.616642927305	212.658585888853	280.00460047154	143.296546089876	145.605274512189	74.5925049380766	88.8156893415949	961.616683525658	1481.66703471925	No	12	MFS family transporter	Has domain(s) with predicted role in transmembrane transport and integral component of membrane localization
AN0691	3.00605072948908	44.7972472977644	103.705903120083	40.2303412901473	83.5947394582674	37.6985674984785	97.4374983325873	29.3297024160564	47.3217142164615	22.2001502791895	12.9522880289826	697.78851650708	119.540015539982	No	0		Ortholog of A. fumigatus Af293 : Afu1g13530, A. niger CBS 513.88 : An08g06600, A. oryzae RIB40 : AO090012000522, Neosartorya fischeri NRRL 181 : NFIA_011970 and Aspergillus wentii : Aspwe1_0027806
AN0473	2.99400268059884	209.0538207229	134.710760753922	537.937134965398	423.366906288645	185.592947684817	230.773022366654	320.112752083816	177.15308398983	868.469878921892	865.027807649909	1889.33021474753	2316.08780108715	No	9		Has domain(s) with predicted role in transmembrane transport and integral component of membrane localization
AN5833	2.97892591050326	52.2634551807251	54.5257841146828	73.5640526448407	80.8981349596136	80.2302846762491	60.5138147539226	188.548086960363	169.872820264221	301.034037785809	538.445116633419	467.247080841313	2916.14722119903	No	1	PcsA; induced by heptadecanoic acid	Putative acetyl-CoA synthase with a predicted role in two-carbon metabolism or the methylcitrate pathway
AN10197	2.9713462279226	202.831980820433	427.653208742611	162.070803483165	213.031755393649	237.790964221172	490.264465294492	316.76078609341	242.675457520315	106.560721340109	134.148697443034	3549.96825668222	1416.39189465465	No	0		Has domain(s) with predicted catalytic activity and role in coenzyme M biosynthetic process
AN10297	2.95519802947668	46.0416152782578	35.2813897212654	31.0348347095422	37.752462981153	26.0990082681774	28.7184205611836	75.4192347841451	44.8949596412584	387.170620869064	356.187920797021	438.275296145348	555.231914284389	No	0	Protein with similarity to NRPS	NAD-binding acyl CoA synthetase, putative
AN4774	2.94390512919491	223.986236488822	264.075856398562	254.025869289216	164.492874417881	220.39162537572	253.337495664727	128.212699133047	179.579838565033	312.578115930988	198.910137587947	636.146421409281	2029.82092176772	No	0		Ortholog(s) have uroporphyrin-III C-methyltransferase activity and role in cellular response to drug, methionine biosynthetic process, siroheme biosynthetic process
AN1547	2.9437705235776	2452.6492895526	2469.69728048858	2186.23168953886	2235.48512938399	2610.8674567536	2765.17363689111	928.494579342587	1093.25293612902	149.185009876153	84.1898721883868	6119.82720130944	10185.2811924888	No	0	CoaT; AchA; predicted role in acetate, acetaldehyde and ethanol metabolism; upregulated by farnesol	Acyl-CoA:carboxylate CoA-transferase involved in detoxification of propionyl-CoA
AN0010	2.94328805671333	6.22183990246728	5.34566510928263	4.59775329030254	10.7864179946151	10.6329292944427	9.23092089466616	158.380393046705	69.1625053932899	34.6322344355356	61.0607864223465	398.824355282757	1685.35692961961	No	11		Possible pseudogene, similar to amino acid transporter
AN0759	2.9426557260982	24.8873596098691	28.8665915901262	27.5865197418153	26.9660449865379	22.2324885247437	36.9236835786647	5.86594048321129	3.64013186280473	183.817244311689	229.44053079912	33.2867313528112	64.4886925939376	No	1	Uncharacterized Cys-rich domain	Ortholog of A. nidulans FGSC A4 : AN10907, A. fumigatus Af293 : Afu1g14190, Afu5g00975, A. niger CBS 513.88 : An01g12200 and A. oryzae RIB40 : AO090005000951
AN10499	2.94145346479986	33.5979354733233	44.9035869179741	8.04606825802945	74.1566237129792	23.1991184606022	49.2315781048862	9.21790647361774	19.4140366016252	8.88006011167579	7.40130744513291	241.020591832392	75.4989571831464	No	0	Predicted oxidoreductase; aldo/keto reductase	Ortholog(s) have cytosol, nucleus localization
AN9378	2.90866672471704	150.568525639708	375.265690671641	66.6674227093869	132.133620434036	152.727529865631	537.444727645008	170.112274013127	223.26142091869	74.5925049380766	79.5640550351788	1716.73234847369	1715.24193350461	No	0	Glucose/ribitol dehydrogenase	Has domain(s) with predicted oxidoreductase activity and role in metabolic process
AN10805	2.88018250912152	197.854508898459	252.31539315814	436.786562578742	525.837877237489	220.39162537572	332.313152207982	369.554250442311	169.872820264221	785.885319883307	543.070933786627	3015.53129218431	1384.14754835768	No	0		Has domain(s) with predicted hydrolase activity and role in metabolic process
AN3117	2.86937250555628	2333.18996342523	1859.2223250085	1571.28218696089	1160.88823667046	2885.39035853739	3719.03546267328	2732.69027367886	3158.42107962691	387.170620869064	341.385305906755	19796.975261609	24556.822271289	No	8	Crp1	Ortholog(s) have copper-exporting ATPase activity, role in cadmium ion transport, cellular copper ion homeostasis, copper ion transport, silver ion transport and plasma membrane localization
AN10026	2.86644157484401	12.4436798049346	9.62219719670874	4.59775329030254	2.69660449865379	12.5661891661595	9.23092089466616	31.8436769088613	24.2675457520316	20.4241382568543	15.7277783209074	58.5599903429087	466.363350100061	No	0		Has domain(s) with predicted oxidoreductase activity, acting on paired donors, with incorporation or reduction of molecular oxygen, 2-oxoglutarate as one donor, and incorporation of one atom each of oxygen into both donors activity
AN5028	2.84958501990554	754.086996179034	676.761202835181	935.642794576568	1454.81812702372	1046.86022053467	938.476957624393	1112.85270881494	752.293918312978	5122.90667842576	5985.80739625124	4094.88437734676	10509.2975503999	No	0	PpoC; repressed by farnesol	Fatty acid oxygenase that plays a role in oxylipin biosynthesis
AN5273	2.83146788308094	0	0	1.14943832257564	0	2.89988980757527	0	1.67598299520323	0	5.32803606700547	9.25163430641614	9.24631426466979	32.2443462969688	No	0	HlyA	Bifunctional enzyme with 3-methylglutaconyl-CoA hydratase and 3 hydroxy-3-methylglutaryl-CoA lyase activity
AN1540	2.82030439824265	19.9098876878953	24.5900595027001	31.0348347095422	33.7075562331723	37.6985674984785	25.6414469296282	53.6314558465032	24.2675457520316	49.7283366253844	15.7277783209074	273.074481283248	362.552283973234	Yes	4		Ortholog of A. nidulans FGSC A4 : AN6413, AN6419, AN6946, AN5312, AN5664, AN8328, AN3241, AN10369, AN1930, AN2386, AN1738, AN11159, AN8984, AN8951, AN8971, AN9387, AN9266, AN9306, AN1317, AN10886, AN7232, AN7774, AN12202
AN7412	2.8145658892546	1.24436798049346	3.20739906556958	3.44831496772691	1.34830224932689	2.89988980757527	9.23092089466616	0.837991497601613	1.21337728760158	0.888006011167579	0.925163430641614	28.3553637449874	6.2915797652622	Yes	0		Ortholog of A. oryzae RIB40 : AO090012000092, Aspergillus wentii : Aspwe1_0181282, Aspergillus versicolor : Aspve1_0054161 and Aspergillus niger ATCC 1015 : 138352-mRNA
AN3898	2.80087222375634	128.169901990826	141.125558885061	117.242708902715	275.053658862686	153.694159801489	158.976970963695	128.212699133047	117.697596897353	103.008697295439	127.672553428543	710.11693552664	1137.9894900418	No	1		Ortholog of A. fumigatus Af293 : Afu3g14180, A. niger CBS 513.88 : An09g04380, A. oryzae RIB40 : AO090012000661 and Aspergillus wentii : Aspwe1_0038053
AN1641	2.79709649317924	2.48873596098691	9.62219719670874	2.29887664515127	8.08981349596136	3.86651974343369	6.15394726311078	5.02794898560968	3.64013186280473	10.6560721340109	7.40130744513291	31.4374684998773	54.2648754753865	No	2	Fungal specific transcriptional regulator	Ortholog(s) have role in sporocarp development involved in sexual reproduction
AN6434	2.79438571276817	24.8873596098691	18.1752613715609	17.2415748386345	16.1796269919227	28.0322681398943	27.6927626839985	32.6816684064629	24.2675457520316	19.5361322456867	23.1290857660403	150.406712038629	285.480431848772	No	0	CYP672A1	Putative cytochrome P450
AN5331	2.7586543684895	84.617022673555	164.646485365905	1182.77203393033	1983.35260875986	78.2970248045323	173.336181244287	575.700158852308	288.783794449175	4415.1658875252	4643.39525839026	2564.9275770194	3947.17985523137	No	0	Glucose/ribitol dehydrogenase	Has domain(s) with predicted oxidoreductase activity and role in metabolic process
AN3776	2.74740747995261	28.6204635513495	22.4517934589871	68.9662993545382	43.1456719784606	38.6651974343369	33.8467099471093	23.4637619328452	20.6274138892268	54.1683666812223	79.5640550351788	123.284190195597	205.262789841679	No	12	MFS family transporter	Has domain(s) with predicted role in transmembrane transport and integral component of membrane localization
AN8449	2.72886661070362	4.97747192197382	4.27653208742611	6.89662993545382	13.4830224932689	1.93325987171685	6.15394726311078	0.837991497601613	3.64013186280473	3.55202404467032	3.70065372256645	51.1629389311728	5.50513229460443	No	0	Molydopterin oxidoreductase	Has domain(s) with predicted electron carrier activity, heme binding, metal ion binding, molybdenum ion binding, oxidoreductase activity and role in nitrate assimilation, oxidation-reduction process
AN8395	2.71713835776048	0	0	1.14943832257564	0	0.966629935858423	0	10.893889468821	6.06688643800789	6.21604207817305	7.40130744513291	81.9839864800721	55.0513229460443	Yes	0		Putative peroxidase
AN0011	2.71224519837708	14.9324157659215	19.2443943934175	19.5404514837858	17.5279292412496	12.5661891661595	31.795394192739	180.168171984347	91.0032965701183	39.0722644913735	13.8774514596242	620.119476683854	1414.81899971334	No	0		Possible pseudogene
AN1008	2.70908907484623	53.5078231612186	217.034003436875	54.0236011610549	183.369105908458	45.4316069853459	207.182891191396	447.487459719261	260.876116834339	545.235690856893	551.397404662402	542.450436860628	7289.58160552692	No	12	CrnA; NrtA; repressed by ammonium; regulated by NirA, AreA, NiaD; repressed by light in developmentally competent mycelia; MFS family transporter	Putative nitrate transporter with 12 predicted transmembrane segments
AN8174	2.70009231594213	222.741868508328	212.757471349449	539.086573287973	488.085414256336	233.924444477738	300.517758015243	67.8773113057306	54.601977942071	177.601202233516	219.263733062062	318.689631655619	525.346910399394	Yes	3		Ortholog of A. oryzae RIB40 : AO090102000187, AO090102000186, Aspergillus flavus NRRL 3357 : AFL2T_09624, Aspergillus kawachii : Aspka1_0182756 and Aspergillus versicolor : Aspve1_0089187
AN1138	2.6998380617022	64.7071349856597	40.627054830548	64.3685460642356	66.0668102170178	68.630725445948	59.4881568767375	27.6537194208532	19.4140366016252	35.5202404467032	34.2310469337397	179.378496734594	152.570809307608	No	11	QutD; MFS family transporter	Putative quinate permease with a predicted role in quinic acid utilization
AN7539	2.69819753045075	323.535674928298	321.809039578814	105.748325676959	403.142372548741	95.6963636499839	268.722363822504	1081.00903190608	101.923692158533	4919.55330186839	3403.6762613305	1073.80529660365	13217.8226393452	Yes	0	Induced by nitrate	Putative hydrophobin
AN11034	2.65111804077912	0	1.06913302185653	4.59775329030254	16.1796269919227	0	2.05131575437026	5.86594048321129	4.85350915040631	55.0563726923899	69.387257298121	8.01347236271382	105.383961068142	No	0	AMP-binding AMP-dependent synthetase/ligase	Has domain(s) with predicted catalytic activity and role in metabolic process
AN4658	2.63862435779093	24.8873596098691	20.313527415274	22.9887664515127	32.3592539838454	24.1657483964606	32.8210520699241	1.67598299520323	3.64013186280473	15.9841082010164	37.9317006563062	19.1090494803176	29.8850038849955	No	0		Ortholog of A. fumigatus Af293 : Afu5g08460, Neosartorya fischeri NRRL 181 : NFIA_078820, Aspergillus wentii : Aspwe1_0035178 and Aspergillus versicolor : Aspve1_0042809
AN10410	2.63413791254923	182.922093132538	186.029145803036	212.646089676493	218.424964390957	170.126868711082	209.234206945766	103.9109457026	120.124351472556	467.091161874147	357.113084227663	568.340116801703	875.316034842104	No	11	MFS family transporter	Has domain(s) with predicted role in transmembrane transport and integral component of membrane localization
AN5691	2.62809979200701	13.688047785428	17.1061283497044	36.7820263224204	37.752462981153	23.1991184606022	25.6414469296282	29.3297024160564	18.2006593140237	104.784709317774	91.5911796335197	142.393239675915	176.950680897999	No	0	Zn2Cys6 type transcriptional regulator	Ortholog(s) have cytosol, nucleus localization
AN0839	2.62484928833763	3.73310394148037	4.27653208742611	8.04606825802945	14.8313247425958	6.76640955100896	17.4361839121472	2.51397449280484	0	7.10404808934063	11.1019611676994	17.2597866273836	15.7289494131555	No	0		Has domain(s) with predicted oxidoreductase activity and role in carotenoid biosynthetic process, chlorophyll biosynthetic process, oxidation-reduction process, photosynthesis
AN2838	2.6228578617453	1.24436798049346	6.41479813113916	4.59775329030254	4.04490674798068	2.89988980757527	11.2822366490364	5.02794898560968	7.28026372560946	8.88006011167579	14.8026148902658	83.2168283820281	23.5934241197333	No	0	alpha/beta-hydrolase fold	"Ortholog of Aspergillus glaucus : Aspgl1_0163409, Neosartorya fischeri NRRL 181 : NFIA_097910, Aspergillus clavatus NRRL 1 : ACLA_058550 and Aspergillus zonatus : Aspzo1_0133076
AN7395	2.60987556761822	2.48873596098691	2.13826604371305	0	6.74151124663447	2.89988980757527	2.05131575437026	0	2.42675457520316	0.888006011167579	0	14.1776818724937	22.0205291784177	No	6		Ortholog of A. nidulans FGSC A4 : AN5639, AN2587, AN9444, A. fumigatus Af293 : Afu5g00840, A. niger CBS 513.88 : An03g01000 and A. oryzae RIB40 : AO090102000018
AN5636	2.60534790778643	57.2409271026989	125.088563557214	78.1618059351432	60.6736012197102	97.6296235217007	264.619732313763	54.4694473441048	72.8026372560947	78.144528982747	47.1833349627223	233.623540420657	677.917719707002	Yes	8	TrkA	Has domain(s) with predicted cation transmembrane transporter activity, potassium ion transmembrane transporter activity and role in cation transport, potassium ion transmembrane transport, transmembrane transport
AN8597	2.60131742119658	9.95494384394764	6.41479813113916	50.575286193328	12.134720243942	7.73303948686738	8.20526301748104	11.7318809664226	16.9872820264221	16.872114212184	12.027124598341	86.298933136918	121.112910481297	No	0		Ortholog of A. nidulans FGSC A4 : AN0610, A. fumigatus Af293 : Afu1g17140, A. niger CBS 513.88 : An01g09590, A. oryzae RIB40 : AO090010000592 and Aspergillus wentii : Aspwe1_0068178
AN5762	2.60122333810501	22.3986236488822	28.8665915901262	37.931464644996	35.0558584824992	19.3325987171685	31.795394192739	31.0056854112597	9.70701830081262	20.4241382568543	16.652941751549	63.4913579507325	246.158058315884	Yes	0		Predicted glycosylphosphatidylinositol (GPI)-anchored protein
AN3820	2.59838708742955	37.3310394148037	41.6961878524045	114.943832257564	91.6845529542288	57.0311662156469	40.00065721022	177.654197491542	166.232688401416	1447.44979820315	2008.52980792294	521.492124527376	1779.73062609855	No	1		protein of unknown function
AN5274	2.59480463459298	16.1767837464149	5.34566510928263	37.931464644996	33.7075562331723	21.2658585888853	33.8467099471093	77.93320927695	40.0414504908521	245.089659082252	399.670602037177	252.116168949996	556.018361755047	No	0	Zn2Cys6-type transcriptional regulator	Ortholog(s) have sequence-specific DNA binding activity
AN0485	2.5737343928674	111.993118244411	143.263824928775	182.760693289526	176.627594661823	144.027860442905	146.669076437474	286.593092179752	145.605274512189	856.925800776714	1089.84252129582	930.795635976759	1831.63615916196	No	0	CRAL/TR10, N-terminal domain	Ortholog of A. nidulans FGSC A4 : AN3709, A. fumigatus Af293 : Afu4g13930, Afu6g12690, A. niger CBS 513.88 : An06g01900, An01g14510 and A. oryzae RIB40 : AO090023000254, AO090003001584
AN8891	2.5461818482154	14.9324157659215	8.55306417485221	52.8741628384793	76.8532282116329	11.5995592303011	18.4618417893323	14.2458554592274	7.28026372560946	68.3764628599036	90.6660162028781	59.7928322448646	88.8685641843286	Yes	0	PgxB; glycosyde hydrolase family 28	Putative exopolygalacturonase
AN9088	2.53381191411341	6.22183990246728	6.41479813113916	5.74719161287818	10.7864179946151	4.83314967929211	8.20526301748104	0	3.64013186280473	6.21604207817305	6.4761440144913	16.0269447254276	17.3018443544711	No	0		protein of unknown function
AN3764	2.51000519911093	11.1993118244411	13.8987292841348	14.9426981934833	14.8313247425958	21.2658585888853	12.3078945262216	46.0895323680887	40.0414504908521	60.3844087593954	53.6594789772136	107.873666421148	460.858217805456	Yes	0	Putative alpha-1,2-mannosidase; glycosylhydrolase family 92	Has domain(s) with predicted carbohydrate binding, catalytic activity and role in carbohydrate metabolic process
