## Supplementary material for "Defining the transcriptional responses of *Aspergillus nidulans* to cation/alkaline pH stress and the role of the transcription factor SltA": Table S8

### Sheet: Hoja1
Gene	log2FoldChange	sltA_KO_unstressed_trimmed_rep1	sltA_KO_unstressed_trimmed_rep2	sltA_KO_pH8_trimmed_rep1	sltA_KO_pH8_trimmed_rep2	sltA_KO_1M_NaCl_trimmed_rep1	sltA_KO_1M_NaCl_trimmed_rep2	WT_unstressed_trimmed_rep1	WT_unstressed_trimmed_rep2	WT_pH8_trimmed_rep1	WT_pH8_trimmed_rep2	WT_1M_NaCl_trimmed_rep1	WT_1M_NaCl_trimmed_rep2	Predicted SP peptide in AspGD	Predicted TM domains in AspGD	Comments	Annotation
AN5310	-5.2980795960326	1.24436798049346	1.06913302185653	11.4943832257564	1.34830224932689	0	0	107.262911693006	106.777201308939	0.888006011167579	0.925163430641614	1.84926285293396	0.786447470657775	No	1	Aromatic-ring hydrolase-like	Has domain(s) with predicted FAD binding, oxidoreductase activity and role in metabolic process
AN7954	-4.76572060232312	0	1.06913302185653	0	0	2.89988980757527	0	54.4694473441048	251.169098533527	5.32803606700547	1.85032686128323	0.616420950977986	4.71868482394665	No	0	NADP-dependent oxidoreductase domain	Ortholog(s) have intracellular localization
AN8141	-4.75995542994285	0	0	0	0	0	0	32.6816684064629	59.4554870924773	2.66401803350274	1.85032686128323	0	0.786447470657775	No	0	CYP5703A1	Putative cytochrome P450
AN8142	-4.55300361065671	0	1.06913302185653	0	0	0	0	24.3017534304468	52.1752233668678	0.888006011167579	1.85032686128323	0.616420950977986	0	Yes	7	Repressed by nitrate	Putative UbiA-like prenyltransferase
AN6401	-4.46795909448694	19.9098876878953	2.13826604371305	1.14943832257564	0	0	3.07697363155539	697.208926004542	3.64013186280473	2.66401803350274	5.55098058384968	0.616420950977986	0	Yes	0		Putative hydrophobin
AN7515	-4.32560736297059	26.1317275903626	74.8393115299568	2.29887664515127	10.7864179946151	2.89988980757527	15.3848681577769	3920.96221727795	8437.82565798137	53.2803606700547	8.32647087577452	209.583123332515	150.997914366293	Yes	0		Ortholog(s) have endopeptidase activity, role in zymogen activation and extracellular region localization
AN7597	-4.16973154972361	75.9064468101008	588.023162021089	35.6325879998447	57.9769967210564	37.6985674984785	314.876968295835	20188.0531687204	43858.7354376466	277.057875484285	80.4892184658204	861.756489467224	1218.99357951955	No	15	OPT superfamily	Ortholog(s) have tetrapeptide transmembrane transporter activity, role in cellular response to drug, nitrogen utilization, tetrapeptide transmembrane transport and Golgi apparatus, endoplasmic reticulum, plasma membrane localization
AN4003	-4.12067072821148	681.913653310413	965.427118736443	310.348347095422	353.255189323646	535.512984465566	592.830253013005	3794.4255011401	6029.27174209224	62.1604207817305	41.6323543788726	379.098884851461	87.2956692430131	No	0		Putative tartrate dehydrogenase with a predicted role in tartrate (four-carbon) metabolism
AN11172	-3.98902247850493	3.73310394148037	14.9678623059914	4.59775329030254	13.4830224932689	1.93325987171685	12.3078945262216	480.169128125724	911.246342988785	31.9682164020328	43.4826812401558	30.2046265979213	40.1088210035465	No	0	Glucose/ribitol dehydrogenase	Has domain(s) with predicted oxidoreductase activity
AN5030	-3.91443385212797	21.1542556683887	33.1431236775523	10.3449449031807	9.43811574528826	24.1657483964606	13.3335524034067	220.391763869224	203.847384317065	3.55202404467032	0.925163430641614	16.6433656764056	6.2915797652622	No	0	S-adenosyl-L-homocysteine hydrolase	Has domain(s) with predicted NAD binding, oxidoreductase activity, acting on the CH-OH group of donors, NAD or NADP as acceptor activity and role in oxidation-reduction process
AN9161	-3.84622045140169	7.46620788296073	25.6591925245566	4.59775329030254	21.5728359892303	2.89988980757527	3.07697363155539	536.314558465032	934.300511453215	49.7283366253844	71.2375841594042	33.9031523037892	50.3326381220976	Yes	1		Has domain(s) with predicted FAD binding, oxidoreductase activity and role in metabolic process
AN5397	-3.84407261344522	8.71057586345419	68.4245133988177	2.29887664515127	16.1796269919227	9.66629935858423	16.4105260349621	6.7039319808129	129.831369773369	1.77601202233516	12.9522880289826	0.616420950977986	0.786447470657775	Yes	0		Extracellular laccase, a copper-containing enzyme that oxidizes phenolic substrates
AN6404	-3.84154992667405	1472.08732092376	2562.71185339009	918.401219737933	1551.89588897525	1353.28191020179	2108.75259549263	8148.62932267808	22250.9127000377	2681.77815372609	1100.94448246352	1169.96696495622	548.153887048469	No	0	Ring finger Zn finger	Has domain(s) with predicted zinc ion binding activity
AN3325	-3.81517910237174	2.48873596098691	4.27653208742611	0	0	0	2.05131575437026	19.2738044448371	37.6146959156489	2.66401803350274	20.3535954741155	0.616420950977986	0	No	0	Tetratricopeptide-like helical CHAT domain	protein of unknown function
AN8140	-3.75036807163546	1.24436798049346	3.20739906556958	1.14943832257564	0	1.93325987171685	5.12828938592565	18.4358129472355	40.0414504908521	6.21604207817305	15.7277783209074	0	1.57289494131555	Yes	0		Has domain(s) with predicted FAD binding, oxidoreductase activity and role in metabolic process
AN7222	-3.73370669639611	368.332922226063	1502.13189570842	329.888798579208	1040.88933648036	422.417281970131	378.467756681313	18602.5732552582	10452.0319554	3329.13453586725	4010.58347183139	996.136256780425	68.4209299472264	No	0	Induced by nitrate	NACHT domain-containing protein
AN4822	-3.72278600939372	51323.9573554526	52210.0419893416	27918.7074170396	23870.3430220833	46750.0902178568	43636.6143848413	75246.6085356392	82137.1487296136	1448.33780421432	673.518977507095	7361.91541753009	3395.09373082962	No	0		Putative tartrate dehydrogenase with a predicted role in tartrate (four-carbon) metabolism
AN9288	-3.69486162205591	14.9324157659215	37.4196557649784	80.4606825802945	132.133620434036	14.4994490378763	18.4618417893323	311.7328371078	359.159677130067	438.674969516784	554.172894954327	16.0269447254276	29.8850038849955	No	1	Transferase activity; transfers acyl groups other than amine-acyl groups	Ortholog(s) have cytoplasm, nucleus localization
AN7072	-3.64106476646706	41.064143356284	56.6640501583959	10.3449449031807	9.43811574528826	45.4316069853459	34.8723678242944	45.2515408704871	129.831369773369	7.99205410050821	63.8362767142713	0	6.2915797652622	No	0	Predicted role in aflatoxin biosynthesis; coregulated with the PKS pkgA/An7071; predicted secondary metabolism gene cluster member	Putative Zn(II)2Cys6 transcription factor
AN8963	-3.60313555417748	283.715899552508	407.339681327337	152.87529690256	163.144572168554	258.090192874199	266.671048068134	1564.53012602221	4142.47005987179	562.107805069078	926.088594072255	292.799951714543	105.383961068142	No	1		protein of unknown function
AN7108	-3.54380345838301	8686.93287182481	9082.28502067119	4554.07463404467	4003.10937825155	7589.97825636034	7109.86040464732	15558.1501444715	13679.6155404202	482.187264063995	455.180407875674	1582.35258116049	789.593260540406	No	0	P-loop containing nucleoside triphosphate hydrolase	Ortholog(s) have ATP binding activity and cytosol, nucleus localization
AN8955	-3.51743016047955	4.97747192197382	2.13826604371305	768.974237803101	3579.7424719629	3.86651974343369	6.15394726311078	64.5253453153242	99.4969375833294	2989.91623960124	5240.1256711541	6.78063046075784	2.35934241197333	No	12	MFS family transporter	Has domain(s) with predicted role in transmembrane transport and integral component of membrane localization
AN9531	-3.51156142245611	197.854508898459	192.443943934175	139.082037031652	105.167575447498	162.393829224215	135.386839788437	411.453825322392	1300.74045230889	113.66476942945	89.7408527722365	95.5452474015878	25.9527665317066	No	0		Ortholog of A. nidulans FGSC A4 : AN1600, AN9354, AN4608 and A. fumigatus Af293 : Afu4g03520, Afu5g14130, Afu7g06920
AN3329	-3.50860689271499	1.24436798049346	2.13826604371305	1.14943832257564	0	0	2.05131575437026	976.260094705879	2743.44604726717	143.856973809148	324.732364155206	179.378496734594	94.373696478933	No	9	ABC-2 type transporter	Has domain(s) with predicted ATP binding, ATPase activity, ATPase activity, coupled to transmembrane movement of substances, nucleoside-triphosphatase activity, nucleotide binding activity and role in transport
AN3858	-3.43628184931917	19.9098876878953	34.2122566994088	2.29887664515127	9.43811574528826	14.4994490378763	23.590131175258	428.213655274424	12.1337728760158	2.66401803350274	6.4761440144913	11.7119980685817	11.0102645892089	No	0		Possible pseudogene
AN11196	-3.4300468993938	1.24436798049346	0	0	0	0	0	76.2572262817467	42.4682050660552	3.55202404467032	5.55098058384968	1.84926285293396	5.50513229460443	No	10	MFS family transporter	Putative transporter of the major facilitator superfamily (MFS)
AN7821	-3.37308592388779	0	3.20739906556958	2.29887664515127	9.43811574528826	0	1.02565787718513	56.145430339308	4.85350915040631	64.8244388152333	80.4892184658204	1.23284190195597	0.786447470657775	No	0	StcE	Putative norsolorinic acid reductase with a predicted role in sterigmatocystin/aflatoxin biosynthesis
AN9177	-3.32152624435545	8.71057586345419	6.41479813113916	1.14943832257564	1.34830224932689	2.89988980757527	5.12828938592565	1318.99861722494	1706.00846636782	39.0722644913735	59.2104595610633	138.078293019069	150.211466895635	No	0	Aldolase-type TIM barrel	Putative NADH:flavin oxidoreductase
AN5282	-3.31337615089287	2.48873596098691	3.20739906556958	4.59775329030254	6.74151124663447	7.73303948686738	6.15394726311078	14.2458554592274	10.9203955884142	11.5440781451785	17.5781051821907	0.616420950977986	0	Yes	0	CbhC	Protein with cellulose 1,4-beta-cellobiosidase activity, involved in degradation of glucans
AN7912	-3.31210041517573	694.357333115348	1371.69766704192	478.166342191465	1133.92219168392	573.211551964045	381.544730312868	329.330658557434	152.885538237799	88.8006011167579	146.175822041375	22.8075751861855	16.5153968838133	Yes	0	OrsC; F9775 secondary metabolite gene cluster	Putative tyrosinase
AN12477	-3.29428102771476	74.6620788296073	56.6640501583959	62.0696694190843	40.4490674798068	64.7642057025143	45.1289465961457	2699.17061377479	4859.57603684432	2425.14441649866	4342.71714343173	334.716576381046	375.921890974417	No	0	Dynamin GTPase domain	Has domain(s) with predicted GTP binding, GTPase activity
AN2583	-3.29010318885457	10290.9231986809	11254.7633210837	4885.11287094645	3889.85198930809	8722.86854118641	9168.35576415787	15052.8412714178	20235.4930253315	494.619348220342	184.107522697681	2426.84928400033	611.856132171749	No	0	GpdC	Putative glyceraldehyde-3-phosphate dehydrogenase with a predicted role in gluconeogenesis and glycolysis
AN7909	-3.27942316505442	1363.82730662083	4285.08515160096	1259.7844015429	4341.5332428326	847.734453747837	545.649990662489	336.034590538247	315.47809477641	558.555781024407	652.240218602338	38.2180989606351	9.4373696478933	No	0	OrsA; PKS of the F9775 secondary metabolism gene cluster; required for F9775 and orsellinic acid and violaceol biosynthesis	Polyketide synthase
AN12252	-3.27379579617075	1.24436798049346	11.7604632404218	6.89662993545382	6.74151124663447	5.79977961515054	13.3335524034067	52.7934643489016	180.793215852635	3.55202404467032	103.618304231861	7.39705141173583	3.93223735328888	No	0		protein of unknown function
AN3342	-3.27156581375497	429.306953270242	620.097152676785	268.968567482699	252.132520624129	435.950101072149	462.571702610493	361.174335466295	578.780966185952	150.961021898488	221.114059923346	44.998729421393	45.613953298151	No	0	Tetratricopeptide-like 1 repeat	Ortholog of A. nidulans FGSC A4 : AN10302, AN4609, A. fumigatus Af293 : Afu7g06670, A. niger CBS 513.88 : An04g04320, An16g05670, An04g03250 and A. oryzae RIB40 : AO090011000012
AN3396	-3.25178802203749	339.712458674713	225.587067611727	265.520252514972	215.728359892303	386.651974343369	286.158547734651	1769.83804293461	6735.45732347636	150.961021898488	929.789247794822	400.673618135691	294.917801496666	No	0	MicA; responsible for microperfuranone biosynthesis; coregulated with An3394 and An3395; repressed by nitrogen limitation	Putative non-ribosomal peptide synthase (NRPS)
AN11188	-3.18454200604047	1.24436798049346	0	1.14943832257564	4.04490674798068	0	0	235.475610826053	431.962314386162	15.9841082010164	19.4284320434739	5.54778855880187	49.5461906514398	No	0	Orthologs have role in TOR signaling, endocrocin biosynthesis; negative regulation of L-leucine import across plasma membrane; positive regulation of L-arginine transport across plasma membrane	Alpha-ketoglutarate-dependent dioxygenase, putative
AN8445	-3.1789296504965	12.4436798049346	13.8987292841348	2485.08565340853	4257.93850337433	10.6329292944427	18.4618417893323	883.2430384721	143.178519936986	19478.4118549608	33327.1622620029	59.1764112938866	27.5256614730221	Yes	0	Induced by nitrate	Putative aminopeptidase Y
AN5558	-3.17325135350804	551.255015358601	425.514942698897	1397.71700025197	1804.02840959938	515.213755812539	426.673676909014	9237.18027806257	17191.1294107392	8026.68633494375	25459.5724478266	962.233104476636	1612.21731484844	Yes	0	PrtA; Alp1; regulated by nitrogen, carbon and sulfur metabolite repression; transcript repressed by light in developmentally competent mycelia	Broad specificity thermostable alkaline protease
AN3394	-3.16916260523724	197.854508898459	256.591925245566	203.450583095888	142.920038428651	205.892176337844	151.797365823399	1611.4576498879	2305.416846443	194.4733164457	379.317006563062	245.335538489238	154.930151719582	Yes	1	CYP620D1; putative O-methylsterigmatocystin oxidoreductase; corregulated with An3396 and An3395; seondary metabolite gene cluster member	Putative cytochrome P450
AN2384	-3.16405492982315	0	2.13826604371305	1.14943832257564	1.34830224932689	1.93325987171685	1.02565787718513	37.7096173920726	42.4682050660552	13.3200901675137	12.9522880289826	4.93136760782389	0.786447470657775	No	0	Zn finger, CCHC type	Has domain(s) with predicted nucleic acid binding, zinc ion binding activity
AN6417	-3.16080725782505	1.24436798049346	1.06913302185653	0	0	0	1.02565787718513	46.9275238656903	92.2166738577199	47.9523246030493	103.618304231861	3.08210475488993	8.65092217723553	No	10	MFS family transporter	Ortholog(s) have cell cortex localization
AN12487	-3.14916429733987	18.6655197074018	122.950297513501	32.1842730321178	109.212482195478	27.0656382040358	70.7703935257739	1629.89346283514	3806.36455120615	1466.09792443767	2148.22948594983	187.391969097308	283.121089436799	No	0		protein of unknown function
AN3518	-3.12941891604087	2.48873596098691	5.34566510928263	3.44831496772691	1.34830224932689	6.76640955100896	9.23092089466616	66.2013283105274	191.713611441049	11.5440781451785	41.6323543788726	10.4791561666258	11.7967120598666	No	1		Ortholog of A. fumigatus Af293 : Afu3g03810, Neosartorya fischeri NRRL 181 : NFIA_006070, Aspergillus versicolor : Aspve1_0034466 and Aspergillus niger ATCC 1015 : 43711-mRNA
AN8428	-3.11587576568048	18.6655197074018	14.9678623059914	25.287643096664	63.370205718364	12.5661891661595	12.3078945262216	27.6537194208532	33.9745640528442	21.3121442680219	23.1290857660403	3.69852570586792	0.786447470657775	Yes	0		protein of unknown function
AN8964	-3.10599375488807	490.280984314421	497.146855163285	205.749459741039	215.728359892303	425.317171777706	334.364467962352	666.203240593282	1375.96984414019	72.8164929157415	110.094448246352	102.942298813324	117.967120598666	No	0	CO dehydrogenase flavoprotein-like, FAD binding, subdomain 2	Has domain(s) with predicted flavin adenine dinucleotide binding activity
AN7806	-3.08951684621109	8.71057586345419	2.13826604371305	3.44831496772691	0	3.86651974343369	1.02565787718513	39.3856003872758	15.7739047388205	0.888006011167579	0.925163430641614	2.46568380391194	0	No	0	StcU; VerA; glucose/ribitol dehydrogenase	Putative versicolorin reductase with a predicted role in sterigmatocystin/aflatoxin biosynthesis
AN7158	-3.0634061608767	1684.87424558814	3744.10384254156	1334.49789251031	2041.32960548092	1510.84258974672	2910.8170554514	10348.3570038823	26830.1985834461	5616.63802063494	5592.61293822855	2252.40215487356	1650.75324091067	Yes	1		Has domain(s) with predicted hydrolase activity, hydrolase activity, acting on ester bonds activity and role in lipid metabolic process
AN8369	-3.05414010090046	1202.05946915668	574.124432736955	4558.67238733497	6485.33381926236	1177.35526187556	484.110518031381	1179.05403712547	4388.78564925491	8263.78393992549	7508.62640308734	287.252163155741	270.537929906275	Yes	12	Glycosyltransferase, family 1	Has domain(s) with predicted role in biosynthetic process
AN6739	-3.05045421054422	587.341686792911	506.769052359994	667.823665416445	736.173028132484	764.604279264013	681.036830450926	9058.68808907343	13854.3418698348	341.882314299518	313.630402987507	1528.10753747443	1142.70817486575	No	0	Taurine catabolism dioxigenase TauD/TfdA	Has domain(s) with predicted oxidoreductase activity and role in oxidation-reduction process
AN3983	-3.04274439436178	4.97747192197382	48.1109859835437	3.44831496772691	25.617742737211	0	5.12828938592565	151.676461065892	624.889303114812	83.4725650497524	373.766025979212	17.8762075783616	19.6611867664444	No	0		Ortholog of Aspergillus wentii : Aspwe1_0168245, Aspergillus clavatus NRRL 1 : ACLA_062140 and Aspergillus aculeatus ATCC16872 : Aacu16872_043723
AN2436	-3.0416069876496	13314.73739128	8331.75363932791	16574.9006115407	11081.6961872177	16539.0382025376	8891.42813731789	33313.5139956545	47530.415109929	11001.5064723551	8484.67382241424	6004.55648347656	2890.19445466732	No	0	AclB; downregulated upon shift from glucose to ethanol, and after exposure to farnesol	Putative ATP citrate synthase with a predicted role in TCA intermediate metabolism
AN6945	-3.01657057416853	31.1091995123364	29.9357246119827	28.7359580643909	26.9660449865379	23.1991184606022	24.6157890524431	568.996226871495	541.166270270304	38.1842584802059	63.8362767142713	89.9974588427859	33.8172412382843	No	0	O-methyltransferase, family 2	Has domain(s) with predicted O-methyltransferase activity
AN2023	-3.01600781669533	296.159579357442	311.117709360249	121.840462193017	121.34720243942	211.691955952995	206.157233314211	2130.1743869033	2856.29013501411	1452.77783427016	2094.57000697261	308.210475488993	288.626221731404	No	0	Lipase-like; fungal death pathway protein; SesB domain; alpha/beta-hydrolase	Ortholog of A. niger CBS 513.88 : An11g07220, An18g00750, An16g04060, A. oryzae RIB40 : AO090001000252 and Aspergillus wentii : Aspwe1_0105181, Aspwe1_0181876
AN11810	-2.98693598015213	17.4211517269084	27.7974585682697	37.931464644996	48.5388809757682	6.76640955100896	19.4874996665175	26.8157279232516	40.0414504908521	570.987865180753	557.873548676893	2.46568380391194	3.93223735328888	No	0	Ngn14	Putative GNAT-type acetyltransferase
AN5031	-2.98285296620124	8.71057586345419	26.7283255464132	1.14943832257564	6.74151124663447	4.83314967929211	12.3078945262216	194.414027443574	100.710314870931	1.77601202233516	0	22.1911542352075	3.1457898826311	Yes	0	MdhB	Putative malate dehydrogenase with a predicted role in the methylglyoxal bypass or the TCA cycle
AN1814	-2.96051372649099	21.1542556683887	24.5900595027001	24.1382047740884	24.2694404878841	16.4327089095932	36.9236835786647	428.213655274424	1167.26895067272	1236.10436754527	1008.42813939936	115.270717832883	66.0615875352531	No	0		protein of unknown function
AN2831	-2.94552192917041	1275.47718000579	1557.72681284496	490.810163739797	337.075562331723	993.695574062459	866.680906221434	5271.80451141174	1678.10078875298	94.1286371837634	9.25163430641614	418.549825714052	29.8850038849955	No	12	MFS family transporter	Has domain(s) with predicted role in transmembrane transport and integral component of membrane localization
AN8996	-2.94292986360516	0	0	1.14943832257564	1.34830224932689	0	0	27.6537194208532	55.8153552296726	6.21604207817305	9.25163430641614	4.93136760782389	2.35934241197333	No	12	MFS family transporter	Has domain(s) with predicted role in transmembrane transport and integral component of membrane localization
AN2954	-2.9275058525505	14363.739598836	5978.5918582217	31907.2583963771	21173.7385234295	17876.8540337657	6745.7518582466	12209.5361200555	17071.0050592666	28660.3940104336	29951.2409035916	2239.45731490302	1079.00592974247	Yes	0	Seripauperin family protein?	Ortholog of A. fumigatus Af293 : Afu3g07870, A. niger CBS 513.88 : An02g11390, A. oryzae RIB40 : AO090005001484, Aspergillus wentii : Aspwe1_0029219 and Aspergillus sydowii : Aspsy1_0042610
AN3877	-2.92010963202134	131.903005932306	115.466366360505	79.3112442577189	93.0328552035557	53.1646464722133	66.6677620170334	163.408342032314	194.140366016252	96.7926552172661	74.0130744513291	31.4374684998773	10.2238171185511	No	0		Ortholog of A. fumigatus Af293 : Afu8g01510, A. niger CBS 513.88 : An09g00650, A. oryzae RIB40 : AO090020000665, Aspergillus sydowii : Aspsy1_0044348 and Aspergillus terreus NIH2624 : ATET_03801
AN0031	-2.90880594256191	302.38141925991	323.947305622527	486.212410449494	536.624295232104	253.257043194907	241.029601138505	165.084325027518	251.169098533527	751.253085447772	610.607864223465	35.1359942057452	14.9425019424977	Yes	0	Concavalin A-like lectin; glucanase subgroup	protein of unknown function
AN6126	-2.89485380080878	4220.8961898338	3444.74659642173	6512.71753571355	7887.56815856233	4875.68139646988	3318.00323269389	32623.8469931284	68817.9062436111	12762.4223925004	7353.19894673955	8011.0066789099	4475.6725555134	No	0	AccA	Putative acetyl-CoA carboxylase with a predicted role in cytosolic fatty acid formation
AN6952	-2.81391711022289	467.882360665539	493.939456097715	291.957333934212	264.267240868071	390.518494086803	241.029601138505	1367.60212408583	929.447002302808	547.011702879229	856.701336774134	224.993647106965	62.915797652622	No	0	O-methyltransferase, family 2	Has domain(s) with predicted O-methyltransferase activity
AN2358	-2.80977027448669	116.970590166385	177.476081628183	373.567454837082	339.772166830377	129.528411405029	167.182233981176	977.936077701082	775.348086777408	1353.32116101939	777.137281738955	156.570921548408	73.1396147711731	No	12	XtrC; MFS family transporter	Putative xylose transporter
AN5284	-2.77614355918237	1.24436798049346	4.27653208742611	2.29887664515127	0	0	5.12828938592565	23.4637619328452	27.9076776148363	5.32803606700547	0.925163430641614	1.84926285293396	1.57289494131555	No	12	MFS family transporter	Has domain(s) with predicted role in transmembrane transport and integral component of membrane localization
AN7962	-2.75899305395907	49.7747192197382	60.940582245822	2368.99238282839	2145.14887867909	6.76640955100896	9.23092089466616	175.978214496339	41.2548277784536	1153.51980850669	4429.68250591205	13.5612609215157	11.0102645892089	Yes	0	PrepJ	Extracellular deuterolysin-type metallo-proteinase
AN11965	-2.75827384090116	481.570408450967	579.470097846237	302.302278837392	279.098565610667	536.479614401425	462.571702610493	1848.60924370916	2059.10125705988	51.5043486477196	53.6594789772136	382.797410557329	159.648836543528	No	0		protein of unknown function
AN8602	-2.74895160327334	770.263779925449	595.507093174085	7962.15926048143	12620.1090536997	709.506372920082	548.726964294044	179.330180486745	349.452658829254	5872.3837518512	5540.80378611262	40.0673618135691	31.457898826311	Yes	0		Ortholog of A. fumigatus Af293 : Afu2g00500, Afu6g09865, A. oryzae RIB40 : AO090023000371, Neosartorya fischeri NRRL 181 : NFIA_032690, NFIA_055590 and Aspergillus versicolor : Aspve1_0031494
AN7903	-2.72982063115706	159.279101503162	4095.84860673235	48.2764095481767	835.947394582674	50.264756664638	205.131575437026	1125.42258127897	2981.26799563708	180.265220267019	799.341204074354	107.25724547017	8.65092217723553	No	0	PkeA; dbaI; PKS involved in orsellinic acid and biolaceol production; member of the dba gene cluster	Polyketide synthase
AN2435	-2.72659708582569	18193.9042427948	12408.3578516668	19495.6233892054	13166.1714646771	19804.3141258674	11404.2899364215	32140.3258990122	42156.3671031416	11247.4841374486	8979.6362578075	6477.96777382765	4047.05868400491	No	0	AclA; downregulated upon shift from glucose to ethanol, and after exposure to farnesol	Putative ATP citrate synthase with a predicted role in TCA intermediate metabolism
AN7812	-2.72591957757425	1.24436798049346	1.06913302185653	1.14943832257564	1.34830224932689	0	2.05131575437026	23.4637619328452	1.21337728760158	2.66401803350274	1.85032686128323	0	0.786447470657775	No	0	StcN; stc gene cluster	Putative versicolorin B synthase with a predicted role in sterigmatocystin/aflatoxin biosynthesis
AN9407	-2.72466464555992	7919.15782786035	5070.8979226655	6521.91304229416	5480.84864351382	8512.14321516927	6031.89397572575	31318.2562398651	65658.2717866966	11140.0354100973	6190.26851442304	8126.89381769377	5376.94135688721	No	0	FasA	Fatty acid synthase, alpha subunit
AN9178	-2.70608160831449	7.46620788296073	6.41479813113916	0	13.4830224932689	5.79977961515054	6.15394726311078	3305.03846654076	5592.45591855567	147.408997853818	204.461118171797	666.351048007203	605.564552406487	No	0	Predicted UDP-N-acetylmuramate dehydrogenase activity, electron transfer activity, FAD-binding, iron-sulfur cluster binding; oxidoreductase activity	Molybdenum cofactor-containing nicotinate hydroxylase
AN5007	-2.70285520760054	107.015646322437	150.74775608177	79.3112442577189	389.659350055472	79.2636547403907	117.95065587629	1009.77975460994	2100.35608483833	419.138837271097	718.851985608534	165.817235813078	239.080031079964	No	0	Predicted metal ion binding activity; Class II aldolase/adducin N-terminal domain	Ortholog(s) have cytosol, nucleus localization
AN3490	-2.67949305153884	175.455885249577	256.591925245566	45.9775329030254	49.8871832250951	179.793168069667	96.4118404554022	41.8995748800806	53.3886006544694	17.7601202233516	22.2039223353987	6.16420950977986	6.2915797652622	No	0	inp secondary metabolite gene cluster	Predicted acetyl CoA synthase
AN11750	-2.67391923108086	0	0	0	0	0	0	25.97773642565	31.547809477641	0	0.925163430641614	2.46568380391194	2.35934241197333	No	0		protein of unknown function
AN8915	-2.65940891091304	3073.58891181883	8346.7215016339	1951.74627173343	2184.24964390957	2917.28914642072	5506.75714260696	44845.9529856479	77101.632986067	742.373025336096	191.508830142814	7293.49269197153	9420.06780353883	No	10		Ortholog(s) have dipeptide transporter activity, tripeptide transporter activity and role in dipeptide transport, tripeptide transport
AN8429	-2.65202965336859	13.688047785428	10.6913302185653	26.4370814192396	29.6626494851917	15.4660789737348	20.5131575437026	25.97773642565	15.7739047388205	13.3200901675137	18.5032686128323	3.69852570586792	0.786447470657775	No	1		protein of unknown function
AN11947	-2.64265092683164	2.48873596098691	4.27653208742611	0	4.04490674798068	0	2.05131575437026	23.4637619328452	60.6688643800789	2.66401803350274	0.925163430641614	4.3149466568459	4.71868482394665	Yes	0	O-methyltransferase, family 2	Has domain(s) with predicted O-methyltransferase activity
AN10391	-2.62682581151854	60.9740310441793	60.940582245822	58.6213544513574	101.122668699517	84.0968044196828	54.3598674908119	975.422103208277	1658.68675215136	601.180069560451	701.273880426343	80.1347236271382	298.063591379297	No	0		protein of unknown function
AN8150	-2.61669656105414	220.253132547342	330.362103753667	187.358446579829	173.930990163169	211.691955952995	196.926312419545	5755.32560552788	9290.82989116528	1526.48233319707	1605.1585521632	1047.91561666258	1316.51306588112	No	19	ABC transporter	Has domain(s) with predicted ATP binding, ATPase activity, ATPase activity, coupled to transmembrane movement of substances, nucleoside-triphosphatase activity, nucleotide binding activity and role in transmembrane transport
AN1967	-2.61346875935339	35308.9414465018	30416.8344718182	21939.3292630012	15118.5131217025	30774.5972679246	25478.3673271558	7590.52698527541	17248.1581432564	7438.82635555081	9617.07386151957	1837.55085486538	1973.98315135102	No	0	PpoA; responsible for the formation of the oxylipin psiBalpha; localizes to lipid bodies in Hülle Cells and metulae	Putative fatty acid dioxygenase
AN5463	-2.60593071457451	1.24436798049346	0	773.571991093403	734.824725883157	0	0	7.54192347841451	4.85350915040631	6.21604207817305	14.8026148902658	0	0.786447470657775	Yes	0	Chitin-binding domain 3	Has domain(s) with predicted starch binding activity and viral capsid localization
AN9327	-2.59962568353873	7.46620788296073	14.9678623059914	4.59775329030254	9.43811574528826	7.73303948686738	12.3078945262216	303.352922131784	543.593024845507	56.8323847147251	98.067323648011	36.9852570586792	87.2956692430131	No	0	Polysaccharide deacetylase	Ortholog(s) have role in ascospore wall assembly, ascospore wall chitin catabolic process and cytosol, nucleus localization
AN10403	-2.58692809399374	33.5979354733233	101.56763707637	22.9887664515127	43.1456719784606	46.3982369212043	111.796708613179	212.84984039081	118.910974184955	189.145280378694	209.086935325005	36.3688361077012	3.1457898826311	No	1	Epidermal growth-factor receptor-like transmembrane domain	Ortholog of Aspergillus sydowii : Aspsy1_0087592
AN11981	-2.57596875941284	95.8163344979961	80.1849766392395	156.323611870286	171.234385664515	114.062332431294	105.642761350068	579.890116340316	343.385772391246	660.676472308679	465.357205612732	73.9705141173583	73.9260622418309	Yes	0		Has domain(s) with predicted UDP-N-acetylmuramate dehydrogenase activity, flavin adenine dinucleotide binding activity and role in oxidation-reduction process
AN9262	-2.54471693266049	922.07667354565	992.155444282856	1095.41472141458	1431.89698878516	835.168264581677	912.835510694765	286.593092179752	851.790855896307	896.886071279255	1826.27261208655	98.0109312054998	76.2854046538042	No	0		Ortholog of A. nidulans FGSC A4 : AN7126, A. fumigatus Af293 : Afu3g03140, Neosartorya fischeri NRRL 181 : NFIA_006010 and Aspergillus versicolor : Aspve1_0136655
AN7839	-2.54061898393965	67.1958709466466	127.226829600927	33.3337113546934	48.5388809757682	53.1646464722133	66.6677620170334	2548.3321442065	6720.89679602514	2326.57574925906	2270.35105879452	547.381804468451	913.065513433677	Yes	12		Has domain(s) with predicted ATP binding, ATPase activity, ATPase activity, coupled to transmembrane movement of substances, nucleoside-triphosphatase activity, nucleotide binding activity and role in transmembrane transport
AN3519	-2.54023567273643	1.24436798049346	7.48393115299568	12.643821548332	1.34830224932689	4.83314967929211	7.17960514029591	33.5196599040645	112.844087746947	15.0961021898488	28.68006634989	3.69852570586792	13.3696070011822	No	0	Cell-shape determining protein MreB	Ortholog of A. nidulans FGSC A4 : AN2646, AN0587, AN0866, AN7370 and A. fumigatus Af293 : Afu1g15200, Afu3g03790, Afu4g14040, Afu5g06900, Afu7g08575
AN12492	-2.53188773673025	82.128286712568	124.019430535357	62.0696694190843	52.5837877237489	109.229182752002	40.00065721022	1846.93326071395	1874.66790934444	802.757434095491	715.151331885967	315.607526900729	290.199116672719	No	0		Has domain(s) with predicted GTP binding, GTPase activity
AN9470	-2.53129232791734	6573.99604094692	11883.4135379353	6049.49389171557	8751.82990038087	5807.5126546374	10590.9432398136	18027.7110879035	68137.2015852666	2123.22237270168	6284.63518434848	6571.04733742533	6202.71120107787	No	0	UaZ; regulated by UaY and AreA; putative site for copper binding and a canonical PTS2 peroxisomal localization sequence	Urate oxidase
AN9034	-2.53070194894239	11.1993118244411	10.6913302185653	9.19550658060509	12.134720243942	8.69966942272581	15.3848681577769	138.268597104266	444.096087262177	150.961021898488	255.345106857085	28.3553637449874	58.9835602993331	No	0		Putative aldehyde dehydrogenase with a predicted role in two-carbon compound metabolism or penicillin biosynthesis
AN4049	-2.52892650413281	52295.8087482179	34651.6703713919	86303.2775739465	57283.9693649024	60975.0163539493	37839.596062991	41025.5497480821	46625.2356533782	41873.9234566072	35668.7509049568	9786.2990177265	4294.00318979145	Yes	0		Predicted glycosylphosphatidylinositol (GPI)-anchored protein
AN10390	-2.52767427976516	19.9098876878953	87.6689077922352	29.8853963869665	31.0109517345186	42.5317171777706	84.1039459291806	142.458554592274	182.006593140237	116.328787462953	188.733339850889	24.0404170881414	23.5934241197333	Yes	4		Ortholog of A. nidulans FGSC A4 : AN3286, A. fumigatus Af293 : Afu4g01280, Afu5g00830, A. niger CBS 513.88 : An12g00980, An11g04090, An06g00150 and A. oryzae RIB40 : AO090138000050, AO090010000179
AN5396	-2.52758742966593	6.22183990246728	28.8665915901262	4.59775329030254	13.4830224932689	3.86651974343369	10.2565787718513	32.6816684064629	188.073479578245	23.0881562903571	49.9588252546471	17.2597866273836	9.4373696478933	Yes	0		Ortholog of A. niger CBS 513.88 : An01g01630, An05g02350, An09g00510, Aspergillus wentii : Aspwe1_0029051, Aspwe1_0065325 and Aspergillus versicolor : Aspve1_0153975
AN7953	-2.51810463973077	26.1317275903626	25.6591925245566	11.4943832257564	33.7075562331723	29.9655280116111	38.9749993330349	240.503559811663	679.491281056883	62.1604207817305	77.7137281738955	49.3136760782389	92.0143540669597	No	0		Has domain(s) with predicted iron ion binding, oxidoreductase activity, oxidoreductase activity, acting on paired donors, with incorporation or reduction of molecular oxygen and 2-oxoglutarate as one donor, more
AN6645	-2.51694315714615	970.607024784895	775.121440845982	755.180977932193	470.557485015086	814.869035928651	778.474328783513	1905.59266554607	4109.70887310654	364.970470589875	360.813737950229	583.750640576153	402.661104976781	No	0	BioF	Putative 8-amino-7-oxononanoate synthase with a predicted role in Coenzyme A and pantothenate biosynthesis
AN9408	-2.50918830645034	9706.07024784895	6444.73385575114	9649.53471802247	8468.68642802222	10653.2285230957	7150.88671973472	47198.1951194156	100717.595134657	22476.3201486626	13917.2334871418	14174.5997677388	10040.5748578878	No	0	FasB	Fatty acid synthase, beta subunit
AN7911	-2.50179409017969	135.636109873787	377.403956715354	73.5640526448407	211.683453144322	107.295922880285	130.258550402511	36.0336343968693	29.1210549024379	46.1763125807141	90.6660162028781	5.54778855880187	2.35934241197333	No	0	OrsB; member of the F9775 secondary metabolite gene cluster	Putative amidohydrolase
AN11028	-2.5011557355164	989.272544492297	1150.38713151762	771.273114448252	1332.12262233497	723.0391920221	614.369068433892	9.21790647361774	53.3886006544694	34.6322344355356	149.876475763941	2.46568380391194	3.93223735328888	No	0	Glucose/ribitol dehydrogenase; predicted secondary metabolism gene cluster member	Predicted nucleotide binding protein with oxidoreductase activity and a role in oxidation-reduction
