## Supplementary material for "Defining the transcriptional responses of *Aspergillus nidulans* to cation/alkaline pH stress and the role of the transcription factor SltA": Table S10

### Sheet: Hoja1
Gene	log2FoldChange	sltA_KO_unstressed_trimmed_rep1	sltA_KO_unstressed_trimmed_rep2	sltA_KO_pH8_trimmed_rep1	sltA_KO_pH8_trimmed_rep2	sltA_KO_1M_NaCl_trimmed_rep1	sltA_KO_1M_NaCl_trimmed_rep2	WT_unstressed_trimmed_rep1	WT_unstressed_trimmed_rep2	WT_pH8_trimmed_rep1	WT_pH8_trimmed_rep2	WT_1M_NaCl_trimmed_rep1	WT_1M_NaCl_trimmed_rep2	Predicted SP peptide in AspGD	Predicted TM domains in AspGD	Comments	Annotation
AN0492	8.80298510721648	2448.91618561112	3817.87402104966	1979.33279147525	2042.67790773024	2164.28442638701	3445.18480946485	4.18995748800806	4.85350915040631	0	3.70065372256645	0	0.786447470657775	Yes	1		Ortholog of Aspergillus versicolor : Aspve1_0078373 and Aspergillus sydowii : Aspsy1_0041144
AN9210	7.98843150965644	1388.7146662307	1935.13076956031	655.179843868113	535.275992982777	1254.68565674423	1865.67167859975	7.54192347841451	0	1.77601202233516	1.85032686128323	3.69852570586792	5.50513229460443	Yes	1		Putative cytochrome P450
AN3403	7.8202790621003	8772.79426247886	11863.10001052	3614.98352450038	3028.2868519882	7712.74025821436	9639.13272978585	16.7598299520323	53.3886006544694	8.88006011167579	1.85032686128323	9.24631426466979	14.9425019424977	Yes	0		Metalloprotease (zincin) superfamily protein, putative
AN5937	7.74147336600196	28478.6056015732	25731.8935700429	15432.3589189005	10454.7356412807	26553.3243380309	27624.0436062271	136.592614109063	60.6688643800789	58.6083967370602	48.1084983933639	77.6690398232262	32.2443462969688	Yes	0		Has domain(s) with predicted manganese ion binding, nutrient reservoir activity
AN9260	7.40060240096408	169.23404534711	357.09042930008	31.0348347095422	53.9320899730757	120.828741982303	90.2578931922914	0	0	0.888006011167579	0	0.616420950977986	0	Yes	1		Has domain(s) with predicted hydrolase activity, hydrolase activity, acting on ester bonds activity and role in lipid metabolic process
AN9208	7.00255889358381	171.722781308097	178.54521465004	78.1618059351432	51.235485474422	148.861010122197	165.130918226806	0	0	0	0	1.23284190195597	0	Yes	1	Sulfotransferase; P-loop containing nucleoside triphosphate hydrolase	Ortholog of A. nidulans FGSC A4 : AN9311, A. fumigatus Af293 : Afu5g14850, A. niger CBS 513.88 : An12g05170, An03g01320, An12g07240 and A. oryzae RIB40 : AO090023000071, AO090026000100
AN8436	6.74234547553178	1070.15646322437	1136.48840223349	381.613523095111	281.795170109321	814.869035928651	654.369725644113	8.37991497601613	8.49364101321104	0.888006011167579	2.77549029192484	8.01347236271382	3.1457898826311	No	0		Has domain(s) with predicted hydrolase activity, acting on glycosyl bonds activity
AN5459	6.68018747689932	121.948062088359	189.236544868605	28.7359580643909	68.7634147156716	109.229182752002	114.873682244734	0	0	0.888006011167579	1.85032686128323	0	0	Yes	0		Ortholog of Aspergillus versicolor : Aspve1_0119660, Aspergillus sydowii : Aspsy1_0055464 and Aspergillus terreus NIH2624 : ATET_09903
AN1567	6.35156882990557	7362.92534057977	3181.73987304502	9988.61902318228	4154.11923017616	7729.17296712395	3308.77231179923	59.4973963297145	14.5605274512189	22.2001502791895	40.707190948231	30.2046265979213	10.2238171185511	Yes	0		Ortholog of A. fumigatus Af293 : Afu5g00910, Neosartorya fischeri NRRL 181 : NFIA_041260, Aspergillus wentii : Aspwe1_0149298 and Aspergillus versicolor : Aspve1_0045271, Aspve1_0151961
AN12008	6.30928340427415	353.400506460141	585.884895977376	110.346078967261	187.414012656438	279.356051463084	448.212492329902	5.02794898560968	2.42675457520316	0.888006011167579	1.85032686128323	2.46568380391194	0.786447470657775	Yes	0	Sulfotransferase; P-loop containing nucleoside triphosphate hydrolase	Ortholog of A. niger CBS 513.88 : An12g05430
AN11171	6.28228050291019	637.116406012649	926.938329949608	574.719161287818	794.15002485354	514.247125876681	779.499986660698	10.893889468821	3.64013186280473	9.76806612284337	11.1019611676994	1.84926285293396	3.1457898826311	No	0		Ortholog of A. nidulans FGSC A4 : AN7148, A. fumigatus Af293 : Afu4g03595, A. niger CBS 513.88 : An02g01320, An14g01685, An03g06340 and A. oryzae RIB40 : AO090026000213, AO090026000142, AO090023000130
AN7876	6.19441848223123	3527.78322469895	2326.4334555598	2624.16769044018	4132.54639418693	2640.83298476521	1291.30326737608	20.9497874400403	29.1210549024379	48.8403306142168	223.889550215271	11.7119980685817	3.1457898826311	No	0	Predicted secondary metabolism gene cluster member	Putative branched chain amino acid aminotransferase with a predicted role in branched chain amino acid biosynthesis
AN9209	6.1353879904589	113.237486224904	149.678623059914	63.21910774166	99.7743664501901	134.361561084321	180.515786384583	0.837991497601613	0	0	0	1.84926285293396	0.786447470657775	Yes	7		Ortholog of A. nidulans FGSC A4 : AN9205, A. fumigatus Af293 : Afu5g00100, Afu8g01840, Afu7g06523, A. niger CBS 513.88 : An05g01030, An13g03050, An16g01380 and A. oryzae RIB40 : AO090012000290, AO090011000069
AN6833	6.10695191146145	694.357333115348	458.65806637645	772.422552770827	493.478623253643	599.310560232222	475.9052550139	8.37991497601613	3.64013186280473	1.77601202233516	1.85032686128323	3.69852570586792	4.71868482394665	Yes	0		Ortholog of A. nidulans FGSC A4 : AN6951, AN2710, A. fumigatus Af293 : Afu1g01520, A. oryzae RIB40 : AO090038000445, Neosartorya fischeri NRRL 181 : NFIA_023140 and Aspergillus wentii : Aspwe1_0116569
AN6672	5.97592703102703	88.3501266150353	79.115843617383	75.862929289992	56.6286944717295	86.9966942272581	67.6934198942185	0	0	0.888006011167579	0	1.84926285293396	0.786447470657775	Yes	0		Ortholog of A. fumigatus Af293 : Afu4g00380, A. niger CBS 513.88 : An02g13650, Neosartorya fischeri NRRL 181 : NFIA_045260, Aspergillus wentii : Aspwe1_0119957 and Aspergillus versicolor : Aspve1_0052258
AN12185	5.93837542909366	223.986236488822	1071.27128790024	73.5640526448407	86.2913439569212	211.691955952995	352.826309751685	3.35196599040645	8.49364101321104	0	2.77549029192484	1.23284190195597	5.50513229460443	Yes	3		Has domain(s) with predicted protein C-terminal S-isoprenylcysteine carboxyl O-methyltransferase activity, role in C-terminal protein methylation and integral component of membrane localization
AN7875	5.92536675426965	1479.55352880672	1362.07546984521	1440.24621818727	1860.65710407111	1255.65228668009	704.626961626184	14.2458554592274	8.49364101321104	6.21604207817305	66.6117670061962	15.4105237744496	2.35934241197333	No	0	Predicted secondary metabolism gene cluster member	protein of unknown function
AN6535	5.91206210641284	14051.4032357321	16463.5794035686	9872.52575260214	8503.74228650472	11054.3799464769	12608.4122842368	263.967321744508	191.713611441049	333.002254187842	416.323543788726	407.454248596449	758.135361714095	Yes	0	Protein of unknown function	Transcript induced in response to calcium dichloride in a CrzA-dependent manner
AN7075	5.65082886587352	209.0538207229	288.665915901262	59.7707927739331	71.4600192143254	213.625215824711	287.184205611836	2.51397449280484	4.85350915040631	3.55202404467032	2.77549029192484	2.46568380391194	3.1457898826311	Yes	0		UDP-N-acetylmuramate dehydrogenase, putative
AN6445	5.53952936537286	246.384860137704	540.981309059402	40.2303412901473	125.392109187401	237.790964221172	147.694734314659	8.37991497601613	0	3.55202404467032	8.32647087577452	15.4105237744496	22.8069766490755	No	0	CicC; Co-regulated with the NRPS An6444; member of the cichorine gene cluster	Putative aryl-alcohol oxidase-related protein
AN5938	5.44182880785638	1739.62643672985	1930.85423747289	1013.80460051171	1062.46217246959	1439.31197449319	1748.74668060065	31.0056854112597	44.8949596412584	13.3200901675137	9.25163430641614	46.8479922743269	20.4476342371022	No	0	NADH:ubiquinone oxidoreductase intermediate associated protein 30; galactose-binding-like domain superfamily; complex I intermediate-associated protein 30, mitochondrial	Ortholog(s) have cytosol, nucleus localization
AN11031	5.34303316396953	327.268778869779	195.651342999744	388.510153030565	663.364706668832	237.790964221172	154.874339454955	4.18995748800806	3.64013186280473	9.76806612284337	32.3807200724565	3.69852570586792	5.50513229460443	No	9	Major Facilitator Superfamily; Predicted secondary metabolism gene cluster member	Predicted transmembrane transporter
AN3228	5.31908143374314	107.015646322437	392.371819021345	39.0809029675716	176.627594661823	86.0300642913996	72.8217092801442	3.35196599040645	2.42675457520316	2.66401803350274	0	1.84926285293396	2.35934241197333	Yes	7	PkfE: Aspermidine A gene cluster member; UbiA prenyltransferase family	Predicted prenyltransferase
AN9207	5.29833623145153	532.589495651199	765.499243649273	306.900032127695	269.660449865379	444.649770494875	586.676305749894	10.893889468821	15.7739047388205	1.77601202233516	0	4.93136760782389	19.6611867664444	Yes	0		Has domain(s) with predicted RNA binding, endoribonuclease activity, ribonuclease activity
AN6444	5.29314943709493	282.471531572014	940.837059233743	122.989900515593	373.47972306355	213.625215824711	143.592102805918	11.7318809664226	8.49364101321104	13.3200901675137	7.40130744513291	22.8075751861855	30.6714513556532	No	0	CicB; member of the cichorine gene cluster	Putative nonribosomal peptide synthase (NRPS)-like enzyme
AN8458	5.21705513326064	2247.32857277118	4742.67408495555	1050.58662683413	1661.10837117073	2035.72264491784	2163.11246298344	64.5253453153242	86.149787419712	161.617094032499	320.106547001998	33.2867313528112	11.7967120598666	Yes	0		Ortholog of Aspergillus wentii : Aspwe1_0028951, Aspergillus versicolor : Aspve1_0023291, Aspve1_0090046, Aspergillus niger ATCC 1015 : 40157-mRNA and Aspergillus zonatus : Aspzo1_0025768
AN9203	5.17595460214251	566.187431124522	1022.09116889484	377.015769804809	451.681253524509	552.912323311018	661.549330784408	12.5698724640242	25.4809230396331	4.4400300558379	3.70065372256645	23.4239961371635	14.15605447184	Yes	0	Tannase/feruroyl esterase	Ortholog of A. fumigatus Af293 : Afu4g03470, Afu7g06720, A. niger CBS 513.88 : An10g00950, An04g04430, An02g00350, An08g09800 and A. oryzae RIB40 : AO090103000074, AO090023000047
AN9001	5.0755594309451	23314.4784825254	20313.527415274	32271.6303446336	22571.9279559815	22833.7323448477	20163.4082075825	475.979170637716	703.758826808915	2706.64232203878	4471.31486029092	131.914083509289	96.7330388909064	Yes	0		protein of unknown function
AN7883	4.98454354827805	1576.61423128521	1424.08518511289	1994.27548966873	3155.02726342493	1341.68235097149	924.117747343802	25.97773642565	42.4682050660552	38.1842584802059	193.359157004097	28.9717846959653	55.837770416702	No	0	Predicted secondary metabolism gene cluster member; dimeric alpha/beta barrel	protein of unknown function
AN9309	4.96554939233661	293.670843396455	531.359111862694	122.989900515593	141.571736179324	269.6897521045	589.753279381449	11.7318809664226	8.49364101321104	4.4400300558379	9.25163430641614	4.93136760782389	3.1457898826311	No	0		Ortholog of Aspergillus versicolor : Aspve1_0156414 and Aspergillus sydowii : Aspsy1_0163550
AN0493	4.94464757110511	36922.8867172018	36378.3202016902	35056.7194002343	40310.1923481261	32095.0137603072	35165.7059771693	977.936077701082	893.045683674761	2459.77665093419	749.382378819707	589.298429134955	193.466077781813	Yes	0		PalA-dependent expression independent of pH
AN7881	4.93687416157911	2170.17775798059	1290.44355738083	3810.38803933823	5850.28345982939	1753.46670364718	868.732221975805	25.97773642565	42.4682050660552	6.21604207817305	79.5640550351788	25.2732589900974	11.7967120598666	Yes	1	Predicted secondary metabolism gene cluster member; dimeric alpha/beta barrel	Putative cytochrome P450
AN2573	4.90052881211839	1708.51723721751	2842.8247051165	1305.76193444592	2607.61655019821	1589.13961455125	1811.31181110894	18.4358129472355	87.3631647073136	28.4161923573625	43.4826812401558	28.3553637449874	99.8788287735375	Yes	3		Has domain(s) with predicted iron ion binding, oxidoreductase activity and role in fatty acid biosynthetic process, oxidation-reduction process
AN5367	4.85317366264405	1015.40427208266	702.420395359738	1110.35741960806	850.77871932527	1099.05823707103	966.169720308392	34.3576514016661	16.9872820264221	11.5440781451785	16.652941751549	41.3002037155251	29.8850038849955	No	8	TRP-family?	Ortholog of A. fumigatus Af293 : Afu2g17475, A. oryzae RIB40 : AO090138000095, Neosartorya fischeri NRRL 181 : NFIA_092880 and Aspergillus wentii : Aspwe1_0032360
AN5426	4.8348098139573	159.279101503162	205.273540196453	155.174173547711	554.152224473353	106.329292944427	122.05328738503	5.86594048321129	1.21337728760158	31.9682164020328	54.5846424078552	3.08210475488993	3.1457898826311	No	0		Putative threonine aldolase with a predicted role in glycine, serine, and threonine metabolism
AN7071	4.82196836046194	118.214958146878	191.374810912318	47.1269712256011	47.1905787264413	130.495041340887	132.309866156882	2.51397449280484	6.06688643800789	0.888006011167579	3.70065372256645	0	0.786447470657775	No	0	PkgA; polyketide synthase involved in the production of alternariol and other secondary metabolites	Putative polyketide synthase
AN1813	4.72688735157206	1580.34733522669	1617.59826206892	1173.57652734972	1201.33730415026	1339.74909109977	1595.92365690006	56.145430339308	57.0287325172741	31.9682164020328	36.0813737950229	93.0795635976759	54.2648754753865	Yes	1		Ortholog of A. niger CBS 513.88 : An06g00160, An12g10810, A. oryzae RIB40 : AO090038000504, AO090138000042, AO090103000093, Aspergillus wentii : Aspwe1_0169775 and Aspergillus sydowii : Aspsy1_0140754
AN8312	4.65290710003365	121.948062088359	55.5949171365394	151.725858579984	33.7075562331723	113.095702495435	48.2059202277011	0	2.42675457520316	0	2.77549029192484	1.23284190195597	1.57289494131555	Yes	0		Has domain(s) with predicted metalloendopeptidase activity, metallopeptidase activity and role in proteolysis
AN9205	4.63874644774878	731.688372530152	1225.22644304758	491.959602062372	544.714108728065	600.277190168081	1165.14734848231	29.3297024160564	27.9076776148363	18.6481262345192	7.40130744513291	385.263094361241	1546.15572731319	Yes	7		Ortholog of A. nidulans FGSC A4 : AN9209, A. fumigatus Af293 : Afu5g00100, Afu8g01840, Afu7g06523, A. niger CBS 513.88 : An05g01030, An13g03050, An16g01380 and A. oryzae RIB40 : AO090012000290, AO090011000069
AN7087	4.61871368877521	1737.13770076886	745.185716233999	1997.72380463646	560.893735719988	1620.07177249872	697.447356485888	19.2738044448371	47.3217142164615	19.5361322456867	46.2581715320807	14.1776818724937	3.93223735328888	Yes	0		Ortholog of A. fumigatus Af293 : Afu8g07170, A. oryzae RIB40 : AO090005000253, Neosartorya fischeri NRRL 181 : NFIA_099960, Aspergillus wentii : Aspwe1_0038547 and Aspergillus versicolor : Aspve1_0046531
AN6449	4.59184078678129	49.7747192197382	360.297828365649	24.1382047740884	157.751363171247	44.4649770494875	31.795394192739	1.67598299520323	4.85350915040631	3.55202404467032	0	3.69852570586792	0.786447470657775	Yes	1	CicH; Co-regulated with the NRPS An6444; member of the cichorine gene cluster	Putative cytochrome P450
AN7153	4.58791137175853	36.0866714343102	273.698053595271	13.7932598709076	48.5388809757682	23.1991184606022	27.6927626839985	2.51397449280484	3.64013186280473	0.888006011167579	0	1.23284190195597	0	Yes	0		Has domain(s) with predicted UDP-N-acetylmuramate dehydrogenase activity, flavin adenine dinucleotide binding, oxidoreductase activity and role in oxidation-reduction process
AN11028	4.55899323567313	989.272544492297	1150.38713151762	771.273114448252	1332.12262233497	723.0391920221	614.369068433892	9.21790647361774	53.3886006544694	34.6322344355356	149.876475763941	2.46568380391194	3.93223735328888	No	0	Glucose-ribitosl dehydrogenase; predicted secondary metabolism gene cluster member	Predicted nucleotide binding protein with oxidoreductase activity and a role in oxidation-reduction
AN2707	4.55127636258967	94.5719665175026	182.821746737466	800.009072512643	513.703156993546	85.0634343555412	160.00262884088	3.35196599040645	4.85350915040631	23.9761623015246	31.4555566418149	1.23284190195597	0.786447470657775	No	12	Major Facilitator Superfamily	Ortholog(s) have amine transmembrane transporter activity, role in amine transport, ascospore wall assembly, transmembrane transport and prospore membrane localization
AN3495	4.51176258154872	591.074790734391	487.524657966576	91.9550658060509	63.370205718364	576.11144177162	157.95131308651	3.35196599040645	29.1210549024379	0.888006011167579	1.85032686128323	3.69852570586792	4.71868482394665	No	0	InpA; Putative NRPS involved in asperfuranone biosynthesis; inp secondary metabolism gene cluster member; expression controlled by ScpR; transcriptionally silent under standard laboratory conditions	Putative nonribosomal peptide synthetase
AN3494	4.50844854306807	43.5528793172709	17.1061283497044	2.29887664515127	2.69660449865379	37.6985674984785	17.4361839121472	0	0	0.888006011167579	0.925163430641614	0	0.786447470657775	No	0	Member od the inp secondary metabolism gene cluster; serine hydrolase FSH?	protein of unknown function
AN3384	4.47355675065439	1605.23469483656	1665.70924805247	1079.32258489852	1089.42821745613	1526.30866872045	1594.89799902288	72.0672687937387	69.1625053932899	7.10404808934063	4.62581715320807	139.927555872003	185.601603075235	Yes	0	Role in mycotoxin catabolic process	putative trichothecene 3-O-acetyltransferase
AN4870	4.44764982313832	4376.44218739548	4655.00517716332	2477.0395851505	1589.64835195641	3600.69651107263	4519.04860687768	170.950265510729	212.341025330276	108.336733362445	63.8362767142713	235.472803273591	178.523575839315	No	0		Ortholog of A. fumigatus Af293 : Afu3g11290, A. niger CBS 513.88 : An02g07030, Aspergillus wentii : Aspwe1_0169120, Aspergillus sydowii : Aspsy1_0087725 and Aspergillus terreus NIH2624 : ATET_04661
AN2705	4.29435037172218	32.3535674928298	42.7653208742611	559.776463094335	560.893735719988	9.66629935858423	25.6414469296282	0	1.21337728760158	23.9761623015246	30.5303932111733	1.84926285293396	3.93223735328888	No	0	DitA; PvcA pyoverdine biosynthesis domain	Ortholog(s) have catalytic activity and role in ascospore wall assembly
AN7541	4.26290616323797	1212.01441300063	853.168151441508	1205.76080038184	663.364706668832	1188.95482110586	940.528273378764	57.8214133345113	29.1210549024379	35.5202404467032	32.3807200724565	91.2303007447419	268.178587494301	Yes	0	Cut2; activity induced by olive oil, some triacylglycerides and fatty acids; repressed by glucose and other sugars	Protein with cutinase activity, involved in carbohydrate catabolism
AN3404	4.24485965529471	2699.0341496903	3122.93755684291	1332.19901586516	916.845529542288	2366.31008298142	2555.93942994534	136.592614109063	157.739047388205	65.7124448264009	78.6388916045372	122.667769244619	136.841859894453	Yes	0		Predicted glycosylphosphatidylinositol (GPI)-anchored protein
AN6426	4.20305608082316	10290.9231986809	10091.5465933038	10236.8977008586	7774.31076961887	10403.8379996442	9927.34259327487	410.61583382479	613.968907526398	310.802103908653	378.39184313242	435.193191390458	819.478264425402	Yes	0		Has domain(s) with predicted metallopeptidase activity
AN5943	4.20107815720765	5711.64903046496	4339.61093571564	6298.92200771449	3304.68881310022	5982.47267302778	4966.2354413304	232.961636333248	265.729625984745	55.0563726923899	50.8839886852887	205.884597626647	121.899357951955	Yes	7	Prokaryotic membrane lipoprotein lipid attachment site profile	Ortholog of A. nidulans FGSC A4 : AN6924, AN8512, AN8548, AN0857, AN8661, AN4642 and A. fumigatus Af293 : Afu1g15290, Afu3g00850, Afu4g08850, Afu7g00920
AN1321	4.16842373311945	226.474972449809	376.334823693497	97.7022574189291	75.504925962306	147.894380186339	141.540787051548	10.0558979712194	19.4140366016252	8.88006011167579	4.62581715320807	11.0955771176037	6.2915797652622	No	0		Ortholog of Aspergillus versicolor : Aspve1_0068355
AN9316	4.07226565160313	267.539115806093	290.804181944975	147.128105289681	146.964945176631	242.624113900464	312.825652541464	15.083846956829	13.3471501636174	5.32803606700547	0	19.1090494803176	7.07802723591998	No	13	Major Facilitator Superfamily; Fungal trichotecene efflux pump	Ortholog(s) have role in cellular response to drug
AN5550	4.04789376007866	409.397065582347	787.95103710826	147.128105289681	434.15332428326	325.754288384289	380.519072435683	31.0056854112597	29.1210549024379	15.9841082010164	12.027124598341	13.5612609215157	18.0882918251288	No	0		Has domain(s) with predicted UDP-N-acetylmuramate dehydrogenase activity, flavin adenine dinucleotide binding activity and role in oxidation-reduction process
AN9310	4.01491506449244	275.005323689054	553.810905321681	225.289911224825	467.860880516432	258.090192874199	687.190777714037	15.9218384544306	21.8407911768284	7.10404808934063	1.85032686128323	430.878244733612	185.601603075235	No	0		Transcript induced by light in in developmentally competent mycelia
AN3975	3.94911362832252	803.861715398772	1697.78323870816	472.419150578586	714.600192143254	657.308356383728	833.85985415151	62.0113708225193	70.3758826808915	24.8641683126922	10.1767977370578	61.0256741468206	17.3018443544711	No	0	Methyltransferase 23	Ortholog of A. nidulans FGSC A4 : AN9193/llmJ, AN2891 and A. fumigatus Af293 : Afu1g10150, Afu2g04380, Afu3g15150, Afu3g15280, Afu6g03300
AN3974	3.92021685022652	489.036616333928	467.211130551302	373.567454837082	315.502726342493	418.550762226697	380.519072435683	27.6537194208532	31.547809477641	13.3200901675137	13.8774514596242	51.1629389311728	30.6714513556532	No	0		Ortholog of Aspergillus versicolor : Aspve1_0135108, Aspergillus sydowii : Aspsy1_0057545 and Aspergillus terreus NIH2624 : ATET_08256
AN11245	3.900244565444	340.956826655207	304.70291122911	190.806761547556	128.088713686055	308.354949538837	342.569730979833	21.7877789376419	16.9872820264221	36.4082464578707	47.1833349627223	44.382308470415	56.6242178873598	Yes	1		Predicted glycosylphosphatidylinositol (GPI)-anchored protein
AN9439	3.84315635685566	253.851068020665	93.0145729015178	304.601155482544	70.1117169649985	229.091294798446	89.2322353151063	8.37991497601613	6.06688643800789	3.55202404467032	1.85032686128323	13.5612609215157	3.1457898826311	Yes	0	PelD	Putative pectin lyase, involved in degradation of pectin
AN6273	3.80570146161088	21450.4152477462	21767.5483249989	10065.6313907948	10985.9667275155	17396.438955644	14157.1556787863	1596.37380293107	1151.4950459339	620.716201806138	257.195433718369	1011.54678055487	486.810984337163	Yes	0	Cerato-platanin domain (fungal cell-wall protein?)	Ortholog(s) have intracellular localization
AN7204	3.79167694099213	883.501266150353	584.81576295552	567.822531352364	358.648398320954	784.903507917039	565.137490329006	42.7375663776822	53.3886006544694	56.8323847147251	30.5303932111733	70.2719884114904	76.2854046538042	No	4	An2	Putative oleoyl-delta12 desaturase
AN2913	3.76208174341068	2349.36674717164	4430.48724257344	2002.32155792676	2054.81262797419	2234.84841170467	4669.82031482389	236.313602323655	189.286856865846	86.1365830832552	117.495755691485	163.351552009166	448.275058274932	No	0		Ortholog of A. nidulans FGSC A4 : AN4375, A. fumigatus Af293 : Afu3g07740, Afu4g06610, A. niger CBS 513.88 : An04g00930 and A. oryzae RIB40 : AO090023000927, AO090020000420
AN9245	3.75504272072025	27.376095570856	31.0048576338393	22.9887664515127	25.617742737211	45.4316069853459	23.590131175258	1.67598299520323	0	2.66401803350274	2.77549029192484	0	0	No	0		Fatty acid synthase subunit alpha, putative
AN6470	3.69270060710329	1546.74939975336	595.507093174085	1981.6316681204	931.676854284884	1522.44214897702	556.932227311525	81.2851752673564	49.7484687916647	290.377965651798	461.656551890165	20.3418913822735	11.7967120598666	Yes	0	Glycosyde hydrolase, family 25 subgroup	Protein with lysozyme activity, involved in carbohydrate catabolism
AN8003	3.68282052111909	2119.15867078035	2325.36432253794	1765.53726347618	1853.91559282448	2134.3188983754	2600.0427186643	149.162486573087	188.073479578245	73.7044989269091	55.5098058384968	449.98729421393	465.576902629403	Yes	1	Putative lypopolysaccharide-modifying enzyme	Ortholog of A. fumigatus Af293 : Afu5g02600, A. niger CBS 513.88 : An02g10100, Aspergillus wentii : Aspwe1_0174280, Aspergillus sydowii : Aspsy1_0033725 and Aspergillus terreus NIH2624 : ATET_09228
AN2649	3.6735822191094	2075.60579146308	1830.35573341837	2993.13739198696	2240.8783383813	2143.98519773398	2034.9052283353	154.190435558697	132.258124348572	57.7203907258926	58.2852961304217	136.845451117113	67.6344824765687	Yes	6		Ortholog of A. fumigatus Af293 : Afu1g01190, A. niger CBS 513.88 : An11g03730, A. oryzae RIB40 : AO090020000652, Aspergillus wentii : Aspwe1_0741100 and Aspergillus sydowii : Aspsy1_0134175
AN10889	3.67019466289452	48.5303512392448	36.3505227431219	25.287643096664	12.134720243942	31.898787883328	29.7440784383688	2.51397449280484	1.21337728760158	2.66401803350274	1.85032686128323	3.69852570586792	0.786447470657775	No	0	Predicted secondary metabolism gene cluster member; coregulated with the PKS pkgA/An7071; winged helix-turn-helix DNA-binding domain	Predicted O-methyltransferase
AN5996	3.66032262860668	47429.085576508	64430.2324291617	47760.3117413403	49124.044151976	42568.4491153332	58288.1371604309	4439.67895429334	4109.70887310654	12396.5639158994	11013.1454783578	8405.51608753582	7283.29002576166	Yes	0	Orthologs have protein kinase activator activity, structural component of ribosome activity, role in cytoplasmic translation	60S acidic ribosomal protein P2, putative
AN5315	3.65696144924844	578.631110929457	187.098278824892	783.916935996584	314.154424093166	661.174876127161	216.413812086062	17.5978214496339	27.9076776148363	212.233436669051	265.521904594143	6.78063046075784	7.86447470657775	Yes	4		Ortholog of A. nidulans FGSC A4 : AN7859, A. niger CBS 513.88 : An01g01450, A. oryzae RIB40 : AO090001000269, Neosartorya fischeri NRRL 181 : NFIA_044920 and Aspergillus wentii : Aspwe1_0166871
AN2821	3.63168543931913	64.7071349856597	74.8393115299568	45.9775329030254	22.9211382385572	52.1980165363548	70.7703935257739	2.51397449280484	6.06688643800789	0	1.85032686128323	13.5612609215157	9.4373696478933	No	10	Transmembrane amino acid transporter protein	Ortholog of A. fumigatus Af293 : Afu2g00180, Afu2g17480, A. niger CBS 513.88 : An03g05360, An04g09420, A. oryzae RIB40 : AO090102000063, AO090009000716 and Aspergillus wentii : Aspwe1_0163996
AN3385	3.61683664254122	969.362656804402	1044.54296235383	655.179843868113	687.634147156716	1058.45977976497	1094.37695495653	83.7991497601613	75.2293918312978	55.9443787035575	53.6594789772136	188.008390048286	214.700159489573	No	0	Member of pki secondary metabolite biosynthetic gene cluster; hyphal growth;regulation of transcription, DNA-templated;sporocarp development involved in sexual reproduction	Putative Zn(II)2Cys6 transcription factor
AN8512	3.59937260873978	770.263779925449	725.941321840581	794.261880899764	647.185079676909	738.505270995835	721.037487661146	73.7432517889419	36.4013186280473	46.1763125807141	27.7549029192484	52.3957808331288	25.1663190610488	Yes	6	Adjacent to the tdi (terreqiunone) gene cluster; not required for terrequinone biosynthesis	protein of unknown function
AN9317	3.59647957865791	52.2634551807251	22.4517934589871	56.3224778062062	17.5279292412496	41.5650872419122	30.7697363155539	0.837991497601613	1.21337728760158	15.9841082010164	1.85032686128323	0	0.786447470657775	No	0		Has domain(s) with predicted asparagine synthase (glutamine-hydrolyzing) activity and role in asparagine biosynthetic process
AN5014	3.59600776492755	19837.7143450267	25224.055384661	23778.4305791222	24633.4820952023	17522.1008473056	20762.3924078586	1748.88825549457	1886.80168222045	7891.70942124628	7218.12508586587	4202.75804376791	3483.96229501394	No	0	Rossman-like alpha/beta/alpha sandwich fold; predicted structural constituent of ribosome activity; role in translation; ribosomal protein L22e	Ortholog(s) have cytosol, nucleolus localization
AN7215	3.57622491616279	3317.48503599555	7761.90573867838	2744.85871431062	6393.64926630813	3033.28473872373	3846.21703944424	319.274760586214	496.271310629045	39.9602705025411	54.5846424078552	220.062279499141	210.767922136284	Yes	0		protein of unknown function
AN6446	3.56848770046189	44.7972472977644	98.3602380108004	26.4370814192396	78.2015304609598	47.3648668570627	25.6414469296282	5.86594048321129	0	0.888006011167579	5.55098058384968	3.08210475488993	0.786447470657775	No	0	Coregulated with the NRPS An6444; cichorine gene cluster; DNA-binding SANT/Myb domain	Myb-like transcription factor, putative
AN3207	3.56746895297883	141.857949776254	94.0837059233743	716.100074964621	745.611143877772	106.329292944427	95.386182578217	10.0558979712194	6.06688643800789	210.457424646716	135.999024304317	6.78063046075784	7.07802723591998	No	11	Transmembrane amino acid transporter protein	Ortholog of A. nidulans FGSC A4 : AN1505, A. fumigatus Af293 : Afu2g15470, Afu8g00720, Afu8g05070 and A. niger CBS 513.88 : An07g04980, An16g07680, An14g02720, An14g07130, An15g05540
AN3218	3.552502058823	1208.28130905915	830.716357982521	1973.58559986237	1396.84113030266	1216.98708924575	929.246036729727	49.4414983584951	105.563824021337	597.628045515781	1096.31866531031	34.5195732547672	22.0205291784177	Yes	0		protein of unknown function
AN4073	3.53678747891112	39279.7196722564	55109.5307446165	41110.8110452402	45815.3104321278	36056.263237455	48582.336668628	3832.13511853217	4044.18649957606	13612.2441451878	13121.59293679	7233.08343877569	7652.13388950015	No	0	Expression reduced after exposure to farnesol	Putative cytosolic small ribosomal subunit protein S12
AN6656	3.50345491978688	291.182107435469	81.254109661096	193.105638192707	84.9430417075943	272.589641912075	69.7447356485888	9.21790647361774	13.3471501636174	14.2080961786813	6.4761440144913	13.5612609215157	14.9425019424977	Yes	0	PgaD; pectin lyase fold	Putative enodopolygalacturonase
AN3706	3.47227565149559	45260.152186508	50232.145898907	41917.7167476883	43138.930467214	40499.8610525962	50577.2412397531	4914.82013343346	3378.04236868279	14257.8245153066	11862.4455076868	10387.30944493	8307.24463255808	No	0	PalA-dependent expression independent of pH	S. cerevisiae ortholog RPS10A has role in rRNA export from nucleus
AN8730	3.46039941999922	279.982795611027	112.258967294935	408.050604514351	207.638546396342	289.022350821668	145.643418560288	13.4078639616258	13.3471501636174	206.905400602046	370.990535687287	24.0404170881414	56.6242178873598	Yes	2		Ortholog of Aspergillus versicolor : Aspve1_0038959, Aspergillus sydowii : Aspsy1_0040193 and Aspergillus terreus NIH2624 : ATET_07838
AN2538	3.44686339717554	2864.53509109593	1250.88563557214	5355.23314487989	2635.93089743408	3633.56192889181	2025.67430744063	234.637619328452	71.5892599684931	2418.92837442049	3228.82037293923	117.119980685817	80.2176420070931	No	7		protein of unknown function
AN6819	3.40504308441958	1720.96091702245	1862.42972407407	2160.9440464422	2513.23539274533	1522.44214897702	1641.05260349621	98.8829967169903	191.713611441049	117.21679347412	458.88106159824	88.76461694083	104.597513597484	Yes	0	Glycosyde hydrolase, family 16	Has domain(s) with predicted hydrolase activity, hydrolyzing O-glycosyl compounds activity and role in carbohydrate metabolic process
AN0901	3.38451553830841	540.05570353416	516.391249556702	398.855097933746	350.558584824992	477.515188314061	509.751964961009	50.2794898560968	44.8949596412584	58.6083967370602	70.3124207287626	112.188613077993	182.455813192604	Yes	0	TilA; Cupredoxin domains	Hyphal tip laccase with predicted role in degradation of phenolic substrates
AN9011	3.37629137388199	146.835421698228	312.186842382106	67.8168610319625	146.964945176631	158.527309480781	145.643418560288	20.9497874400403	12.1337728760158	18.6481262345192	27.7549029192484	80.7511445781162	307.50096102719	No	0	Glucose-methanol-choline oxidoreductase	Putative aryl-alcohol oxidase-related protein
AN5465	3.37078448815462	130.658637951813	155.024288169196	74.7134909674163	68.7634147156716	98.5962534575591	115.89934012192	19.2738044448371	1.21337728760158	3.55202404467032	4.62581715320807	12.9448399705377	7.07802723591998	Yes	1	Aryl sulfotransferase domain; transfer of a sulfate group from phenolic sulfate esters to a phenolic acceptor substrate	Ortholog of A. fumigatus Af293 : Afu5g02460, A. niger CBS 513.88 : An02g10330, An07g05030, A. oryzae RIB40 : AO090102000359, Aspergillus wentii : Aspwe1_0114453 and Aspergillus sydowii : Aspsy1_0156722
AN6754	3.35765271836141	4844.32454806102	6290.7787006038	5685.1219434591	7023.30641674379	4361.4342705932	5394.96043399378	408.101859331985	632.169566840422	524.811552600039	489.411454809414	165.2008148621	128.977385187875	Yes	2		Predicted glycosylphosphatidylinositol (GPI)-anchored protein
AN6797	3.35688873512438	126.925534010332	194.582209977888	105.748325676959	217.07666214163	100.529513329276	146.669076437474	11.7318809664226	14.5605274512189	48.8403306142168	65.6866035755546	8.01347236271382	2.35934241197333	No	0		protein of unknown function
AN3227	3.35374539752011	18.6655197074018	138.987292841348	2.29887664515127	52.5837877237489	9.66629935858423	17.4361839121472	5.02794898560968	1.21337728760158	1.77601202233516	2.77549029192484	1.23284190195597	3.93223735328888	Yes	1	PkfD; Aspermidine A secondary metabolism gene cluster member; Aromatic-ring hydrolase-like	Predicted monooxygenase
AN10505	3.35281377154541	22.3986236488822	63.0788482895351	12.643821548332	33.7075562331723	25.132378332319	34.8723678242944	2.51397449280484	2.42675457520316	4.4400300558379	4.62581715320807	70.8884093624684	102.238171185511	Yes	1	Glycosyl hydrolase, family 88	Putative unsaturated rhamnogalacturonan hydrolase
AN6455	3.34144096217379	68.44023892714	113.328100316792	65.5179843868112	176.627594661823	63.7975757666559	89.2322353151063	4.18995748800806	8.49364101321104	17.7601202233516	3.70065372256645	29.5882056469433	41.6817159448621	Yes	0		Predicted glycosylphosphatidylinositol (GPI)-anchored protein
AN5069	3.33103410203004	2142.80166240973	1616.52912904707	2123.0125817972	1363.13357406949	1778.5990819795	1503.6144479534	185.196120969956	162.592556538611	36.4082464578707	28.68006634989	170.748603420902	313.792540792452	No	7		Ortholog of A. nidulans FGSC A4 : AN2683, A. fumigatus Af293 : Afu5g02860, Afu5g14320, A. niger CBS 513.88 : An09g04830, An14g05730 and A. oryzae RIB40 : AO090102000482, AO090001000197
AN5944	3.32747931213096	1544.26066379238	816.817628698386	2059.79347405554	1187.85428165699	1799.86494056838	1145.65984881579	131.564665123453	76.4427691188994	136.752925719807	82.3395453271036	114.654296881905	88.8685641843286	Yes	0	Carboxyl esterase, type B, domain	Ortholog of A. niger CBS 513.88 : An11g00100, A. oryzae RIB40 : AO090009000720, Aspergillus wentii : Aspwe1_0173103, Aspergillus versicolor : Aspve1_0147448 and Aspergillus niger ATCC 1015 : 179912-mRNA
AN11209	3.32158969204556	4830.63650027559	4771.54067654568	7208.12772087181	8556.32607422847	3868.45300330541	3892.37164391757	480.169128125724	456.229860138193	6503.75602579135	6650.99990288256	262.595325116622	182.455813192604	No	12	Major Facilitator Superfamily	Has domain(s) with predicted role in transmembrane transport and integral component of membrane localization
AN5040	3.31303585819981	99.5494384394764	320.739906556958	29.8853963869665	159.099665420573	125.661891661595	164.105260349621	20.9497874400403	3.64013186280473	0.888006011167579	2.77549029192484	14.1776818724937	1.57289494131555	No	0	Fungal specific transcription factor domain; Two transmembrane domains according to Interpro	Has domain(s) with predicted DNA binding, zinc ion binding activity, role in transcription, DNA-templated and nucleus localization
AN4060	3.30933235147318	36844.4915344307	39456.3541716151	39302.7445638287	38609.9832117249	37251.9844681119	41185.2920583689	4223.47714791213	3295.53271312588	15788.7468785596	13189.1298672268	10032.2509771667	8339.48897885505	No	0		Putative ribosomal protein S16
AN11455	3.2827698924129	16.1767837464149	13.8987292841348	16.0921365160589	20.2245337399034	14.4994490378763	12.3078945262216	0.837991497601613	0	0.888006011167579	0	0.616420950977986	0.786447470657775	No	0		protein of unknown function
