## Supplementary material for "Defining the transcriptional responses of *Aspergillus nidulans* to cation/alkaline pH stress and the role of the transcription factor SltA": Table S11

### Sheet: Hoja1
Gene	log2FoldChange	sltA_KO_unstressed_trimmed_rep1	sltA_KO_unstressed_trimmed_rep2	sltA_KO_pH8_trimmed_rep1	sltA_KO_pH8_trimmed_rep2	sltA_KO_1M_NaCl_trimmed_rep1	sltA_KO_1M_NaCl_trimmed_rep2	WT_unstressed_trimmed_rep1	WT_unstressed_trimmed_rep2	WT_pH8_trimmed_rep1	WT_pH8_trimmed_rep2	WT_1M_NaCl_trimmed_rep1	WT_1M_NaCl_trimmed_rep2		Predicted SP peptide in AspGD	Predicted TM domains in AspGD	Comments	Annotation
AN0789	-10.9594272587335	1.24436798049346	1.06913302185653	10.3449449031807	5.39320899730757	0.966629935858423	2.05131575437026	5785.49329944153	11078.1346358024	7417.51421128279	7825.95745979741	5441.76415523366	5167.74632969224		Yes	5	Cystathione beta-synthase, core domain	Ortholog of Aspergillus sydowii : Aspsy1_0053160
AN7792	-9.81710420631544	17.4211517269084	16.0369953278479	25.287643096664	20.2245337399034	21.2658585888853	15.3848681577769	16515.9744262302	21061.8029581882	23896.2417605196	32681.398187415	15219.4332796465	14864.6436429026		Yes	0		Putative lysophosphoplipase A
AN3481	-9.69631220087582	13.688047785428	13.8987292841348	13.7932598709076	9.43811574528826	5.79977961515054	11.2822366490364	12955.3485529209	16215.5740715075	28217.279010861	24206.9011627378	6279.48022761274	8385.88937962386		No	0	Cyanovirin-n domain	Ortholog(s) have carbohydrate binding activity
AN8148	-9.68365789456634	0	0	1.14943832257564	1.34830224932689	2.89988980757527	1.02565787718513	1633.24542882554	2380.6462382743	1222.78427737776	2086.24353609684	1623.65278487601	1677.49245491303		No	0		protein of unknown function
AN8608	-9.56943656239203	2.48873596098691	4.27653208742611	2.29887664515127	0	2.89988980757527	0	4964.26163179195	6378.72440092149	1276.06463804781	842.82388531451	2308.49646141256	797.457735246984		No	0	Peptidase S58	protein of unknown function
AN0790	-9.46402957786049	4.97747192197382	2.13826604371305	4.59775329030254	1.34830224932689	0.966629935858423	1.02565787718513	3827.94516104417	4394.85253569291	5726.75076601972	6340.14499018698	3718.86759725019	4593.63967611206		No	1	WW/rsp5/WWP domain profile	Ortholog(s) have intracellular localization
AN0791	-9.16898180636787	3.73310394148037	1.06913302185653	6.89662993545382	2.69660449865379	3.86651974343369	0	2317.04649086846	3204.52941655577	6070.40909234157	6809.20284952228	1740.77276556183	2193.40199566454		No	0		protein of unknown function
AN5467	-9.0647527243117	1.24436798049346	0	0	0	0	1.02565787718513	967.042188232261	1780.02448091151	65.7124448264009	86.9653624803117	303.895528832147	187.960945487208		Yes	0		Ortholog of Aspergillus terreus NIH2624 : ATET_07601
AN0539	-8.89814416595297	0	0	4.59775329030254	4.04490674798068	0	0	916.762698376164	1088.39942697862	978.582624306672	903.884671736856	204.035334773713	366.484521326523		No	0	Tetratricopeptide-like helical	Ortholog of Aspergillus kawachii : Aspka1_0181433 and Aspergillus acidus : Aspfo1_0142555
AN7177	-8.82305694244741	27.376095570856	27.7974585682697	22.9887664515127	21.5728359892303	17.3993388454516	20.5131575437026	21655.3762810209	13345.9367863298	18302.691896175	13351.0334675891	6380.57326357313	16518.5426736959		No	0	WW/rsp5/WWP domain profile	Ortholog of A. fumigatus Af293 : Afu4g03322, A. niger CBS 513.88 : An14g01990, A. oryzae RIB40 : AO090011000139, Aspergillus sydowii : Aspsy1_0052594 and Aspergillus terreus NIH2624 : ATET_02136
AN9178	-8.73654305022601	7.46620788296073	6.41479813113916	0	13.4830224932689	5.79977961515054	6.15394726311078	3305.03846654076	5592.45591855567	147.408997853818	204.461118171797	666.351048007203	605.564552406487		No	0	Predicted UDP-N-acetylmuramate dehydrogenase activity, electron transfer activity, flavin adenine dinucleotide binding, iron-sulfur cluster binding, metal ion binding, oxidoreductase activity	Molybdenum cofactor-containing nicotinate hydroxylase
AN3329	-8.57154706915487	1.24436798049346	2.13826604371305	1.14943832257564	0	0	2.05131575437026	976.260094705879	2743.44604726717	143.856973809148	324.732364155206	179.378496734594	94.373696478933		No	9	ABC-2 type transporter	Has domain(s) with predicted ATP binding, ATPase activity, ATPase activity, coupled to transmembrane movement of substances, nucleoside-triphosphatase activity, nucleotide binding activity and role in transport
AN11609	-7.74639470087397	31.1091995123364	22.4517934589871	25.287643096664	22.9211382385572	21.2658585888853	16.4105260349621	6806.1669435203	6858.00842952412	5185.06709920749	8390.30715248879	4578.1584029135	6393.03148897706		No	0		protein of unknown function
AN9177	-7.34709578314576	8.71057586345419	6.41479813113916	1.14943832257564	1.34830224932689	2.89988980757527	5.12828938592565	1318.99861722494	1706.00846636782	39.0722644913735	59.2104595610633	138.078293019069	150.211466895635		No	0		Putative NADH:flavin oxidoreductase
AN8418	-7.04068156204052	0	1.06913302185653	0	1.34830224932689	0	0	268.995270730118	486.564292328233	263.737785316771	469.98302276594	265.677429871512	650.39205823398		No	0	Role in pyrimidine nucleobase catabolic process and cytoplasm localization	hydrolase, putative
AN10938	-6.96803606037966	1.24436798049346	0	0	2.69660449865379	1.93325987171685	4.10263150874052	444.973485226456	463.510123863803	127.872865608131	445.928773569258	258.280378459776	855.65484807566		No	0		Has domain(s) with predicted protein disulfide oxidoreductase activity
AN11188	-6.67782310419987	1.24436798049346	0	1.14943832257564	4.04490674798068	0	0	235.475610826053	431.962314386162	15.9841082010164	19.4284320434739	5.54778855880187	49.5461906514398		No	0	TOR signaling;endocrocin biosynthetic process;negative regulation of L-proline import across plasma membrane;oxidation-reduction process;positive regulation of L-arginine import across plasma membrane	Alpha-ketoglutarate-dependent dioxygenase, putative
AN5468	-6.61312506353179	4.97747192197382	3.20739906556958	5.74719161287818	1.34830224932689	3.86651974343369	4.10263150874052	512.850796532187	601.835134650382	507.939438387855	537.519953202778	350.743521106474	379.067680857048		No	2		protein of unknown function
AN0497	-6.52688766336519	4.97747192197382	12.8295962622783	5.74719161287818	6.74151124663447	6.76640955100896	13.3335524034067	1615.64760737591	1479.10691358632	3631.05657966423	1552.42423661663	557.860960635077	2802.89878542431		No	9	Major Facilitatos Superfamily	Has domain(s) with predicted role in transmembrane transport and integral component of membrane localization
AN6941	-6.35207299178241	27.376095570856	21.3826604371305	12.643821548332	31.0109517345186	20.2992286530269	38.9749993330349	1939.11232545013	2778.63398860761	817.85353628534	991.77519764781	3726.26464866192	3712.81850897536		No	5		Ortholog of A. fumigatus Af293 : Afu3g03520, A. oryzae RIB40 : AO090011000166, Aspergillus wentii : Aspwe1_0043361 and Aspergillus sydowii : Aspsy1_0142977
AN11197	-6.34576526134125	3.73310394148037	3.20739906556958	4.59775329030254	8.08981349596136	3.86651974343369	1.02565787718513	522.068703005805	680.704658344485	335.666272221345	581.927797873575	88.148195989852	452.207295628221		No	0		Cys2/His2 zinc finger regulator HxnR
AN0392	-6.25149441173324	16.1767837464149	6.41479813113916	8.04606825802945	24.2694404878841	14.4994490378763	8.20526301748104	1167.32215615905	1287.39330214527	601.180069560451	962.169967867278	629.982211899502	277.615957142195		Yes	0	Endonuclease/exonuclease/phosphatase; mannose-binding lectin	Ortholog of A. fumigatus Af293 : Afu1g01540, A. oryzae RIB40 : AO090102000263, Neosartorya fischeri NRRL 181 : NFIA_023120, Aspergillus wentii : Aspwe1_0169751 and Aspergillus versicolor : Aspve1_0157964
AN2576	-6.23832836723145	6.22183990246728	9.62219719670874	1.14943832257564	2.69660449865379	3.86651974343369	8.20526301748104	554.750371412268	1096.89306799183	718.396863034571	1094.46833844903	534.436964497914	637.022451232798		No	0		Has domain(s) with predicted monooxygenase activity, oxidoreductase activity, acting on paired donors, with incorporation or reduction of molecular oxygen activity and role in oxidation-reduction process
AN11189	-6.13741593558433	2.48873596098691	1.06913302185653	0	10.7864179946151	0.966629935858423	1.02565787718513	419.833740298408	340.959017816043	78.144528982747	93.441506494803	21.5747332842295	117.967120598666		No	12	Major Facilitatos Superfamily	Putative transporter of the major facilitator superfamily (MFS)
AN0617	-6.08972880008666	6.22183990246728	4.27653208742611	9.19550658060509	5.39320899730757	10.6329292944427	6.15394726311078	457.54335769048	656.437112592453	494.619348220342	1168.48141290036	212.665228087405	349.182676972052		No	0		Lyase domain-containing protein
AN6930	-6.06299328586567	2.48873596098691	3.20739906556958	0	6.74151124663447	1.93325987171685	3.07697363155539	151.676461065892	1061.70512665138	84.36057106092	141.550004888167	63.4913579507325	324.016357911003		No	0		Has domain(s) with predicted catalytic activity, pyridoxal phosphate binding, transaminase activity
AN6718	-5.91365807636516	55.9965591222055	55.5949171365394	62.0696694190843	145.616642927305	65.7308356383728	53.3342096136267	3922.63820027315	3826.99196509538	19800.7580370147	13496.2841261999	1942.34241653163	1912.64024863971		No	0		Has domain(s) with predicted ATP binding, nucleoside-triphosphatase activity, nucleotide binding activity
AN7796	-5.81010601350922	26.1317275903626	31.0048576338393	5.74719161287818	24.2694404878841	25.132378332319	29.7440784383688	2279.33687347639	2186.50587225804	69.2644688710712	15.7277783209074	2769.57933274409	1712.88259109263		No	8	Major Facilitatos Superfamily	Has domain(s) with predicted role in transmembrane transport and integral component of membrane localization
AN9342	-5.7775286621984	34.8423034538167	45.9727199398306	62.0696694190843	55.2803922224026	39.6318273701953	31.795394192739	2396.65568314061	2501.98396703445	10828.3453001775	7795.42706658624	563.408749193879	750.270887007518		No	12	ABC-type transporter	Has domain(s) with predicted ATP binding, ATPase activity, ATPase activity, coupled to transmembrane movement of substances, nucleoside-triphosphatase activity, nucleotide binding activity and role in transmembrane transport
AN7515	-5.76397849732787	26.1317275903626	74.8393115299568	2.29887664515127	10.7864179946151	2.89988980757527	15.3848681577769	3920.96221727795	8437.82565798137	53.2803606700547	8.32647087577452	209.583123332515	150.997914366293		Yes	0	Peptidase _A4	Ortholog(s) have endopeptidase activity, role in zymogen activation and extracellular region localization
AN7954	-5.72377037044171	0	1.06913302185653	0	0	2.89988980757527	0	54.4694473441048	251.169098533527	5.32803606700547	1.85032686128323	0.616420950977986	4.71868482394665		No	0	Predicted oxidoreductase activity; NADP-dependent oxidoreductase	Ortholog(s) have intracellular localization
AN6944	-5.716330402323	1.24436798049346	4.27653208742611	3.44831496772691	5.39320899730757	2.89988980757527	2.05131575437026	186.034112467558	320.331603926816	1764.46794418998	1212.88925757116	221.295121401097	165.940416308791		No	0	RNI-like superfamily	Ortholog of A. fumigatus Af293 : Afu7g01770, Neosartorya fischeri NRRL 181 : NFIA_114500, Aspergillus wentii : Aspwe1_0181920 and Aspergillus versicolor : Aspve1_0123814
AN6943	-5.71212677923293	0	0	2.29887664515127	0	0	0	59.4973963297145	122.551106047759	1033.63899699906	1655.11737741785	72.7376722154023	51.1190855927554		No	0		Putative glycerate kinase with a predicted role in glycerate (three-carbon) metabolism
AN0482	-5.63961056389283	13.688047785428	32.0739906556958	5.74719161287818	25.617742737211	16.4327089095932	12.3078945262216	1164.80818166624	1790.94487649993	14689.3954367341	10309.0961076395	400.057197184713	587.476260581358		No	0		Putative ubiquitin-conjugating enzyme
AN11172	-5.63331740344082	3.73310394148037	14.9678623059914	4.59775329030254	13.4830224932689	1.93325987171685	12.3078945262216	480.169128125724	911.246342988785	31.9682164020328	43.4826812401558	30.2046265979213	40.1088210035465		No	0	Glucose/ribitol dehydrogenase	Has domain(s) with predicted oxidoreductase activity
AN12477	-5.6255472133197	74.6620788296073	56.6640501583959	62.0696694190843	40.4490674798068	64.7642057025143	45.1289465961457	2699.17061377479	4859.57603684432	2425.14441649866	4342.71714343173	334.716576381046	375.921890974417		No	0	Dynamin GTPase domain	Has domain(s) with predicted GTP binding, GTPase activity
AN3482	-5.60684869304952	1.24436798049346	8.55306417485221	4.59775329030254	4.04490674798068	2.89988980757527	1.02565787718513	301.676939136581	373.720204581286	239.761623015246	323.807200724565	350.127100155496	442.769925980327		No	1	Paired Immunoglobulin-like type 2?	protein of unknown function
AN9373	-5.60412659867649	46.0416152782578	26.7283255464132	209.197774708766	122.695504688747	41.5650872419122	37.9493414558498	1888.83283559403	2147.67779905479	5439.03681840142	6211.54727332779	1530.57322127834	1008.22565738327		No	0		Has domain(s) with predicted RNA polymerase II transcription factor activity, sequence-specific DNA binding, zinc ion binding activity, role in regulation of transcription, DNA-templated and nucleus localization
AN4373	-5.58562040444945	1.24436798049346	0	0	1.34830224932689	0	0	131.564665123453	111.630710459345	119.880811507623	219.263733062062	210.815965234471	593.76784034662		No	0		protein of unknown function
AN8149	-5.57082432243201	0	0	1.14943832257564	0	0	0	122.346758649835	133.471501636174	174.937184200013	556.948385246251	168.28291961699	976.767758556957		Yes	0	AfcA; Glycosyl hydrolase family, N-terminal domain	Protein with alpha-fucosidase activity, involved in degradation of xyloglucans
AN3979	-5.48177529523055	88.3501266150353	128.295962622783	233.335979482854	343.817073578358	67.6640955100896	128.207234648141	4739.67991043472	6521.90292085848	14216.9762387929	9330.27319802067	2614.24125309764	1769.50680897999		Yes	2	Membrane-associated eicosanoid/glutathione metabolism-like domain	Ortholog of A. nidulans FGSC A4 : AN12192, Aspergillus flavus NRRL 3357 : AFL2T_09411, Aspergillus versicolor : Aspve1_0043435 and Aspergillus sydowii : Aspsy1_0051867
AN9167	-5.46075351935481	16.1767837464149	22.4517934589871	37.931464644996	32.3592539838454	25.132378332319	33.8467099471093	998.885865141122	918.526606714394	2628.49779305603	2167.6579179933	691.007886046322	581.184680816096		No	0		Ortholog of A. fumigatus Af293 : Afu3g01090, Neosartorya fischeri NRRL 181 : NFIA_001950, Aspergillus wentii : Aspwe1_0028617 and Aspergillus fumigatus A1163 : AFUB_047320
AN7597	-5.45835302611622	75.9064468101008	588.023162021089	35.6325879998447	57.9769967210564	37.6985674984785	314.876968295835	20188.0531687204	43858.7354376466	277.057875484285	80.4892184658204	861.756489467224	1218.99357951955		No	12		Ortholog(s) have tetrapeptide transmembrane transporter activity, role in cellular response to drug, nitrogen utilization, tetrapeptide transmembrane transport and Golgi apparatus, endoplasmic reticulum, plasma membrane localization
AN6127	-5.45743281301753	28.6204635513495	23.5209264808436	24.1382047740884	16.1796269919227	27.0656382040358	27.6927626839985	774.30414378389	2141.61091261678	476.85922799699	899.258854583648	385.263094361241	480.519404571901		No	3		Has domain(s) with predicted hydrogen ion transmembrane transporter activity and role in ATP hydrolysis coupled proton transport
AN7798	-5.40165738311305	19.9098876878953	11.7604632404218	8.04606825802945	5.39320899730757	14.4994490378763	12.3078945262216	824.583633639987	766.854445764197	25.7521743238598	13.8774514596242	395.742250527867	212.340817077599		No	0	Chloramphenicol acetyltransferase-like domain superfamily	Ortholog of A. nidulans FGSC A4 : AN6764, AN2660, A. fumigatus Af293 : Afu8g01960 and A. niger CBS 513.88 : An15g04120, An11g05430, An01g12050, An11g03480, An01g01140
AN5310	-5.32897051442258	1.24436798049346	1.06913302185653	11.4943832257564	1.34830224932689	0	0	107.262911693006	106.777201308939	0.888006011167579	0.925163430641614	1.84926285293396	0.786447470657775		No	1	Aromatic-ring hydroxylase-like	Has domain(s) with predicted FAD binding, oxidoreductase activity and role in metabolic process
AN7839	-5.28620607523562	67.1958709466466	127.226829600927	33.3337113546934	48.5388809757682	53.1646464722133	66.6677620170334	2548.3321442065	6720.89679602514	2326.57574925906	2270.35105879452	547.381804468451	913.065513433677		Yes	12	ABC-transporter like	Has domain(s) with predicted ATP binding, ATPase activity, ATPase activity, coupled to transmembrane movement of substances, nucleoside-triphosphatase activity, nucleotide binding activity and role in transmembrane transport
AN4140	-5.25229770499993	4.97747192197382	1.06913302185653	3.44831496772691	5.39320899730757	3.86651974343369	1.02565787718513	140.782571597071	219.621289055886	133.200901675137	102.693140801219	254.581852753908	169.086206191422		Yes	0		Has domain(s) with predicted 3-phytase activity
AN9166	-5.23871866877769	3.73310394148037	2.13826604371305	6.89662993545382	8.08981349596136	4.83314967929211	12.3078945262216	162.570350534713	180.793215852635	417.362825248762	327.507854447131	144.858923479827	162.008178955502		Yes	0	Glycoside hydrolase, family 5	Putative exo-1,6-galactanase
AN6132	-5.20169484694777	828.749075008641	528.151712797124	1233.34732012366	1135.27049393324	1012.06154284377	678.985514696556	22576.328936885	31932.4500778107	16735.3612864642	22618.3955523262	21380.5606846714	19584.9013617906		No	0	SltB; protein kinase-like domain superfamily	Component of the SltA-dependent pathway involved in cation homeostasis
AN6940	-5.13823666923399	248.873596098691	246.969728048858	124.139338838169	103.819273198171	236.824334285314	248.209206278801	9372.09690917643	8697.48839752811	4456.90217005008	4554.57956904866	8165.72833760538	6388.31280415311		No	2	CorA Mg+2 transporter protein	Has domain(s) with predicted metal ion transmembrane transporter activity, role in metal ion transport, transmembrane transport and membrane localization
AN4122	-5.04476473203765	2.48873596098691	7.48393115299568	4.59775329030254	4.04490674798068	4.83314967929211	12.3078945262216	225.419712854834	259.662739546738	179.377214255851	238.692165105536	41.3002037155251	88.0821167136708		Yes	1		Ortholog of A. nidulans FGSC A4 : AN2881, AN10123, AN0867, A. fumigatus Af293 : Afu1g13860, Afu1g15180, Afu3g11650 and A. niger CBS 513.88 : An08g07010, An02g07440, An01g13480
AN9161	-5.03944881918906	7.46620788296073	25.6591925245566	4.59775329030254	21.5728359892303	2.89988980757527	3.07697363155539	536.314558465032	934.300511453215	49.7283366253844	71.2375841594042	33.9031523037892	50.3326381220976		Yes	1		Has domain(s) with predicted FAD binding, oxidoreductase activity and role in metabolic process
AN8141	-5.00216496088941	0	0	0	0	0	0	32.6816684064629	59.4554870924773	2.66401803350274	1.85032686128323	0	0.786447470657775		No	0		Putative cytochrome P450
AN6779	-4.98147108200191	383.265337991984	389.164419955776	575.868599610394	1371.22338756545	448.516290238308	404.109203610941	13876.3012087851	13741.4977820879	38031.5214462851	29541.3935038174	9887.39205368689	6481.11360569073		Yes	12	ABC-transporter like	Putative ABC superfamily multidrug resistance-associated protein
AN8996	-4.8665153191989	0	0	1.14943832257564	1.34830224932689	0	0	27.6537194208532	55.8153552296726	6.21604207817305	9.25163430641614	4.93136760782389	2.35934241197333		No	12	Major Facilitatos Superfamily	Has domain(s) with predicted role in transmembrane transport and integral component of membrane localization
AN1920	-4.85647165172894	2.48873596098691	16.0369953278479	17.2415748386345	20.2245337399034	2.89988980757527	6.15394726311078	290.78304966776	468.363633014209	215.785460713722	374.691189409854	119.585664489729	214.700159489573		Yes	6	Na/H exchanger	Has domain(s) with predicted solute:proton antiporter activity, role in cation transport, transmembrane transport and integral component of membrane localization
AN11196	-4.84521075798486	1.24436798049346	0	0	0	0	0	76.2572262817467	42.4682050660552	3.55202404467032	5.55098058384968	1.84926285293396	5.50513229460443		No	10	Major Facilitatos Superfamily	Putative transporter of the major facilitator superfamily (MFS)
AN8417	-4.82129764713267	6.22183990246728	6.41479813113916	3.44831496772691	5.39320899730757	2.89988980757527	11.2822366490364	209.497874400403	337.318885953239	54.1683666812223	137.8493511656	83.8332493330061	183.242260663262		No	0	Predicted hydrolase activity, acting on carbon-nitrogen (but not peptide) bonds, racemase activity, acting on amino acids and derivatives activity and role in nitrogen compound metabolic process	hydrolase, putative
AN1519	-4.81820010654304	144.346685737241	127.226829600927	144.82922864453	307.412912846532	106.329292944427	177.438812753027	3984.64957109567	4715.18413961973	5867.94372179536	6827.70611813511	1140.99518026025	1801.75115527696		No	0	RsdA	Putative Argonaute protein involved in inverted repeat transgene (IRT)-induced RNA silencing
AN9380	-4.81711752702002	59.7296630636859	85.5306417485221	60.9202310965087	56.6286944717295	41.5650872419122	52.3085517364416	2415.92948758545	2014.20629741862	8005.37419067573	11704.2425610471	599.77758530158	486.810984337163		Yes	0	Catalizes the conversion of chitin to chitosan by the deacetylation of N-acetyl-D-glucosamine residues	Putative chitin deacetylase
AN9327	-4.80906114146656	7.46620788296073	14.9678623059914	4.59775329030254	9.43811574528826	7.73303948686738	12.3078945262216	303.352922131784	543.593024845507	56.8323847147251	98.067323648011	36.9852570586792	87.2956692430131		No	0	Polysaccharide deacetylase	Ortholog(s) have role in ascospore wall assembly, ascospore wall chitin catabolic process and cytosol, nucleus localization
AN2919	-4.80668669617427	1832.95403526686	2491.07994092571	1893.12491728207	1812.11822309535	1741.86714441688	2326.19206545587	49820.2705154111	80031.9391356249	34623.3543754239	40237.2079254651	27049.167749865	21585.623727144		No	0	SltA	C2H2 zinc-finger transcription factor involved in cation homeostasis
AN11211	-4.79162499350947	1.24436798049346	20.313527415274	2.29887664515127	14.8313247425958	3.86651974343369	14.3592102805918	475.141179140114	825.096555569073	197.137334479203	174.855888391265	37.6016780096571	254.022533022461		Yes	10	FurF	Protein with homology to the Saccharomyces cerevisiae uracil transporter Fur4p
AN3352	-4.78545308436098	7.46620788296073	28.8665915901262	3.44831496772691	16.1796269919227	5.79977961515054	27.6927626839985	706.426832478159	811.749405405455	414.698807215259	444.078446707975	95.5452474015878	220.991739254835		No	11	FurC	Protein with homology to the Saccharomyces cerevisiae uracil transporter Fur4p
AN1814	-4.78372581289213	21.1542556683887	24.5900595027001	24.1382047740884	24.2694404878841	16.4327089095932	36.9236835786647	428.213655274424	1167.26895067272	1236.10436754527	1008.42813939936	115.270717832883	66.0615875352531		No	0		protein of unknown function
AN2629	-4.70118320870701	2.48873596098691	26.7283255464132	16.0921365160589	36.4041607318261	6.76640955100896	5.12828938592565	596.649946292348	529.032497394288	918.198215547277	1315.58239837237	295.882056469433	706.229828650682		No	0	Pyridine nucleotide-disulphide oxidoreductase	Ortholog of A. nidulans FGSC A4 : AN8660, A. fumigatus Af293 : Afu6g01900, A. niger CBS 513.88 : An12g06490 and A. oryzae RIB40 : AO090038000052, AO090001000087, AO090009000516
AN7944	-4.69030798737581	231.452444371783	390.233552977632	305.750593805119	674.151124663447	192.359357235826	249.234864155986	8855.05615515624	11431.2274264945	18316.0119863425	17664.1453812403	3316.96113721254	902.841696315126		No	0	Ngn3; expression upregulated after exposure to farnesol	Putative GNAT-type acetyltransferase
AN7156	-4.67543041461045	0	3.20739906556958	0	8.08981349596136	0.966629935858423	6.15394726311078	93.017056233779	165.019311113815	42.6242885360438	47.1833349627223	29.5882056469433	113.24843577472		No	0		Has domain(s) with predicted oxidoreductase activity and role in oxidation-reduction process
AN8150	-4.67068185203056	220.253132547342	330.362103753667	187.358446579829	173.930990163169	211.691955952995	196.926312419545	5755.32560552788	9290.82989116528	1526.48233319707	1605.1585521632	1047.91561666258	1316.51306588112		No	19	ABC transporter	Has domain(s) with predicted ATP binding, ATPase activity, ATPase activity, coupled to transmembrane movement of substances, nucleoside-triphosphatase activity, nucleotide binding activity and role in transmembrane transport
AN12487	-4.64167150582407	18.6655197074018	122.950297513501	32.1842730321178	109.212482195478	27.0656382040358	70.7703935257739	1629.89346283514	3806.36455120615	1466.09792443767	2148.22948594983	187.391969097308	283.121089436799		No	0	Bacteriphage T5, orf172 DNA-binding	protein of unknown function
AN6417	-4.63064129225465	1.24436798049346	1.06913302185653	0	0	0	1.02565787718513	46.9275238656903	92.2166738577199	47.9523246030493	103.618304231861	3.08210475488993	8.65092217723553		No	10	Major Facilitatos Superfamily	Ortholog(s) have cell cortex localization
AN7577	-4.61334801126989	28.6204635513495	49.1801190054002	36.7820263224204	31.0109517345186	23.1991184606022	32.8210520699241	1039.109457026	1081.11916325301	5990.48855133649	4530.52531985198	938.192687388495	622.0799492903		No	0	Ubiquitin-conjugating enzyme/RWD-like	Has domain(s) with predicted acid-amino acid ligase activity
AN3162	-4.58783699817835	57.2409271026989	80.1849766392395	68.9662993545382	101.122668699517	71.5306152535233	68.7190777714037	1231.00950997677	2899.97171736777	2141.8704989362	1728.20528843853	2699.3073443326	891.831431725917		No	0	Ngn4;	Putative GNAT-type acetyltransferase
AN1644	-4.57773434378456	0	3.20739906556958	0	2.69660449865379	1.93325987171685	0	59.4973963297145	83.7230328445089	285.049929584793	332.133671600339	16.0269447254276	11.7967120598666		No	0	Leucine-rich repeat domain superfamily	protein of unknown function
AN6399	-4.57716191165153	22.3986236488822	88.7380408140917	17.2415748386345	53.9320899730757	12.5661891661595	44.1032887189606	1784.92188989143	2036.04708859545	1832.84440704988	2549.75041484829	347.661416351584	845.431030957108		No	0	Peptidase C1B, bleomycin hydrolase; homocysteine catabolic process;negative regulation of transcription by RNA polymerase II;proteolysis;response to antibiotic	Putative bleomycin hydrolase
AN12374	-4.57582389861773	2.48873596098691	9.62219719670874	2.29887664515127	0	4.83314967929211	3.07697363155539	199.441976429184	306.984453763199	80.8085470162497	92.5163430641614	81.3675655290941	517.482435692816		No	0		protein of unknown function
AN8445	-4.56885901034121	12.4436798049346	13.8987292841348	2485.08565340853	4257.93850337433	10.6329292944427	18.4618417893323	883.2430384721	143.178519936986	19478.4118549608	33327.1622620029	59.1764112938866	27.5256614730221		Yes	0	Peptidase M28	Putative aminopeptidase Y
AN7181	-4.55296583924855	48.5303512392448	24.5900595027001	3862.11276385414	13547.7410012366	27.0656382040358	41.0263150874052	1517.60260215652	755.934050175783	77445.6682519581	84131.5868922564	167.666498666012	194.25252525247		Yes	0	Choice-of-anchor B domain	Ortholog of A. fumigatus Af293 : Afu4g03200, A. oryzae RIB40 : AO090011000112, Neosartorya fischeri NRRL 181 : NFIA_030260 and Aspergillus versicolor : Aspve1_0140969
AN4008	-4.54532876898776	22.3986236488822	12.8295962622783	17.2415748386345	222.469871138937	1.93325987171685	7.17960514029591	720.672687937387	695.265185795704	2601.85761272101	2611.73636470128	81.3675655290941	190.320287899182		No	0	Winged helix-turn-helix DNA-binding domain; O-methyltransferase, family 2	Has domain(s) with predicted O-methyltransferase activity
AN7263	-4.52603848046513	6.22183990246728	13.8987292841348	5.74719161287818	10.7864179946151	4.83314967929211	6.15394726311078	280.72715169654	389.494109320106	167.833136110672	335.834325322906	146.708186332761	517.482435692816		No	0		Ortholog of A. oryzae RIB40 : AO090012000392, AO090009000463, Aspergillus tubingensis : Asptu1_0036805, Aspergillus flavus NRRL 3357 : AFL2T_03298 and Aspergillus kawachii : Aspka1_0181434
AN5478	-4.49570005089261	69.6846069076335	83.3923757048091	43.6786562578742	39.1007652304799	59.9310560232222	78.975656543255	1453.0772568412	2253.24162307613	642.02834607416	551.397404662402	485.123288419675	419.962949331252		No	1		Putative cytochrome P450
AN6942	-4.48665114113277	0	1.06913302185653	2.29887664515127	6.74151124663447	0.966629935858423	5.12828938592565	39.3856003872758	71.5892599684931	311.69010991982	679.069958090944	100.476615009412	50.3326381220976		No	10	Major Facilitatos Superfamily	protein of unknown function
AN5558	-4.48466297321017	551.255015358601	425.514942698897	1397.71700025197	1804.02840959938	515.213755812539	426.673676909014	9237.18027806257	17191.1294107392	8026.68633494375	25459.5724478266	962.233104476636	1612.21731484844		Yes	0	PrtA/Alp1; Peptidase S8/S53 domain; Proteinase inhibitor I9; regulated by N, C and S metabolite repression; transcript repressed by light in developmentally competent mycelia	Broad specificity thermostable alkaline protease
AN3513	-4.4462072548921	33.5979354733233	34.2122566994088	54.0236011610549	52.5837877237489	31.898787883328	32.8210520699241	650.281402138851	958.568057205246	5302.28389268161	3968.95111745252	283.553637449874	283.121089436799		No	0	Ankyrin repeat protein	Ortholog of A. oryzae RIB40 : AO090026000319, Aspergillus flavus NRRL 3357 : AFL2T_06939, Aspergillus sydowii : Aspsy1_0097287 and Aspergillus terreus NIH2624 : ATET_09043
AN7164	-4.39908192224732	4.97747192197382	106.913302185653	19.5404514837858	55.2803922224026	6.76640955100896	22.5644732980728	3631.85515060539	2389.13987928751	1162.39986861836	1299.85462005147	2989.02519129225	1686.92982456093		No	0	UbiD decarboxylase family	Ortholog(s) have carboxy-lyase activity, role in cinnamic acid catabolic process, ferulate metabolic process and cytoplasm localization
AN4345	-4.39849991052381	2.48873596098691	7.48393115299568	6.89662993545382	5.39320899730757	0.966629935858423	8.20526301748104	147.486503577884	139.538388074181	194.4733164457	209.086935325005	109.722929274081	148.63857195432		No	0		Has domain(s) with predicted catalytic activity, magnesium ion binding, thiamine pyrophosphate binding activity
AN7165	-4.37764911816296	333.490618772246	376.334823693497	531.040505029944	598.646198701141	417.584132290839	396.929598470645	5960.63352244027	9874.46436650164	6265.77041479844	9250.7091429855	8290.24536970293	10588.7287449363		No	5	Anoctamin/TMEN16; Ca+2-dependent Cl- channels or Ca+2-dependent lipid scramblases	Ortholog of A. fumigatus Af293 : Afu4g03330, A. niger CBS 513.88 : An14g01960, A. oryzae RIB40 : AO090011000165, Aspergillus wentii : Aspwe1_0053298 and Aspergillus sydowii : Aspsy1_0060563
AN11544	-4.3639018324565	0	0	0	0	0	0	28.4917109184548	23.05416846443	68.3764628599036	70.3124207287626	18.4926285293396	14.15605447184		No	0		protein of unknown function
AN4273	-4.33937236391521	420.596377406788	585.884895977376	281.612389031031	285.840076857301	445.616400430733	565.137490329006	8894.44175554352	12854.5189848511	4940.86544613641	6737.96526536287	8405.51608753582	10971.7286631466		No	0	Protein kinase C conserved region; C2 calcium-dependent membrane-targetin	Ortholog of A. fumigatus Af293 : Afu7g03800, A. niger CBS 513.88 : An13g00220, A. oryzae RIB40 : AO090026000834, Aspergillus wentii : Aspwe1_0026252 and Aspergillus sydowii : Aspsy1_1088954
AN6739	-4.31660449906817	587.341686792911	506.769052359994	667.823665416445	736.173028132484	764.604279264013	681.036830450926	9058.68808907343	13854.3418698348	341.882314299518	313.630402987507	1528.10753747443	1142.70817486575		No	0		Has domain(s) with predicted oxidoreductase activity and role in oxidation-reduction process
AN11825	-4.29324105899105	1.24436798049346	2.13826604371305	5.74719161287818	6.74151124663447	0.966629935858423	3.07697363155539	67.8773113057306	54.601977942071	158.953075998997	139.699678026884	16.6433656764056	29.8850038849955		No	0		Ortholog of A. oryzae RIB40 : AO090011000180
AN8008	-4.28801176825006	31.1091995123364	39.5579218086915	34.4831496772691	37.752462981153	21.2658585888853	33.8467099471093	514.52677952739	1043.50446733736	2949.06796308753	3272.30305417939	514.711494066618	452.993743098879		Yes	0	F-box domain (Interpro)?	Ortholog of Aspergillus versicolor : Aspve1_0092890 and Aspergillus sydowii : Aspsy1_0059936
AN9034	-4.27795264311037	11.1993118244411	10.6913302185653	9.19550658060509	12.134720243942	8.69966942272581	15.3848681577769	138.268597104266	444.096087262177	150.961021898488	255.345106857085	28.3553637449874	58.9835602993331		No	0		Putative aldehyde dehydrogenase with a predicted role in two-carbon compound metabolism or penicillin biosynthesis
AN3518	-4.27339966529733	2.48873596098691	5.34566510928263	3.44831496772691	1.34830224932689	6.76640955100896	9.23092089466616	66.2013283105274	191.713611441049	11.5440781451785	41.6323543788726	10.4791561666258	11.7967120598666		No	1		Ortholog of A. fumigatus Af293 : Afu3g03810, Neosartorya fischeri NRRL 181 : NFIA_006070, Aspergillus versicolor : Aspve1_0034466 and Aspergillus niger ATCC 1015 : 43711-mRNA
AN11187	-4.24712246794457	24.8873596098691	34.2122566994088	25.287643096664	40.4490674798068	35.7653076267616	32.8210520699241	537.990541460235	820.243046418666	150.961021898488	326.58269101649	76.4361979212702	164.367521367475		No	0	Thioredoxin-like fold	Has domain(s) with predicted FAD binding, oxidoreductase activity and role in metabolic process
AN0005	-4.24571763246818	8.71057586345419	25.6591925245566	5.74719161287818	14.8313247425958	7.73303948686738	25.6414469296282	1152.23830920222	117.697596897353	24.8641683126922	3.70065372256645	327.31952496931	96.7330388909064		Yes	0		Ortholog of A. niger CBS 513.88 : An03g02250, Aspergillus tubingensis : Asptu1_0080862, Aspergillus kawachii : Aspka1_0180365, Aspergillus acidus : Aspfo1_0194711 and Aspergillus wentii : Aspwe1_0734587
AN6409	-4.23996286569097	16.1767837464149	7.48393115299568	10.3449449031807	2.69660449865379	6.76640955100896	10.2565787718513	297.486981648572	315.47809477641	231.769568914738	435.7519758322	167.050077715034	48.7597431807821		Yes	0	Glycine-rich domain-containing protein-like	Ortholog of A. fumigatus Af293 : Afu4g00760, A. oryzae RIB40 : AO090020000610, Aspergillus flavus NRRL 3357 : AFL2T_10736 and Neosartorya fischeri NRRL 181 : NFIA_044890
AN8142	-4.21703065878674	0	1.06913302185653	0	0	0	0	24.3017534304468	52.1752233668678	0.888006011167579	1.85032686128323	0.616420950977986	0		Yes	7	Transcript repressed by nitrate	Putative UbiA-like prenyltransferase
AN0009	-4.21440358809631	7.46620788296073	13.8987292841348	9.19550658060509	9.43811574528826	9.66629935858423	11.2822366490364	306.70488812219	276.65002157316	106.560721340109	250.719289703877	532.58770164498	2614.9378399371		No	0	Hydrantoinase B/oxoprolinase	Has domain(s) with predicted catalytic activity, hydrolase activity
