## Supplementary material for "Defining the transcriptional responses of *Aspergillus nidulans* to cation/alkaline pH stress and the role of the transcription factor SltA": Table S13

### Sheet: Hoja1
Gene	log2FoldChange	sltA_KO_unstressed_trimmed_rep1	sltA_KO_unstressed_trimmed_rep2	sltA_KO_pH8_trimmed_rep1	sltA_KO_pH8_trimmed_rep2	sltA_KO_1M_NaCl_trimmed_rep1	sltA_KO_1M_NaCl_trimmed_rep2	WT_unstressed_trimmed_rep1	WT_unstressed_trimmed_rep2	WT_pH8_trimmed_rep1	WT_pH8_trimmed_rep2	WT_1M_NaCl_trimmed_rep1	WT_1M_NaCl_trimmed_rep2	Predicted SP peptide in AspGD	Predicted TM domains in AspGD	Comments	Annotation
AN0492	8.98177224260652	2448.91618561112	3817.87402104966	1979.33279147525	2042.67790773024	2164.28442638701	3445.18480946485	4.18995748800806	4.85350915040631	0	3.70065372256645	0	0.786447470657775	Yes	1		Ortholog of Aspergillus versicolor : Aspve1_0078373 and Aspergillus sydowii : Aspsy1_0041144
AN3403	8.46236855562848	8772.79426247886	11863.10001052	3614.98352450038	3028.2868519882	7712.74025821436	9639.13272978585	16.7598299520323	53.3886006544694	8.88006011167579	1.85032686128323	9.24631426466979	14.9425019424977	Yes	0		Metalloprotease (zincin) superfamily protein, putative
AN5937	7.55144084749132	28478.6056015732	25731.8935700429	15432.3589189005	10454.7356412807	26553.3243380309	27624.0436062271	136.592614109063	60.6688643800789	58.6083967370602	48.1084983933639	77.6690398232262	32.2443462969688	Yes	0		Has domain(s) with predicted manganese ion binding, nutrient reservoir activity
AN6833	7.44598418136695	694.357333115348	458.65806637645	772.422552770827	493.478623253643	599.310560232222	475.9052550139	8.37991497601613	3.64013186280473	1.77601202233516	1.85032686128323	3.69852570586792	4.71868482394665	Yes	0		Ortholog of A. nidulans FGSC A4 : AN6951, AN2710, A. fumigatus Af293 : Afu1g01520, A. oryzae RIB40 : AO090038000445, Neosartorya fischeri NRRL 181 : NFIA_023140 and Aspergillus wentii : Aspwe1_0116569
AN9210	7.31864670242312	1388.7146662307	1935.13076956031	655.179843868113	535.275992982777	1254.68565674423	1865.67167859975	7.54192347841451	0	1.77601202233516	1.85032686128323	3.69852570586792	5.50513229460443	Yes	1		Putative cytochrome P450
AN3384	7.11426729954143	1605.23469483656	1665.70924805247	1079.32258489852	1089.42821745613	1526.30866872045	1594.89799902288	72.0672687937387	69.1625053932899	7.10404808934063	4.62581715320807	139.927555872003	185.601603075235	Yes	0	Role in mycotoxin catabolic process	putative trichothecene 3-O-acetyltransferase
AN1567	6.9507217217181	7362.92534057977	3181.73987304502	9988.61902318228	4154.11923017616	7729.17296712395	3308.77231179923	59.4973963297145	14.5605274512189	22.2001502791895	40.707190948231	30.2046265979213	10.2238171185511	Yes	0		Ortholog of A. fumigatus Af293 : Afu5g00910, Neosartorya fischeri NRRL 181 : NFIA_041260, Aspergillus wentii : Aspwe1_0149298 and Aspergillus versicolor : Aspve1_0045271, Aspve1_0151961
AN9207	6.64255265928853	532.589495651199	765.499243649273	306.900032127695	269.660449865379	444.649770494875	586.676305749894	10.893889468821	15.7739047388205	1.77601202233516	0	4.93136760782389	19.6611867664444	Yes	0		Has domain(s) with predicted RNA binding, endoribonuclease activity, ribonuclease activity
AN8436	6.59011502073738	1070.15646322437	1136.48840223349	381.613523095111	281.795170109321	814.869035928651	654.369725644113	8.37991497601613	8.49364101321104	0.888006011167579	2.77549029192484	8.01347236271382	3.1457898826311	No	0		Has domain(s) with predicted hydrolase activity, acting on glycosyl bonds activity
AN9206	6.58459052381356	2784.89554034435	4962.915487458	1477.02824450969	1747.39971512765	2218.41570279508	3918.01309084719	243.855525802069	573.927457035546	8.88006011167579	6.4761440144913	138.694713970047	812.400237189482	No	0	DUF3632	Transcript induced in response to calcium dichloride in a CrzA-dependent manner
AN5943	6.27226589850267	5711.64903046496	4339.61093571564	6298.92200771449	3304.68881310022	5982.47267302778	4966.2354413304	232.961636333248	265.729625984745	55.0563726923899	50.8839886852887	205.884597626647	121.899357951955	Yes	7	Prokaryotic membrane lipoprotein lipid attachment site profile	Ortholog of A. nidulans FGSC A4 : AN6924, AN8512, AN8548, AN0857, AN8661, AN4642 and A. fumigatus Af293 : Afu1g15290, Afu3g00850, Afu4g08850, Afu7g00920
AN8953	6.25024789838658	33.5979354733233	26.7283255464132	42875.1988703938	36594.2713489812	19.3325987171685	32.8210520699241	260.615355754102	25.4809230396331	475.083215974655	226.665040507195	21.5747332842295	17.3018443544711	Yes	0	AgdB; transcriptionally induced by isomalose; induced by rapamycin-induced autophagy; Glycoside hydrolase, family 31	Putative alpha-glucosidase with a predicted role in maltose metabolism
AN8527	6.22902976883115	0	2.13826604371305	1474.72936786454	833.25079008402	1.93325987171685	2.05131575437026	1.67598299520323	1.21337728760158	7.99205410050821	17.5781051821907	0.616420950977986	1.57289494131555	No	0	Class I glutamine amidotransferase-like	Ortholog of A. nidulans FGSC A4 : AN6760, A. fumigatus Af293 : Afu4g01400, Afu5g02670, Afu5g14240 and A. niger CBS 513.88 : An07g09050, An08g09630
AN5938	6.21213666022684	1739.62643672985	1930.85423747289	1013.80460051171	1062.46217246959	1439.31197449319	1748.74668060065	31.0056854112597	44.8949596412584	13.3200901675137	9.25163430641614	46.8479922743269	20.4476342371022	No	0	NADH:ubiquinone oxidoreductase intermediate associated protein 30; galactose-binding-like domain superfamily; complex I intermediate-associated protein 30, mitochondrial	Ortholog(s) have cytosol, nucleus localization
AN7215	6.21160073566232	3317.48503599555	7761.90573867838	2744.85871431062	6393.64926630813	3033.28473872373	3846.21703944424	319.274760586214	496.271310629045	39.9602705025411	54.5846424078552	220.062279499141	210.767922136284	Yes	0		protein of unknown function
AN0785	6.06712277927036	23.6429916293757	36.3505227431219	4550.62631907694	2797.7271673533	20.2992286530269	25.6414469296282	27.6537194208532	32.7611867652426	5.32803606700547	62.9111132836297	1.84926285293396	9.4373696478933	No	0	SodM	Putative manganese superoxide dismutase
AN9203	6.06353432817695	566.187431124522	1022.09116889484	377.015769804809	451.681253524509	552.912323311018	661.549330784408	12.5698724640242	25.4809230396331	4.4400300558379	3.70065372256645	23.4239961371635	14.15605447184	Yes	0	Tannase/feruroyl esterase	Ortholog of A. fumigatus Af293 : Afu4g03470, Afu7g06720, A. niger CBS 513.88 : An10g00950, An04g04430, An02g00350, An08g09800 and A. oryzae RIB40 : AO090103000074, AO090023000047
AN7881	6.00861331936191	2170.17775798059	1290.44355738083	3810.38803933823	5850.28345982939	1753.46670364718	868.732221975805	25.97773642565	42.4682050660552	6.21604207817305	79.5640550351788	25.2732589900974	11.7967120598666	Yes	1	Predicted secondary metabolism gene cluster member; dimeric alpha/beta barrel	Putative cytochrome P450
AN2542	5.98848679427273	6.22183990246728	4.27653208742611	124.139338838169	83.5947394582674	1.93325987171685	5.12828938592565	0	0	0	0.925163430641614	0	1.57289494131555	Yes	0	PlyD; pectate lyase domain, catalytic	Pectate lyase, putative
AN5463	5.9689874747984	1.24436798049346	0	773.571991093403	734.824725883157	0	0	7.54192347841451	4.85350915040631	6.21604207817305	14.8026148902658	0	0.786447470657775	Yes	0	Chitin-binding domain 3; Starch-binding domain	Has domain(s) with predicted starch binding activity and viral capsid localization
AN9209	5.92984286443378	113.237486224904	149.678623059914	63.21910774166	99.7743664501901	134.361561084321	180.515786384583	0.837991497601613	0	0	0	1.84926285293396	0.786447470657775	Yes	7		Ortholog of A. nidulans FGSC A4 : AN9205, A. fumigatus Af293 : Afu5g00100, Afu8g01840, Afu7g06523, A. niger CBS 513.88 : An05g01030, An13g03050, An16g01380 and A. oryzae RIB40 : AO090012000290, AO090011000069
AN5367	5.86595001902449	1015.40427208266	702.420395359738	1110.35741960806	850.77871932527	1099.05823707103	966.169720308392	34.3576514016661	16.9872820264221	11.5440781451785	16.652941751549	41.3002037155251	29.8850038849955	No	8	TRP-family?	Ortholog of A. fumigatus Af293 : Afu2g17475, A. oryzae RIB40 : AO090138000095, Neosartorya fischeri NRRL 181 : NFIA_092880 and Aspergillus wentii : Aspwe1_0032360
AN11171	5.73669553979611	637.116406012649	926.938329949608	574.719161287818	794.15002485354	514.247125876681	779.499986660698	10.893889468821	3.64013186280473	9.76806612284337	11.1019611676994	1.84926285293396	3.1457898826311	No	0		Ortholog of A. nidulans FGSC A4 : AN7148, A. fumigatus Af293 : Afu4g03595, A. niger CBS 513.88 : An02g01320, An14g01685, An03g06340 and A. oryzae RIB40 : AO090026000213, AO090026000142, AO090023000130
AN9208	5.70242153896748	171.722781308097	178.54521465004	78.1618059351432	51.235485474422	148.861010122197	165.130918226806	0	0	0	0	1.23284190195597	0	Yes	1	Sulfotransferase; P-loop containing nucleoside triphosphate hydrolase	Ortholog of A. nidulans FGSC A4 : AN9311, A. fumigatus Af293 : Afu5g14850, A. niger CBS 513.88 : An12g05170, An03g01320, An12g07240 and A. oryzae RIB40 : AO090023000071, AO090026000100
AN12008	5.63269175894064	353.400506460141	585.884895977376	110.346078967261	187.414012656438	279.356051463084	448.212492329902	5.02794898560968	2.42675457520316	0.888006011167579	1.85032686128323	2.46568380391194	0.786447470657775	Yes	0	Sulfotransferase; P-loop containing nucleoside triphosphate hydrolase	Ortholog of A. niger CBS 513.88 : An12g05430
AN7112	5.59143992793358	0	1.06913302185653	574.719161287818	138.87513168067	3.86651974343369	2.05131575437026	3.35196599040645	0	0	7.40130744513291	1.23284190195597	0.786447470657775	No	13		Has domain(s) with predicted role in transmembrane transport and integral component of membrane localization
AN5069	5.52765394249384	2142.80166240973	1616.52912904707	2123.0125817972	1363.13357406949	1778.5990819795	1503.6144479534	185.196120969956	162.592556538611	36.4082464578707	28.68006634989	170.748603420902	313.792540792452	No	7		Ortholog of A. nidulans FGSC A4 : AN2683, A. fumigatus Af293 : Afu5g02860, Afu5g14320, A. niger CBS 513.88 : An09g04830, An14g05730 and A. oryzae RIB40 : AO090102000482, AO090001000197
AN9310	5.36608503703905	275.005323689054	553.810905321681	225.289911224825	467.860880516432	258.090192874199	687.190777714037	15.9218384544306	21.8407911768284	7.10404808934063	1.85032686128323	430.878244733612	185.601603075235	No	0		Transcript induced by light in in developmentally competent mycelia
AN2036	5.36141508590649	908.388625760222	567.709634605815	644.834898964932	268.312147616052	937.63103778267	738.473671573293	195.252018941176	863.924628772323	6.21604207817305	4.62581715320807	115.887138783861	324.802805381661	No	0	Predicted role in secondary metabolite production	Putative Zn(II)2Cys6 transcription factor
AN6672	5.34911167911685	88.3501266150353	79.115843617383	75.862929289992	56.6286944717295	86.9966942272581	67.6934198942185	0	0	0.888006011167579	0	1.84926285293396	0.786447470657775	Yes	0		Ortholog of A. fumigatus Af293 : Afu4g00380, A. niger CBS 513.88 : An02g13650, Neosartorya fischeri NRRL 181 : NFIA_045260, Aspergillus wentii : Aspwe1_0119957 and Aspergillus versicolor : Aspve1_0052258
AN2649	5.34590422006177	2075.60579146308	1830.35573341837	2993.13739198696	2240.8783383813	2143.98519773398	2034.9052283353	154.190435558697	132.258124348572	57.7203907258926	58.2852961304217	136.845451117113	67.6344824765687	Yes	6		Ortholog of A. fumigatus Af293 : Afu1g01190, A. niger CBS 513.88 : An11g03730, A. oryzae RIB40 : AO090020000652, Aspergillus wentii : Aspwe1_0741100 and Aspergillus sydowii : Aspsy1_0134175
AN0517	5.22816324455186	640.849509954129	1137.55753525534	388.510153030565	304.716308347878	706.606483112507	449.238150207087	87.9891072481693	122.551106047759	6.21604207817305	7.40130744513291	32.6703104018332	18.8747392957866	Yes	1	Glycoside hydrolase, family 18; predicted role in chitin hydrolysis	Putative chitinase
AN2648	5.22019019830072	9149.83776056838	5470.75367283985	9859.88193105381	6164.43788392256	10456.0360161806	7820.64131353661	1089.3889468821	628.529434977617	151.849027909656	171.155234668699	535.053385448892	127.40449024656	Yes	0		Has domain(s) with predicted UDP-N-acetylmuramate dehydrogenase activity, flavin adenine dinucleotide binding, oxidoreductase activity and role in oxidation-reduction process
AN0786	5.21464704454703	17.4211517269084	36.3505227431219	2358.64743792521	1630.09741943621	18.36596878131	27.6927626839985	15.083846956829	13.3471501636174	6.21604207817305	68.4620938674794	6.78063046075784	7.86447470657775	Yes	0		Ortholog of Neosartorya fischeri NRRL 181 : NFIA_010870, Aspergillus wentii : Aspwe1_0171813, Aspergillus versicolor : Aspve1_0049042 and Aspergillus clavatus NRRL 1 : ACLA_020880
AN2573	5.17267708249095	1708.51723721751	2842.8247051165	1305.76193444592	2607.61655019821	1589.13961455125	1811.31181110894	18.4358129472355	87.3631647073136	28.4161923573625	43.4826812401558	28.3553637449874	99.8788287735375	Yes	3		Has domain(s) with predicted iron ion binding, oxidoreductase activity and role in fatty acid biosynthetic process, oxidation-reduction process
AN7906	5.10547553691572	12.4436798049346	47.0418529616872	212.646089676493	235.952893632206	18.36596878131	25.6414469296282	23.4637619328452	8.49364101321104	4.4400300558379	2.77549029192484	26.5061008920534	8.65092217723553	No	0	Secondary metabolite cluser gene	protein of unknown function
AN9316	5.07295257241661	267.539115806093	290.804181944975	147.128105289681	146.964945176631	242.624113900464	312.825652541464	15.083846956829	13.3471501636174	5.32803606700547	0	19.1090494803176	7.07802723591998	No	13	Major Facilitator Superfamily; Fungal trichotecene efflux pump	Ortholog(s) have role in cellular response to drug
AN0523	5.05202111587535	348.423034538167	238.416663874005	190.806761547556	204.941941897688	279.356051463084	90.2578931922914	10.893889468821	42.4682050660552	2.66401803350274	3.70065372256645	4.93136760782389	8.65092217723553	No	0	PkdA;	Putative polyketide synthase
AN3402	5.01869954613242	0	0	186.209008257253	144.268340677978	0	1.02565787718513	4.18995748800806	4.85350915040631	1.77601202233516	5.55098058384968	2.46568380391194	6.2915797652622	Yes	0	AmyB; predicted role in starch metabolism; induced by isomaltose in an amyR-dependent manner; Glycoside hydrolase family, 13	alpha-amylase, putative
AN6460	5.01849623091842	1346.40615489392	1274.40656205298	1055.18438012443	926.283645287576	1303.98378347301	1525.15326337429	409.777842327189	934.300511453215	22.2001502791895	29.6052297805316	503.615916949014	663.761665235162	Yes	1		Ortholog of A. nidulans FGSC A4 : AN12398, A. oryzae RIB40 : AO090023000067, AO090010000683, Aspergillus wentii : Aspwe1_0075588 and Aspergillus versicolor : Aspve1_0086685
AN1813	5.00795381264093	1580.34733522669	1617.59826206892	1173.57652734972	1201.33730415026	1339.74909109977	1595.92365690006	56.145430339308	57.0287325172741	31.9682164020328	36.0813737950229	93.0795635976759	54.2648754753865	Yes	1		Ortholog of A. niger CBS 513.88 : An06g00160, An12g10810, A. oryzae RIB40 : AO090038000504, AO090138000042, AO090103000093, Aspergillus wentii : Aspwe1_0169775 and Aspergillus sydowii : Aspsy1_0140754
AN0362	4.96725019183353	7249.68785435487	10263.6770098227	5186.26571146127	6931.62186378956	6081.06892648534	8106.79986127126	1882.12890361322	1998.4323926798	170.497154144175	172.08039809934	1843.09864342418	843.071688545135	Yes	0		Ortholog of A. fumigatus Af293 : Afu6g00430, Afu6g03560, A. niger CBS 513.88 : An10g01040, An01g06280, A. oryzae RIB40 : AO090005000897 and Aspergillus wentii : Aspwe1_0035953, Aspwe1_0058160
AN9439	4.89576133066714	253.851068020665	93.0145729015178	304.601155482544	70.1117169649985	229.091294798446	89.2322353151063	8.37991497601613	6.06688643800789	3.55202404467032	1.85032686128323	13.5612609215157	3.1457898826311	Yes	0	PelD	Putative pectin lyase, involved in degradation of pectin
AN7113	4.87816031861755	11.1993118244411	3.20739906556958	1528.7529690256	564.938642467968	7.73303948686738	12.3078945262216	17.5978214496339	19.4140366016252	9.76806612284337	41.6323543788726	3.69852570586792	10.2238171185511	No	0	PALP tryptophan synthase beta-subunit-like PLP-dependent enzymes superfamily; Rhodanese homology domain	Ortholog of A. fumigatus Af293 : Afu4g03930, A. niger CBS 513.88 : An14g00960, A. oryzae RIB40 : AO090011000336, Aspergillus wentii : Aspwe1_0043297 and Aspergillus sydowii : Aspsy1_0158610
AN7233	4.86430522316782	1897.66117025252	1702.05977079559	1770.13501676648	1372.57168981478	1745.73366416031	1930.28812486241	332.68262454784	384.6406001697	42.6242885360438	59.2104595610633	249.034064195106	251.663190610488	No	0	Expression reduced after exposure to farnesol; AB hydrolase-6	Putative epoxide hydrolase
AN6835	4.85699435500048	12896.6297498342	9095.11461693347	14950.7442617413	10143.2778216862	13211.8979633129	9131.43208057921	1946.65424892855	2135.54402617878	287.713947618296	416.323543788726	5094.71915983305	1491.10440436714	No	0	CYP505A8; induced after exposure to farnesol	Putative cytochrome P450
AN3228	4.84400225333731	107.015646322437	392.371819021345	39.0809029675716	176.627594661823	86.0300642913996	72.8217092801442	3.35196599040645	2.42675457520316	2.66401803350274	0	1.84926285293396	2.35934241197333	Yes	7	PkfE: Aspermidine A gene cluster member; UbiA prenyltransferase family	Predicted prenyltransferase
AN10346	4.81524855676574	196.610140917966	44.9035869179741	312.647223740573	62.0219034690371	248.423893515615	77.9499986660698	22.6257704352435	12.1337728760158	3.55202404467032	1.85032686128323	4.3149466568459	3.1457898826311	Yes	0		Putative cutinase with a predicted role in the hydrolysis of cutin
AN7875	4.81240314040234	1479.55352880672	1362.07546984521	1440.24621818727	1860.65710407111	1255.65228668009	704.626961626184	14.2458554592274	8.49364101321104	6.21604207817305	66.6117670061962	15.4105237744496	2.35934241197333	No	0	Predicted secondary metabolism gene cluster member	protein of unknown function
AN8333	4.79810755625825	2447.67181763063	3377.39121604477	6227.6568317148	5332.53539608786	2565.43584976825	4167.24795500318	1047.48937200202	2971.56097733626	96.7926552172661	227.590203937837	941.274792143384	1799.39181286499	Yes	0	PhiA; induced by bafilomycin B1 and concanamycin A; localizes to conidia and phialides	Protein required for normal phialide development
AN8421	4.78334714219295	4871.70064363188	5669.61241490516	3624.17903108098	2897.50153380349	4247.37193816191	4784.69399706863	2703.3605712628	4229.8332245791	137.640931730975	76.7885647432539	3091.96749010558	2400.23768044753	Yes	1	DfgB; role in polysaccharide degradation; six-hairpin glycosydase	Putative endo-mannanase GH76 family protein
AN2706	4.77100798353415	8.71057586345419	7.48393115299568	194.255076515282	231.907986884226	3.86651974343369	10.2565787718513	1.67598299520323	0	2.66401803350274	9.25163430641614	0.616420950977986	1.57289494131555	Yes	1	CYP56B1	Putative cytochrome P450
AN9205	4.74690172136235	731.688372530152	1225.22644304758	491.959602062372	544.714108728065	600.277190168081	1165.14734848231	29.3297024160564	27.9076776148363	18.6481262345192	7.40130744513291	385.263094361241	1546.15572731319	Yes	7		Ortholog of A. nidulans FGSC A4 : AN9209, A. fumigatus Af293 : Afu5g00100, Afu8g01840, Afu7g06523, A. niger CBS 513.88 : An05g01030, An13g03050, An16g01380 and A. oryzae RIB40 : AO090012000290, AO090011000069
AN8003	4.7343473799257	2119.15867078035	2325.36432253794	1765.53726347618	1853.91559282448	2134.3188983754	2600.0427186643	149.162486573087	188.073479578245	73.7044989269091	55.5098058384968	449.98729421393	465.576902629403	Yes	1	Putative lypopolysaccharide-modifying enzyme	Ortholog of A. fumigatus Af293 : Afu5g02600, A. niger CBS 513.88 : An02g10100, Aspergillus wentii : Aspwe1_0174280, Aspergillus sydowii : Aspsy1_0033725 and Aspergillus terreus NIH2624 : ATET_09228
AN2587	4.67668221953135	546.277543436627	432.998873851893	721.847266577499	400.445768050087	497.814416967088	365.134204277906	47.7655153632919	65.5223735304852	22.2001502791895	15.7277783209074	22.1911542352075	18.0882918251288	No	6	CFEM extracellular membrane protein	Ortholog of A. nidulans FGSC A4 : AN5639, AN9444, AN7395, A. fumigatus Af293 : Afu5g00840, A. niger CBS 513.88 : An03g01000 and A. oryzae RIB40 : AO090102000018
AN7087	4.66883785773014	1737.13770076886	745.185716233999	1997.72380463646	560.893735719988	1620.07177249872	697.447356485888	19.2738044448371	47.3217142164615	19.5361322456867	46.2581715320807	14.1776818724937	3.93223735328888	Yes	0		Ortholog of A. fumigatus Af293 : Afu8g07170, A. oryzae RIB40 : AO090005000253, Neosartorya fischeri NRRL 181 : NFIA_099960, Aspergillus wentii : Aspwe1_0038547 and Aspergillus versicolor : Aspve1_0046531
AN3975	4.64702825194691	803.861715398772	1697.78323870816	472.419150578586	714.600192143254	657.308356383728	833.85985415151	62.0113708225193	70.3758826808915	24.8641683126922	10.1767977370578	61.0256741468206	17.3018443544711	No	0	Methyltransferase 23	Ortholog of A. nidulans FGSC A4 : AN9193/llmJ, AN2891 and A. fumigatus Af293 : Afu1g10150, Afu2g04380, Afu3g15150, Afu3g15280, Afu6g03300
AN8312	4.61721420311564	121.948062088359	55.5949171365394	151.725858579984	33.7075562331723	113.095702495435	48.2059202277011	0	2.42675457520316	0	2.77549029192484	1.23284190195597	1.57289494131555	Yes	0		Has domain(s) with predicted metalloendopeptidase activity, metallopeptidase activity and role in proteolysis
AN9260	4.61281627188563	169.23404534711	357.09042930008	31.0348347095422	53.9320899730757	120.828741982303	90.2578931922914	0	0	0.888006011167579	0	0.616420950977986	0	Yes	1		Has domain(s) with predicted hydrolase activity, hydrolase activity, acting on ester bonds activity and role in lipid metabolic process
AN3387	4.60792976392188	2130.3579826048	2135.05864464748	2004.62043457191	1774.36576011419	2293.81283779204	2999.02363288932	777.656109774297	772.921332202205	86.1365830832552	61.0607864223465	630.59863285048	672.412587412398	No	7	GprD	Putative G-protein coupled receptor
AN7884	4.6061857448011	2317.01317967881	1266.92263089998	7774.8008139016	13441.2251235398	2195.21658433448	787.705249678179	404.749893341579	431.962314386162	202.465370546208	477.384330211073	251.499747999018	109.316198421431	No	0	Similar to ferrichrome peptide synthetases involved in siderophore biosynthesis	Putative nonribosomal peptide synthase (NRPS)
AN6426	4.58282934132563	10290.9231986809	10091.5465933038	10236.8977008586	7774.31076961887	10403.8379996442	9927.34259327487	410.61583382479	613.968907526398	310.802103908653	378.39184313242	435.193191390458	819.478264425402	Yes	0		Has domain(s) with predicted metallopeptidase activity
AN1199	4.56678025088512	2727.65461324165	3381.66774813219	1712.6631006377	1167.62974791709	2143.01856779812	2524.1440357526	1889.67082709164	3442.35136492568	71.9284869045739	32.3807200724565	4147.28015817989	3296.78779699739	No	11	Amino acid transporter	Ortholog(s) have role in cell-abiotic substrate adhesion
AN3873	4.55882337654353	2954.12958569146	3475.75145405557	2080.4833638619	2151.89038992572	2635.99983508592	3483.1341509207	748.32640735824	800.829009817041	97.6806612284337	73.0879110206875	1563.85995263115	1630.30560667357	No	0	Upregulated after exposure to farnesol; palA-dependent expression independent of pH; GroES-like alcohol dehydrogenase	Putative zinc-binding oxidoreductase
AN6535	4.50432636886223	14051.4032357321	16463.5794035686	9872.52575260214	8503.74228650472	11054.3799464769	12608.4122842368	263.967321744508	191.713611441049	333.002254187842	416.323543788726	407.454248596449	758.135361714095	Yes	0	Protein of unknown function	Transcript induced in response to calcium dichloride in a CrzA-dependent manner
AN3974	4.49182189596066	489.036616333928	467.211130551302	373.567454837082	315.502726342493	418.550762226697	380.519072435683	27.6537194208532	31.547809477641	13.3200901675137	13.8774514596242	51.1629389311728	30.6714513556532	No	0		Ortholog of Aspergillus versicolor : Aspve1_0135108, Aspergillus sydowii : Aspsy1_0057545 and Aspergillus terreus NIH2624 : ATET_08256
AN9365	4.46894063963001	1575.36986330471	1057.3725586161	1419.55632838091	602.691105449121	1518.57562923358	904.630247677284	354.470403485482	681.918035632087	26.6401803350274	47.1833349627223	350.127100155496	311.433198380479	Yes	0	XlnB	Protein with endo-1,4-beta-xylanase activity, involved in degradation of xylans
AN7541	4.46431998171048	1212.01441300063	853.168151441508	1205.76080038184	663.364706668832	1188.95482110586	940.528273378764	57.8214133345113	29.1210549024379	35.5202404467032	32.3807200724565	91.2303007447419	268.178587494301	Yes	0	Cut2; activity induced by olive oil, some triacylglycerides and fatty acids; repressed by glucose and other sugars	Protein with cutinase activity, involved in carbohydrate catabolism
AN4870	4.43514873057028	4376.44218739548	4655.00517716332	2477.0395851505	1589.64835195641	3600.69651107263	4519.04860687768	170.950265510729	212.341025330276	108.336733362445	63.8362767142713	235.472803273591	178.523575839315	No	0		Ortholog of A. fumigatus Af293 : Afu3g11290, A. niger CBS 513.88 : An02g07030, Aspergillus wentii : Aspwe1_0169120, Aspergillus sydowii : Aspsy1_0087725 and Aspergillus terreus NIH2624 : ATET_04661
AN12185	4.43336421779321	223.986236488822	1071.27128790024	73.5640526448407	86.2913439569212	211.691955952995	352.826309751685	3.35196599040645	8.49364101321104	0	2.77549029192484	1.23284190195597	5.50513229460443	Yes	3		Has domain(s) with predicted protein C-terminal S-isoprenylcysteine carboxyl O-methyltransferase activity, role in C-terminal protein methylation and integral component of membrane localization
AN4822	4.42203608203163	51323.9573554526	52210.0419893416	27918.7074170396	23870.3430220833	46750.0902178568	43636.6143848413	75246.6085356392	82137.1487296136	1448.33780421432	673.518977507095	7361.91541753009	3395.09373082962	No	0		Putative tartrate dehydrogenase with a predicted role in tartrate (four-carbon) metabolism
AN3479	4.40930884824954	187.899565054512	116.535499382361	160.921365160589	91.6845529542288	222.324885247437	151.797365823399	128.212699133047	145.605274512189	6.21604207817305	0	85.68251218594	270.537929906275	No	9	Putative serine/threonine exporter	Ortholog of A. nidulans FGSC A4 : AN8495, AN3143, A. fumigatus Af293 : Afu3g01440, Afu3g13940, Afu4g03340, Afu5g07620 and A. niger CBS 513.88 : An13g02880, An09g04780
AN6772	4.38500131836986	216.520028605861	127.226829600927	265.520252514972	142.920038428651	229.091294798446	154.874339454955	37.7096173920726	20.6274138892268	7.10404808934063	6.4761440144913	53.0122017841068	17.3018443544711	Yes	0	RmlC-like jelly roll fold	protein of unknown function
AN6273	4.37837285615987	21450.4152477462	21767.5483249989	10065.6313907948	10985.9667275155	17396.438955644	14157.1556787863	1596.37380293107	1151.4950459339	620.716201806138	257.195433718369	1011.54678055487	486.810984337163	Yes	0	Cerato-platanin domain (fungal cell-wall protein?)	Ortholog(s) have intracellular localization
AN7510	4.37765164841577	1689.85171751011	2094.43158981694	1217.2551836076	1009.87838474584	1798.89831063252	2551.8367984366	820.393676151979	1644.12622470014	57.7203907258926	35.1562103643813	735.390194516737	1090.80264180233	No	11	Sodium/calcium exchanger membrane region	Has domain(s) with predicted role in transmembrane transport and integral component of membrane localization
AN11031	4.34549262065206	327.268778869779	195.651342999744	388.510153030565	663.364706668832	237.790964221172	154.874339454955	4.18995748800806	3.64013186280473	9.76806612284337	32.3807200724565	3.69852570586792	5.50513229460443	No	9	Major Facilitator Superfamily; Predicted secondary metabolism gene cluster member	Predicted transmembrane transporter
AN2707	4.34147360643315	94.5719665175026	182.821746737466	800.009072512643	513.703156993546	85.0634343555412	160.00262884088	3.35196599040645	4.85350915040631	23.9761623015246	31.4555566418149	1.23284190195597	0.786447470657775	No	12	Major Facilitator Superfamily	Ortholog(s) have amine transmembrane transporter activity, role in amine transport, ascospore wall assembly, transmembrane transport and prospore membrane localization
AN3495	4.33587977698331	591.074790734391	487.524657966576	91.9550658060509	63.370205718364	576.11144177162	157.95131308651	3.35196599040645	29.1210549024379	0.888006011167579	1.85032686128323	3.69852570586792	4.71868482394665	No	0	InpA; Putative NRPS involved in asperfuranone biosynthesis; inp secondary metabolism gene cluster member; expression controlled by ScpR; transcriptionally silent under standard laboratory conditions	Putative nonribosomal peptide synthetase
AN7873	4.31381271355025	4670.11303079194	2543.46745899668	10989.7798021457	16189.065107668	4461.96378392248	1383.61247632274	560.616311895479	611.542152951195	554.115750968569	606.907210500899	612.10600432114	588.262708052016	No	0	Predicted secondary metabolism gene cluster member; fatty acid synthase	Putative multifunctional enzyme with a predicted role in cytosolic fatty acid formation
AN0493	4.26078974561152	36922.8867172018	36378.3202016902	35056.7194002343	40310.1923481261	32095.0137603072	35165.7059771693	977.936077701082	893.045683674761	2459.77665093419	749.382378819707	589.298429134955	193.466077781813	Yes	0		PalA-dependent expression independent of pH
AN7876	4.2394278364185	3527.78322469895	2326.4334555598	2624.16769044018	4132.54639418693	2640.83298476521	1291.30326737608	20.9497874400403	29.1210549024379	48.8403306142168	223.889550215271	11.7119980685817	3.1457898826311	No	0	Predicted secondary metabolism gene cluster member	Putative branched chain amino acid aminotransferase with a predicted role in branched chain amino acid biosynthesis
AN11574	4.23175740761002	129.414269971319	172.130416518901	101.150572386656	70.1117169649985	111.162442623719	160.00262884088	39.3856003872758	97.0701830081262	1.77601202233516	3.70065372256645	36.3688361077012	46.4004007688087	No	2		protein of unknown function
AN5459	4.21234073864431	121.948062088359	189.236544868605	28.7359580643909	68.7634147156716	109.229182752002	114.873682244734	0	0	0.888006011167579	1.85032686128323	0	0	Yes	0		Ortholog of Aspergillus versicolor : Aspve1_0119660, Aspergillus sydowii : Aspsy1_0055464 and Aspergillus terreus NIH2624 : ATET_09903
AN7874	4.20973658305439	1035.31415977055	817.886761720243	1594.27095341241	2180.20473716159	770.404058879163	569.240121837747	227.095695850037	69.1625053932899	70.1524748822387	98.067323648011	110.339350225059	49.5461906514398	No	0	Predicted secondary metabolism gene cluster member; Hot dog domain superfamily	protein of unknown function
AN5591	4.20834625687905	7175.02577552526	6986.7842978324	5713.85790152349	4452.0940272774	7863.53452820827	6074.97160656752	2317.04649086846	1610.15166064729	272.617845428447	240.54249196682	1056.54550997627	653.537848116611	No	0	Protein levels decreased in a HapX mutant versus the wild-type	Putative aminotransferase
AN2705	4.2010906454617	32.3535674928298	42.7653208742611	559.776463094335	560.893735719988	9.66629935858423	25.6414469296282	0	1.21337728760158	23.9761623015246	30.5303932111733	1.84926285293396	3.93223735328888	No	0	DitA; PvcA pyoverdine biosynthesis domain	Ortholog(s) have catalytic activity and role in ascospore wall assembly
AN8327	4.19960641278432	316.069467045338	107.982435207509	301.152840514817	78.2015304609598	328.654178191864	137.438155542807	47.7655153632919	44.8949596412584	5.32803606700547	7.40130744513291	17.2597866273836	26.7392140023644	Yes	0	PgaC; Glycoside hydrolase , family 28	Protein with polygalacturonase activity, involved in degradation of pectin
AN1189	4.17943985919601	4960.05077024691	3911.95772697303	7312.7266082262	6276.34697061669	5684.75065278338	3935.44927475934	801.119871707142	1275.25952926926	307.250079863982	384.867987146911	527.039913086178	821.837606837375	No	9	PmcA; induced in response to CaCl2 in a CrzA-dependent manner	Putative calcium-transporting vacuolar ATPase involved in calcium homeostasis
AN0533	4.1744765565279	39.8197753757906	29.9357246119827	71.2651759996894	109.212482195478	49.2981267287796	31.795394192739	5.86594048321129	3.64013186280473	4.4400300558379	2.77549029192484	0.616420950977986	0	No	0	Predicted role in secondary metabolite production	Putative Zn(II)2Cys6 transcription factor
AN7883	4.13369186658769	1576.61423128521	1424.08518511289	1994.27548966873	3155.02726342493	1341.68235097149	924.117747343802	25.97773642565	42.4682050660552	38.1842584802059	193.359157004097	28.9717846959653	55.837770416702	No	0	Predicted secondary metabolism gene cluster member; dimeric alpha/beta barrel	protein of unknown function
AN1547	4.12973136837771	2452.6492895526	2469.69728048858	2186.23168953886	2235.48512938399	2610.8674567536	2765.17363689111	928.494579342587	1093.25293612902	149.185009876153	84.1898721883868	6119.82720130944	10185.2811924888	No	0	CoaT; AchA; predicted role in acetate, acetaldehyde and ethanol metabolism; upregulated by farnesol	Acyl-CoA:carboxylate CoA-transferase involved in detoxification of propionyl-CoA
AN5440	4.10770741914563	3207.98065371213	2808.61244841709	4367.86562578742	3436.82243353425	3436.36942197669	3259.54073369434	594.973963297145	452.589728275388	179.377214255851	253.494779995802	982.574995858909	1089.22974686102	No	0	Upregulated after exposure to farnesol; Haem peroxidase, plant/fungal/bacterial	Putative cytochrome c peroxidase
AN8512	4.1049855275412	770.263779925449	725.941321840581	794.261880899764	647.185079676909	738.505270995835	721.037487661146	73.7432517889419	36.4013186280473	46.1763125807141	27.7549029192484	52.3957808331288	25.1663190610488	Yes	6	Adjacent to the tdi (terreqiunone) gene cluster; not required for terrequinone biosynthesis	protein of unknown function
AN8558	4.08435534088194	19.9098876878953	16.0369953278479	144.82922864453	204.941941897688	23.1991184606022	44.1032887189606	10.893889468821	13.3471501636174	4.4400300558379	12.027124598341	14.7941028234717	22.8069766490755	No	2	Transcript induced by nitrate; arylsulfotransferase-2	protein of unknown function
AN6444	4.07756879096065	282.471531572014	940.837059233743	122.989900515593	373.47972306355	213.625215824711	143.592102805918	11.7318809664226	8.49364101321104	13.3200901675137	7.40130744513291	22.8075751861855	30.6714513556532	No	0	CicB; member of the cichorine gene cluster	Putative nonribosomal peptide synthase (NRPS)-like enzyme
AN2913	4.05176753358826	2349.36674717164	4430.48724257344	2002.32155792676	2054.81262797419	2234.84841170467	4669.82031482389	236.313602323655	189.286856865846	86.1365830832552	117.495755691485	163.351552009166	448.275058274932	No	0		Ortholog of A. nidulans FGSC A4 : AN4375, A. fumigatus Af293 : Afu3g07740, Afu4g06610, A. niger CBS 513.88 : An04g00930 and A. oryzae RIB40 : AO090023000927, AO090020000420
AN5550	4.04277316421144	409.397065582347	787.95103710826	147.128105289681	434.15332428326	325.754288384289	380.519072435683	31.0056854112597	29.1210549024379	15.9841082010164	12.027124598341	13.5612609215157	18.0882918251288	No	0		Has domain(s) with predicted UDP-N-acetylmuramate dehydrogenase activity, flavin adenine dinucleotide binding activity and role in oxidation-reduction process
AN1624	4.04026059497442	95793.9358743472	83063.0827340772	120509.412615475	97386.5231666322	92744.2758258722	81465.9538690605	24776.8946095869	19473.4920887177	6715.10145644923	5952.50151274814	27423.3352671086	18619.1438678228	No	2	OliC; OliA; mutation confers oligomycin resistance; palA-dependent expression independent of pH; ATPase, F0complex, subunit C domain	Subunit 9 of the mitochondrial inner membrane F1F0-ATPase complex
AN6449	4.03775881013646	49.7747192197382	360.297828365649	24.1382047740884	157.751363171247	44.4649770494875	31.795394192739	1.67598299520323	4.85350915040631	3.55202404467032	0	3.69852570586792	0.786447470657775	Yes	1	CicH; Co-regulated with the NRPS An6444; member of the cichorine gene cluster	Putative cytochrome P450
AN7511	4.03752415831481	18905.6827276371	15704.4949580505	19812.8683662362	14006.1637660078	23202.9849803456	20478.2851758783	11588.5844203327	15935.2839180715	1164.1758806407	778.987608600239	10953.8002988788	12159.2643438399	Yes	0	GelE; predicted GPI-anchor; glucanosyltransferase; glycoside hydrolase, catalytic domain	Putative 1,3-beta-transglycosidase with a predicted role in glucan processing
