## Supplementary material for "Defining the transcriptional responses of *Aspergillus nidulans* to cation/alkaline pH stress and the role of the transcription factor SltA": Table S14

### Sheet: Hoja1
Gene	log2FoldChange	sltA_KO_unstressed_trimmed_rep1	sltA_KO_unstressed_trimmed_rep2	sltA_KO_pH8_trimmed_rep1	sltA_KO_pH8_trimmed_rep2	sltA_KO_1M_NaCl_trimmed_rep1	sltA_KO_1M_NaCl_trimmed_rep2	WT_unstressed_trimmed_rep1	WT_unstressed_trimmed_rep2	WT_pH8_trimmed_rep1	WT_pH8_trimmed_rep2	WT_1M_NaCl_trimmed_rep1	WT_1M_NaCl_trimmed_rep2	Predicted SP peptide in AspGD	Predicted TM domains in AspGD	Comments	Annotation
AN3481	-10.7056938559755	13.688047785428	13.8987292841348	13.7932598709076	9.43811574528826	5.79977961515054	11.2822366490364	12955.3485529209	16215.5740715075	28217.279010861	24206.9011627378	6279.48022761274	8385.88937962386	No	0	Cyanovirin-n domain	Ortholog(s) have carbohydrate binding activity
AN0790	-10.0666423648964	4.97747192197382	2.13826604371305	4.59775329030254	1.34830224932689	0.966629935858423	1.02565787718513	3827.94516104417	4394.85253569291	5726.75076601972	6340.14499018698	3718.86759725019	4593.63967611206	No	1	WW/rsp5/WWP domain profile	Ortholog(s) have intracellular localization
AN7792	-9.99406847792581	17.4211517269084	16.0369953278479	25.287643096664	20.2245337399034	21.2658585888853	15.3848681577769	16515.9744262302	21061.8029581882	23896.2417605196	32681.398187415	15219.4332796465	14864.6436429026	Yes	0		Putative lysophosphoplipase A
AN0791	-9.71180631509463	3.73310394148037	1.06913302185653	6.89662993545382	2.69660449865379	3.86651974343369	0	2317.04649086846	3204.52941655577	6070.40909234157	6809.20284952228	1740.77276556183	2193.40199566454	No	0		protein of unknown function
AN0789	-9.3300895234819	1.24436798049346	1.06913302185653	10.3449449031807	5.39320899730757	0.966629935858423	2.05131575437026	5785.49329944153	11078.1346358024	7417.51421128279	7825.95745979741	5441.76415523366	5167.74632969224	Yes	5	Cystathione beta-synthase, core domain	Ortholog of Aspergillus sydowii : Aspsy1_0053160
AN0482	-9.08758139923088	13.688047785428	32.0739906556958	5.74719161287818	25.617742737211	16.4327089095932	12.3078945262216	1164.80818166624	1790.94487649993	14689.3954367341	10309.0961076395	400.057197184713	587.476260581358	No	0		Putative ubiquitin-conjugating enzyme
AN7177	-8.94342694817506	27.376095570856	27.7974585682697	22.9887664515127	21.5728359892303	17.3993388454516	20.5131575437026	21655.3762810209	13345.9367863298	18302.691896175	13351.0334675891	6380.57326357313	16518.5426736959	No	0	WW/rsp5/WWP domain profile	Ortholog of A. fumigatus Af293 : Afu4g03322, A. niger CBS 513.88 : An14g01990, A. oryzae RIB40 : AO090011000139, Aspergillus sydowii : Aspsy1_0052594 and Aspergillus terreus NIH2624 : ATET_02136
AN8148	-8.7805800650776	0	0	1.14943832257564	1.34830224932689	2.89988980757527	1.02565787718513	1633.24542882554	2380.6462382743	1222.78427737776	2086.24353609684	1623.65278487601	1677.49245491303	No	0		protein of unknown function
AN6943	-8.69229840554218	0	0	2.29887664515127	0	0	0	59.4973963297145	122.551106047759	1033.63899699906	1655.11737741785	72.7376722154023	51.1190855927554	No	0		Putative glycerate kinase with a predicted role in glycerate (three-carbon) metabolism
AN8608	-7.88446808420344	2.48873596098691	4.27653208742611	2.29887664515127	0	2.89988980757527	0	4964.26163179195	6378.72440092149	1276.06463804781	842.82388531451	2308.49646141256	797.457735246984	No	0	Peptidase S58	protein of unknown function
AN11609	-7.85816808132018	31.1091995123364	22.4517934589871	25.287643096664	22.9211382385572	21.2658585888853	16.4105260349621	6806.1669435203	6858.00842952412	5185.06709920749	8390.30715248879	4578.1584029135	6393.03148897706	No	0		protein of unknown function
AN6944	-7.78140752386183	1.24436798049346	4.27653208742611	3.44831496772691	5.39320899730757	2.89988980757527	2.05131575437026	186.034112467558	320.331603926816	1764.46794418998	1212.88925757116	221.295121401097	165.940416308791	No	0	RNI-like superfamily	Ortholog of A. fumigatus Af293 : Afu7g01770, Neosartorya fischeri NRRL 181 : NFIA_114500, Aspergillus wentii : Aspwe1_0181920 and Aspergillus versicolor : Aspve1_0123814
AN2576	-7.64486596178525	6.22183990246728	9.62219719670874	1.14943832257564	2.69660449865379	3.86651974343369	8.20526301748104	554.750371412268	1096.89306799183	718.396863034571	1094.46833844903	534.436964497914	637.022451232798	No	0		Has domain(s) with predicted monooxygenase activity, oxidoreductase activity, acting on paired donors, with incorporation or reduction of molecular oxygen activity and role in oxidation-reduction process
AN8479	-7.63241464814531	33.5979354733233	24.5900595027001	27.5865197418153	14.8313247425958	20.2992286530269	21.5388154208877	460.057332183285	560.580306871929	5164.64296095064	5059.71880217899	133.146925411245	236.72068866799	No	0	Reverse transcriptase	Has domain(s) with predicted RNA binding, RNA-directed DNA polymerase activity and role in RNA-dependent DNA replication
AN0497	-7.56566933939532	4.97747192197382	12.8295962622783	5.74719161287818	6.74151124663447	6.76640955100896	13.3335524034067	1615.64760737591	1479.10691358632	3631.05657966423	1552.42423661663	557.860960635077	2802.89878542431	No	9	Major Facilitatos Superfamily	Has domain(s) with predicted role in transmembrane transport and integral component of membrane localization
AN9380	-7.22766453470931	59.7296630636859	85.5306417485221	60.9202310965087	56.6286944717295	41.5650872419122	52.3085517364416	2415.92948758545	2014.20629741862	8005.37419067573	11704.2425610471	599.77758530158	486.810984337163	Yes	0	Catalizes the conversion of chitin to chitosan by the deacetylation of N-acetyl-D-glucosamine residues	Putative chitin deacetylase
AN0539	-7.1904739006609	0	0	4.59775329030254	4.04490674798068	0	0	916.762698376164	1088.39942697862	978.582624306672	903.884671736856	204.035334773713	366.484521326523	No	0	Tetratricopeptide-like helical	Ortholog of Aspergillus kawachii : Aspka1_0181433 and Aspergillus acidus : Aspfo1_0142555
AN9342	-7.16475816208979	34.8423034538167	45.9727199398306	62.0696694190843	55.2803922224026	39.6318273701953	31.795394192739	2396.65568314061	2501.98396703445	10828.3453001775	7795.42706658624	563.408749193879	750.270887007518	No	12	ABC-type transporter	Has domain(s) with predicted ATP binding, ATPase activity, ATPase activity, coupled to transmembrane movement of substances, nucleoside-triphosphatase activity, nucleotide binding activity and role in transmembrane transport
AN6718	-7.1180460754041	55.9965591222055	55.5949171365394	62.0696694190843	145.616642927305	65.7308356383728	53.3342096136267	3922.63820027315	3826.99196509538	19800.7580370147	13496.2841261999	1942.34241653163	1912.64024863971	No	0		Has domain(s) with predicted ATP binding, nucleoside-triphosphatase activity, nucleotide binding activity
AN7577	-7.06400769685887	28.6204635513495	49.1801190054002	36.7820263224204	31.0109517345186	23.1991184606022	32.8210520699241	1039.109457026	1081.11916325301	5990.48855133649	4530.52531985198	938.192687388495	622.0799492903	No	0	Ubiquitin-conjugating enzyme/RWD-like	Has domain(s) with predicted acid-amino acid ligase activity
AN8418	-6.91183221834219	0	1.06913302185653	0	1.34830224932689	0	0	268.995270730118	486.564292328233	263.737785316771	469.98302276594	265.677429871512	650.39205823398	No	0	Role in pyrimidine nucleobase catabolic process and cytoplasm localization	hydrolase, putative
AN1644	-6.79306073048514	0	3.20739906556958	0	2.69660449865379	1.93325987171685	0	59.4973963297145	83.7230328445089	285.049929584793	332.133671600339	16.0269447254276	11.7967120598666	No	0	Leucine-rich repeat domain superfamily	protein of unknown function
AN5468	-6.58063619723047	4.97747192197382	3.20739906556958	5.74719161287818	1.34830224932689	3.86651974343369	4.10263150874052	512.850796532187	601.835134650382	507.939438387855	537.519953202778	350.743521106474	379.067680857048	No	2		protein of unknown function
AN8149	-6.5337199017204	0	0	1.14943832257564	0	0	0	122.346758649835	133.471501636174	174.937184200013	556.948385246251	168.28291961699	976.767758556957	Yes	0	AfcA; Glycosyl hydrolase family, N-terminal domain	Protein with alpha-fucosidase activity, involved in degradation of xyloglucans
AN0500	-6.52685649822	4.97747192197382	1.06913302185653	4.59775329030254	14.8313247425958	1.93325987171685	3.07697363155539	52.7934643489016	6.06688643800789	1830.18038901638	1178.65821063742	48.0808341762829	47.1868482394665	Yes	7		Ortholog of Aspergillus versicolor : Aspve1_0078379 and Aspergillus sydowii : Aspsy1_0145253
AN2941	-6.32170986731622	17.4211517269084	16.0369953278479	10.3449449031807	14.8313247425958	13.5328191020179	13.3335524034067	159.218384544306	46.1083369288599	1397.72146157777	1382.19416537857	271.225218430314	444.342820921643	No	0	DUF2841	Ortholog of A. nidulans FGSC A4 : AN5437, A. fumigatus Af293 : Afu3g08250, Afu6g13630, A. niger CBS 513.88 : An02g11860 and A. oryzae RIB40 : AO090005001453, AO090103000325
AN3513	-6.31199127964979	33.5979354733233	34.2122566994088	54.0236011610549	52.5837877237489	31.898787883328	32.8210520699241	650.281402138851	958.568057205246	5302.28389268161	3968.95111745252	283.553637449874	283.121089436799	No	0	Ankyrin repeat protein	Ortholog of A. oryzae RIB40 : AO090026000319, Aspergillus flavus NRRL 3357 : AFL2T_06939, Aspergillus sydowii : Aspsy1_0097287 and Aspergillus terreus NIH2624 : ATET_09043
AN0617	-6.25828695185096	6.22183990246728	4.27653208742611	9.19550658060509	5.39320899730757	10.6329292944427	6.15394726311078	457.54335769048	656.437112592453	494.619348220342	1168.48141290036	212.665228087405	349.182676972052	No	0		Lyase domain-containing protein
AN3329	-6.20841636360717	1.24436798049346	2.13826604371305	1.14943832257564	0	0	2.05131575437026	976.260094705879	2743.44604726717	143.856973809148	324.732364155206	179.378496734594	94.373696478933	No	9	ABC-2 type transporter	Has domain(s) with predicted ATP binding, ATPase activity, ATPase activity, coupled to transmembrane movement of substances, nucleoside-triphosphatase activity, nucleotide binding activity and role in transport
AN8008	-6.20628503181455	31.1091995123364	39.5579218086915	34.4831496772691	37.752462981153	21.2658585888853	33.8467099471093	514.52677952739	1043.50446733736	2949.06796308753	3272.30305417939	514.711494066618	452.993743098879	Yes	0	F-box domain (Interpro)?	Ortholog of Aspergillus versicolor : Aspve1_0092890 and Aspergillus sydowii : Aspsy1_0059936
AN7820	-6.12227295977062	0	0	0	2.69660449865379	0	2.05131575437026	31.8436769088613	2.42675457520316	208.681412624381	372.84086254857	3.08210475488993	3.93223735328888	No	0	AflR; transcript repressed by nitrate; negatively regulated by PKA activity	Transcriptional activator of the sterigmatocystin biosynthesis gene cluster
AN6942	-6.06850082175542	0	1.06913302185653	2.29887664515127	6.74151124663447	0.966629935858423	5.12828938592565	39.3856003872758	71.5892599684931	311.69010991982	679.069958090944	100.476615009412	50.3326381220976	No	10	Major Facilitatos Superfamily	protein of unknown function
AN2837	-6.01685462630754	58.4852950831924	37.4196557649784	43.6786562578742	32.3592539838454	47.3648668570627	53.3342096136267	545.53246493865	459.869992000998	2989.02823359007	2411.90106368269	236.089224224569	243.79871590391	No	0	Leucine-rich repeat domain superfamily	Ortholog of A. nidulans FGSC A4 : AN5509, AN2029, A. fumigatus Af293 : Afu4g00200, A. oryzae RIB40 : AO090023000015, AO090113000086 and Neosartorya fischeri NRRL 181 : NFIA_003110, NFIA_045440
AN10938	-6.01118164467243	1.24436798049346	0	0	2.69660449865379	1.93325987171685	4.10263150874052	444.973485226456	463.510123863803	127.872865608131	445.928773569258	258.280378459776	855.65484807566	No	0	DSBA-like thioredoxin domain	Has domain(s) with predicted protein disulfide oxidoreductase activity
AN9167	-5.96875905853531	16.1767837464149	22.4517934589871	37.931464644996	32.3592539838454	25.132378332319	33.8467099471093	998.885865141122	918.526606714394	2628.49779305603	2167.6579179933	691.007886046322	581.184680816096	No	0		Ortholog of A. fumigatus Af293 : Afu3g01090, Neosartorya fischeri NRRL 181 : NFIA_001950, Aspergillus wentii : Aspwe1_0028617 and Aspergillus fumigatus A1163 : AFUB_047320
AN4373	-5.95639441695075	1.24436798049346	0	0	1.34830224932689	0	0	131.564665123453	111.630710459345	119.880811507623	219.263733062062	210.815965234471	593.76784034662	No	0		protein of unknown function
AN12477	-5.79714698587958	74.6620788296073	56.6640501583959	62.0696694190843	40.4490674798068	64.7642057025143	45.1289465961457	2699.17061377479	4859.57603684432	2425.14441649866	4342.71714343173	334.716576381046	375.921890974417	No	0	Dynamin GTPase domain	Has domain(s) with predicted GTP binding, GTPase activity
AN11544	-5.63259735863315	0	0	0	0	0	0	28.4917109184548	23.05416846443	68.3764628599036	70.3124207287626	18.4926285293396	14.15605447184	No	0		protein of unknown function
AN10305	-5.61913780671726	29.8648315318429	35.2813897212654	6.89662993545382	16.1796269919227	22.2324885247437	41.0263150874052	247.207491792476	979.195471094473	707.74079090056	991.77519764781	180.61133863655	139.201202306426	No	2		Has domain(s) with predicted hydrogen ion transmembrane transporter activity and role in ATP hydrolysis coupled proton transport
AN8462	-5.55775036757054	521.390183826758	737.701785081003	324.141606966329	323.592539838454	464.948999147901	819.500643870918	4208.3933009553	6662.65468622026	18599.2859039049	15362.338765804	2791.15406602832	2563.03230687369	No	0	NeddH-associated protein	protein of unknown function
AN12307	-5.52659508230808	26.1317275903626	25.6591925245566	13.7932598709076	12.134720243942	16.4327089095932	18.4618417893323	552.236396919463	491.417801478639	614.500159727965	805.817348088846	451.836557066864	657.4700854699	No	0	Thioesterase superfamily	Ortholog of A. nidulans FGSC A4 : AN4261, A. fumigatus Af293 : Afu5g13200, Afu7g03960, A. oryzae RIB40 : AO090020000704, AO090026000045, AO090026000818 and Aspergillus wentii : Aspwe1_0181783
AN3482	-5.5033893983319	1.24436798049346	8.55306417485221	4.59775329030254	4.04490674798068	2.89988980757527	1.02565787718513	301.676939136581	373.720204581286	239.761623015246	323.807200724565	350.127100155496	442.769925980327	No	1	Paired Immunoglobulin-like type 2?	protein of unknown function
AN8910	-5.49703146996278	12.4436798049346	1.06913302185653	2.29887664515127	2.69660449865379	0.966629935858423	2.05131575437026	35.1956428992677	16.9872820264221	81.6965530274173	482.010147364281	4.93136760782389	9.4373696478933	No	0	Predicted secondary metabolite gene cluster member	Putative polyketide synthase (PKS)
AN8562	-5.48314217598285	114.481854205398	103.705903120083	164.369680128316	312.806121843839	173.993388454516	102.565787718513	1238.55143345518	1242.49834250402	13007.5120515827	11546.0396144073	719.363249791309	1396.73070788821	Yes	0	Transcript induced in response to camptothecin; multiple ankyrin repeat protein	protein of unknown function
AN7839	-5.47535604523899	67.1958709466466	127.226829600927	33.3337113546934	48.5388809757682	53.1646464722133	66.6677620170334	2548.3321442065	6720.89679602514	2326.57574925906	2270.35105879452	547.381804468451	913.065513433677	Yes	12	ABC-transporter like	Has domain(s) with predicted ATP binding, ATPase activity, ATPase activity, coupled to transmembrane movement of substances, nucleoside-triphosphatase activity, nucleotide binding activity and role in transmembrane transport
AN6417	-5.47187697728909	1.24436798049346	1.06913302185653	0	0	0	1.02565787718513	46.9275238656903	92.2166738577199	47.9523246030493	103.618304231861	3.08210475488993	8.65092217723553	No	10	Major Facilitatos Superfamily	Ortholog(s) have cell cortex localization
AN7818	-5.46673427538493	4.97747192197382	5.34566510928263	1.14943832257564	17.5279292412496	4.83314967929211	5.12828938592565	51.9554728513	87.3631647073136	509.71545041019	563.424529260743	61.0256741468206	69.2073774178842	Yes	0	StcF	Putative sterigmatocystin biosynthesis P450 monooxygenase with a predicted role in sterigmatocystin/aflatoxin biosynthesis
AN0209	-5.4536903162282	102.038174400463	115.466366360505	174.714625031497	335.727260082397	86.9966942272581	140.515129174363	510.336822039382	381.000468306895	15611.145676326	17334.7871999319	191.706915754154	1705.01811638606	Yes	9	MepB; null has wild-type levels of ammonium uptake	High-affinity ammonium transporter expressed in response to complete nitrogen starvation
AN5074	-5.41943517911579	1.24436798049346	5.34566510928263	16.0921365160589	14.8313247425958	2.89988980757527	0	12.5698724640242	6.06688643800789	825.845590385848	667.042833492603	7.39705141173583	7.86447470657775	No	0	Ankyrin repeat protein	protein of unknown function
AN5037	-5.41522372285226	12.4436798049346	8.55306417485221	20.6898898063614	44.4939742277875	11.5995592303011	7.17960514029591	333.520616045442	179.579838565033	1568.21861572194	2425.77851514231	134.996188264179	660.615875352531	No	2	Glucose-methanol-choline oxidoreducctase	Has domain(s) with predicted flavin adenine dinucleotide binding, oxidoreductase activity, acting on CH-OH group of donors activity and role in oxidation-reduction process
AN11197	-5.40531489334842	3.73310394148037	3.20739906556958	4.59775329030254	8.08981349596136	3.86651974343369	1.02565787718513	522.068703005805	680.704658344485	335.666272221345	581.927797873575	88.148195989852	452.207295628221	No	0		Cys2/His2 zinc finger regulator HxnR
AN5467	-5.33892019962164	1.24436798049346	0	0	0	0	1.02565787718513	967.042188232261	1780.02448091151	65.7124448264009	86.9653624803117	303.895528832147	187.960945487208	Yes	0		Ortholog of Aspergillus terreus NIH2624 : ATET_07601
AN9166	-5.3374640035035	3.73310394148037	2.13826604371305	6.89662993545382	8.08981349596136	4.83314967929211	12.3078945262216	162.570350534713	180.793215852635	417.362825248762	327.507854447131	144.858923479827	162.008178955502	Yes	0	Glycoside hydrolase, family 5	Putative exo-1,6-galactanase
AN6399	-5.31520477543338	22.3986236488822	88.7380408140917	17.2415748386345	53.9320899730757	12.5661891661595	44.1032887189606	1784.92188989143	2036.04708859545	1832.84440704988	2549.75041484829	347.661416351584	845.431030957108	No	0	Peptidase C1B, bleomycin hydrolase; homocysteine catabolic process;negative regulation of transcription by RNA polymerase II;proteolysis;response to antibiotic	Putative bleomycin hydrolase
AN6410	-5.29520439747442	14.9324157659215	22.4517934589871	8.04606825802945	4.04490674798068	12.5661891661595	18.4618417893323	195.252018941176	345.81252696645	260.185761272101	528.268318896361	117.119980685817	33.8172412382843	No	0	Transcript induced by nitrate	protein of unknown function
AN6940	-5.23797269013834	248.873596098691	246.969728048858	124.139338838169	103.819273198171	236.824334285314	248.209206278801	9372.09690917643	8697.48839752811	4456.90217005008	4554.57956904866	8165.72833760538	6388.31280415311	No	2	CorA Mg+2 transporter protein	Has domain(s) with predicted metal ion transmembrane transporter activity, role in metal ion transport, transmembrane transport and membrane localization
AN0392	-5.19869637742655	16.1767837464149	6.41479813113916	8.04606825802945	24.2694404878841	14.4994490378763	8.20526301748104	1167.32215615905	1287.39330214527	601.180069560451	962.169967867278	629.982211899502	277.615957142195	Yes	0	Endonuclease/exonuclease/phosphatase; mannose-binding lectin	Ortholog of A. fumigatus Af293 : Afu1g01540, A. oryzae RIB40 : AO090102000263, Neosartorya fischeri NRRL 181 : NFIA_023120, Aspergillus wentii : Aspwe1_0169751 and Aspergillus versicolor : Aspve1_0157964
AN1686	-5.18774449343935	102.038174400463	103.705903120083	70.1157376771138	113.257388943459	102.462773200993	78.975656543255	1456.4292228316	1759.39706702229	5004.80187894048	2805.09552170537	688.54220224241	1469.08387518872	No	0	bZIP domain protein?	Ortholog of A. fumigatus Af293 : Afu4g08620, A. niger CBS 513.88 : An04g03440, Neosartorya fischeri NRRL 181 : NFIA_107560, Aspergillus wentii : Aspwe1_0079295 and Aspergillus versicolor : Aspve1_0124141
AN1814	-5.179115979605	21.1542556683887	24.5900595027001	24.1382047740884	24.2694404878841	16.4327089095932	36.9236835786647	428.213655274424	1167.26895067272	1236.10436754527	1008.42813939936	115.270717832883	66.0615875352531	No	0		protein of unknown function
AN7176	-5.17477040777393	0	0	0	1.34830224932689	0	1.02565787718513	13.4078639616258	25.4809230396331	95.9046492060985	59.2104595610633	32.0538894508553	25.1663190610488	Yes	0		protein of unknown function
AN3979	-5.16502527795077	88.3501266150353	128.295962622783	233.335979482854	343.817073578358	67.6640955100896	128.207234648141	4739.67991043472	6521.90292085848	14216.9762387929	9330.27319802067	2614.24125309764	1769.50680897999	Yes	2	Membrane-associated eicosanoid/glutathione metabolism-like domain	Ortholog of A. nidulans FGSC A4 : AN12192, Aspergillus flavus NRRL 3357 : AFL2T_09411, Aspergillus versicolor : Aspve1_0043435 and Aspergillus sydowii : Aspsy1_0051867
AN4136	-5.16452942897222	12.4436798049346	10.6913302185653	14.9426981934833	16.1796269919227	13.5328191020179	10.2565787718513	80.4471837697548	118.910974184955	848.045740665038	472.758513057865	65.9570417546445	51.1190855927554	No	0		Ortholog of A. fumigatus Af293 : Afu4g13050, A. oryzae RIB40 : AO090009000282, Neosartorya fischeri NRRL 181 : NFIA_103300 and Aspergillus versicolor : Aspve1_0045090
AN6941	-5.15886534889779	27.376095570856	21.3826604371305	12.643821548332	31.0109517345186	20.2992286530269	38.9749993330349	1939.11232545013	2778.63398860761	817.85353628534	991.77519764781	3726.26464866192	3712.81850897536	No	5		Ortholog of A. fumigatus Af293 : Afu3g03520, A. oryzae RIB40 : AO090011000166, Aspergillus wentii : Aspwe1_0043361 and Aspergillus sydowii : Aspsy1_0142977
AN3524	-5.13040193089007	279.982795611027	279.043718704553	145.978666967106	151.009851924612	237.790964221172	210.259864822952	2760.34399309971	4303.8492391228	5883.03982398521	5231.79920027832	778.539661085196	585.116918169385	No	0	NADP-binding domain	Putative galactose 1-dehydrogenase with a predicted role in galactonic acid and galactonate metabolism
AN7819	-5.1058487822795	2.48873596098691	9.62219719670874	6.89662993545382	4.04490674798068	6.76640955100896	8.20526301748104	35.1956428992677	27.9076776148363	212.233436669051	289.576153790825	13.5612609215157	16.5153968838133	Yes	0	Orthologs have role in aflatoxin biosynthetic process; winged helix-turn-helix DNA-binding domain?	protein of unknown function
AN12098	-5.10361485842553	8.71057586345419	11.7604632404218	8.04606825802945	14.8313247425958	15.4660789737348	8.20526301748104	180.168171984347	205.060761604667	462.651131818309	451.479754153107	228.075751861855	165.940416308791	No	0	Metallophosphoesterase domain	Has domain(s) with predicted hydrolase activity
AN5665	-5.03382423702033	8.71057586345419	5.34566510928263	12.643821548332	13.4830224932689	2.89988980757527	4.10263150874052	172.626248505932	157.739047388205	497.283366253844	593.029759041274	58.5599903429087	170.659101132737	Yes	1		Putative cytochrome P450
AN5509	-5.01321377392227	111.993118244411	222.379668546157	77.0123676125676	118.650597940767	86.9966942272581	130.258550402511	1072.62911693006	1246.13847436682	4370.76558696682	2792.14323367639	271.841639381292	306.714513556532	No	0		Putative F-box protein
AN0481	-4.99770411336566	41.064143356284	49.1801190054002	87.3573125157483	72.8083214636523	47.3648668570627	42.0519729645903	417.319765805603	336.105508665637	2274.18339460017	3384.24782928702	253.349010851952	442.769925980327	No	0	Tetratricopeptide-like helical	protein of unknown function
AN9373	-4.99758647237852	46.0416152782578	26.7283255464132	209.197774708766	122.695504688747	41.5650872419122	37.9493414558498	1888.83283559403	2147.67779905479	5439.03681840142	6211.54727332779	1530.57322127834	1008.22565738327	No	0		Has domain(s) with predicted RNA polymerase II transcription factor activity, sequence-specific DNA binding, zinc ion binding activity, role in regulation of transcription, DNA-templated and nucleus localization
AN4122	-4.99246283513601	2.48873596098691	7.48393115299568	4.59775329030254	4.04490674798068	4.83314967929211	12.3078945262216	225.419712854834	259.662739546738	179.377214255851	238.692165105536	41.3002037155251	88.0821167136708	Yes	1		Ortholog of A. nidulans FGSC A4 : AN2881, AN10123, AN0867, A. fumigatus Af293 : Afu1g13860, Afu1g15180, Afu3g11650 and A. niger CBS 513.88 : An08g07010, An02g07440, An01g13480
AN6409	-4.98482666850309	16.1767837464149	7.48393115299568	10.3449449031807	2.69660449865379	6.76640955100896	10.2565787718513	297.486981648572	315.47809477641	231.769568914738	435.7519758322	167.050077715034	48.7597431807821	Yes	0	Glycine-rich domain-containing protein-like	Ortholog of A. fumigatus Af293 : Afu4g00760, A. oryzae RIB40 : AO090020000610, Aspergillus flavus NRRL 3357 : AFL2T_10736 and Neosartorya fischeri NRRL 181 : NFIA_044890
AN6779	-4.94884622134043	383.265337991984	389.164419955776	575.868599610394	1371.22338756545	448.516290238308	404.109203610941	13876.3012087851	13741.4977820879	38031.5214462851	29541.3935038174	9887.39205368689	6481.11360569073	Yes	12	ABC-transporter like	Putative ABC superfamily multidrug resistance-associated protein
AN2629	-4.92689454702708	2.48873596098691	26.7283255464132	16.0921365160589	36.4041607318261	6.76640955100896	5.12828938592565	596.649946292348	529.032497394288	918.198215547277	1315.58239837237	295.882056469433	706.229828650682	No	0	Pyridine nucleotide-disulphide oxidoreductase	Ortholog of A. nidulans FGSC A4 : AN8660, A. fumigatus Af293 : Afu6g01900, A. niger CBS 513.88 : An12g06490 and A. oryzae RIB40 : AO090038000052, AO090001000087, AO090009000516
AN4131	-4.92005534324137	21.1542556683887	12.8295962622783	9.19550658060509	14.8313247425958	22.2324885247437	16.4105260349621	25.1397449280484	26.6943003272347	149.185009876153	939.040882101238	11.0955771176037	6.2915797652622	Yes	8		Has domain(s) with predicted solute:proton antiporter activity, role in cation transport, transmembrane transport and integral component of membrane localization
AN3554	-4.91440679720452	1.24436798049346	5.34566510928263	1.14943832257564	0	3.86651974343369	6.15394726311078	63.6873538177226	61.8822416676805	88.8006011167579	49.9588252546471	20.3418913822735	11.7967120598666	No	0	Het heterokaryon incompatibility	protein of unknown function
AN7817	-4.89206645170526	1.24436798049346	1.06913302185653	1.14943832257564	5.39320899730757	0	1.02565787718513	30.1676939136581	29.1210549024379	130.536883641634	134.148697443034	15.4105237744496	18.0882918251288	No	0	Short-chain dehydrogenase/reductase; glucose-ribitol dehydrogenase	Putative protein with a predicted role in sterigmatocystin/aflatoxin biosynthesis
AN7944	-4.86299510350391	231.452444371783	390.233552977632	305.750593805119	674.151124663447	192.359357235826	249.234864155986	8855.05615515624	11431.2274264945	18316.0119863425	17664.1453812403	3316.96113721254	902.841696315126	No	0	Ngn3; expression upregulated after exposure to farnesol	Putative GNAT-type acetyltransferase
AN8370	-4.86018912081787	0	1.06913302185653	0	0	0	2.05131575437026	39.3856003872758	32.7611867652426	26.6401803350274	65.6866035755546	3.69852570586792	6.2915797652622	No	0	Aromatic-ring hydrolase-like domain	Has domain(s) with predicted FAD binding, oxidoreductase activity and role in metabolic process
AN7933	-4.83743977498007	1.24436798049346	3.20739906556958	0	1.34830224932689	0	2.05131575437026	15.083846956829	14.5605274512189	61.272414770563	55.5098058384968	20.9583123332515	23.5934241197333	No	0	LlmC; methyltransferase 23	Putative LaeA-like methyltransferase
AN3553	-4.77387687526769	1.24436798049346	2.13826604371305	0	1.34830224932689	0.966629935858423	2.05131575437026	31.8436769088613	24.2675457520316	51.5043486477196	63.8362767142713	16.6433656764056	8.65092217723553	Yes	3		Ortholog of Neosartorya fischeri NRRL 181 : NFIA_072720 and Aspergillus terreus NIH2624 : ATET_01237
AN3352	-4.75872830843657	7.46620788296073	28.8665915901262	3.44831496772691	16.1796269919227	5.79977961515054	27.6927626839985	706.426832478159	811.749405405455	414.698807215259	444.078446707975	95.5452474015878	220.991739254835	No	11	FurC	Protein with homology to the Saccharomyces cerevisiae uracil transporter Fur4p
AN4114	-4.74121523104039	6.22183990246728	11.7604632404218	6.89662993545382	14.8313247425958	15.4660789737348	15.3848681577769	37.7096173920726	26.6943003272347	414.698807215259	271.072885177993	28.3553637449874	28.3121089436799	No	0	Ald_ket_red NADP-dependent oxidoreductase; GFO_IDH_MocA oxidoreductase	Has domain(s) with predicted oxidoreductase activity and role in oxidation-reduction process
AN6127	-4.74111261707039	28.6204635513495	23.5209264808436	24.1382047740884	16.1796269919227	27.0656382040358	27.6927626839985	774.30414378389	2141.61091261678	476.85922799699	899.258854583648	385.263094361241	480.519404571901	No	3		Has domain(s) with predicted hydrogen ion transmembrane transporter activity and role in ATP hydrolysis coupled proton transport
AN10399	-4.73694179054953	159.279101503162	527.082579775268	135.633722063925	353.255189323646	122.76200185402	162.05394459525	6734.93766622416	8497.28114507385	8346.36849896408	8259.85910876833	4960.33939251985	9156.60790086848	No	0	Glucose/ribitol dehydrogenase	Has domain(s) with predicted oxidoreductase activity and role in metabolic process
AN8402	-4.73480120612794	21.1542556683887	38.4887887868349	29.8853963869665	20.2245337399034	23.1991184606022	28.7184205611836	527.934643489016	607.90202108839	713.956832978734	759.559176556765	402.522880988625	431.759661391119	No	0		protein of unknown function
AN3129	-4.66763386016462	261.317275903626	266.214122442275	301.152840514817	330.334051085089	221.358255311579	178.464470630213	2860.0649813143	5610.65657786969	11148.915470209	6594.56493361342	734.773773565759	855.65484807566	No	0	PrpA; predicted function during the DNA damage response; induced during asexual development and in response to the DNA damaging agents MMS, BLEO, 4-NQO and camptothecin	Poly(ADP-ribose) polymerase (PARP)
AN7374	-4.6531480564837	350.911770499154	467.211130551302	375.866331482233	380.221234310184	313.188099218129	393.85262483909	2764.53395058772	2721.60525609034	10191.6449901703	9625.40033239535	1372.76945782797	1779.73062609855	No	0	Ngn5; transcript upregulated in response to camptothecin; acyl-coA N-acyltransferase; acetyltransf₁ GNAT domain	Putative GNAT-type acetyltransferase
AN4345	-4.65184899178554	2.48873596098691	7.48393115299568	6.89662993545382	5.39320899730757	0.966629935858423	8.20526301748104	147.486503577884	139.538388074181	194.4733164457	209.086935325005	109.722929274081	148.63857195432	No	0		Has domain(s) with predicted catalytic activity, magnesium ion binding, thiamine pyrophosphate binding activity
AN1519	-4.64419393364752	144.346685737241	127.226829600927	144.82922864453	307.412912846532	106.329292944427	177.438812753027	3984.64957109567	4715.18413961973	5867.94372179536	6827.70611813511	1140.99518026025	1801.75115527696	No	0	RsdA	Putative Argonaute protein involved in inverted repeat transgene (IRT)-induced RNA silencing
AN12095	-4.58830971885664	3.73310394148037	1.06913302185653	1.14943832257564	0	2.89988980757527	1.02565787718513	9.21790647361774	25.4809230396331	53.2803606700547	59.2104595610633	3.69852570586792	9.4373696478933	No	0		protein of unknown function
AN4115	-4.58476340290838	2.48873596098691	2.13826604371305	0	1.34830224932689	1.93325987171685	0	16.7598299520323	10.9203955884142	51.5043486477196	86.0401990496701	6.78063046075784	44.0410583568354	Yes	4		Ortholog of Aspergillus versicolor : Aspve1_0037421, Aspergillus sydowii : Aspsy1_0060570 and Aspergillus aculeatus ATCC16872 : Aacu16872_055617
AN3525	-4.53218075605234	19.9098876878953	16.0369953278479	11.4943832257564	14.8313247425958	16.4327089095932	21.5388154208877	93.8550477313806	175.939706702229	273.505851439614	518.091521159304	59.7928322448646	143.133439659715	No	0	Tetratricopeptide-like helical	protein of unknown function
AN7251	-4.51082165239668	11.1993118244411	11.7604632404218	2.29887664515127	2.69660449865379	5.79977961515054	6.15394726311078	165.084325027518	87.3631647073136	131.424889652802	97.1421602173694	189.241231950242	48.7597431807821	Yes	0	Aromatic-ring hydrolase-like domain	Has domain(s) with predicted FAD binding, oxidoreductase activity and role in metabolic process
AN6101	-4.50666786252115	9.95494384394764	14.9678623059914	11.4943832257564	14.8313247425958	10.6329292944427	10.2565787718513	77.93320927695	121.337728760158	285.049929584793	423.724851233859	32.6703104018332	52.6919805340709	No	2		Putative cytochrome P450
AN9273	-4.50163853814535	2.48873596098691	1.06913302185653	5.74719161287818	13.4830224932689	2.89988980757527	4.10263150874052	9.21790647361774	0	213.121442680219	544.92126064791	8.01347236271382	53.4784280047287	Yes	0	Endopeptidase, NLPC/P10 domain	Ortholog of Aspergillus flavus NRRL 3357 : AFL2T_00195, Aspergillus wentii : Aspwe1_0174848, Aspergillus versicolor : Aspve1_0083996 and Aspergillus sydowii : Aspsy1_0900274
AN1815	-4.49906084610329	8.71057586345419	13.8987292841348	6.89662993545382	2.69660449865379	6.76640955100896	22.5644732980728	75.4192347841451	172.299574839424	202.465370546208	170.230071238057	25.8896799410754	74.7125097124887	No	0		Ortholog of A. nidulans FGSC A4 : AN7115, A. fumigatus Af293 : Afu2g12730, A. oryzae RIB40 : AO090023000381, Neosartorya fischeri NRRL 181 : NFIA_087880 and Aspergillus versicolor : Aspve1_0126164
AN9302	-4.49574970402643	8.71057586345419	5.34566510928263	9.19550658060509	22.9211382385572	4.83314967929211	4.10263150874052	62.8493623201209	27.9076776148363	517.707504510699	362.664064811513	64.7241998526885	98.3059338322219	No	0	Kinase domain unique to filamentous fungi	Predicted protein kinase
AN1784	-4.48956123990836	2.48873596098691	3.20739906556958	0	0	0.966629935858423	2.05131575437026	19.2738044448371	27.9076776148363	31.0802103908653	34.2310469337397	16.6433656764056	12.5831595305244	No	0	Predicted secondary metabolite gene cluster member	Putative polyketide synthase
AN5655	-4.48007887895432	154.301629581188	119.742898447931	378.165208127384	415.277092792683	115.995592303011	84.1039459291806	315.922794595808	303.344321900394	11663.9589566862	7131.15972338556	199.103967165889	176.950680897999	No	0	Nucleotidase-apyrase domain	Putative 5'-nucleotidase with a predicted role in nucleotide salvage pathways
