## Supplementary material for "Defining the transcriptional responses of *Aspergillus nidulans* to cation/alkaline pH stress and the role of the transcription factor SltA": Table S16

### Sheet: Hoja1
Gene	log2FoldChange	sltA_KO_unstressed_trimmed_rep1	sltA_KO_unstressed_trimmed_rep2	sltA_KO_pH8_trimmed_rep1	sltA_KO_pH8_trimmed_rep2	sltA_KO_1M_NaCl_trimmed_rep1	sltA_KO_1M_NaCl_trimmed_rep2	WT_unstressed_trimmed_rep1	WT_unstressed_trimmed_rep2	WT_pH8_trimmed_rep1	WT_pH8_trimmed_rep2	WT_1M_NaCl_trimmed_rep1	WT_1M_NaCl_trimmed_rep2	Predicted SP peptide in AspGD	Predicted TM domains in AspGD	Comments	Annotation
AN0492	10.3775109412727	2448.91618561112	3817.87402104966	1979.33279147525	2042.67790773024	2164.28442638701	3445.18480946485	4.18995748800806	4.85350915040631	0	3.70065372256645	0	0.786447470657775	Yes	1		Ortholog of Aspergillus versicolor : Aspve1_0078373 and Aspergillus sydowii : Aspsy1_0041144
AN3403	8.94789369918882	8772.79426247886	11863.10001052	3614.98352450038	3028.2868519882	7712.74025821436	9639.13272978585	16.7598299520323	53.3886006544694	8.88006011167579	1.85032686128323	9.24631426466979	14.9425019424977	Yes	0		Metalloprotease (zincin) superfamily protein, putative
AN5937	8.53789873584273	28478.6056015732	25731.8935700429	15432.3589189005	10454.7356412807	26553.3243380309	27624.0436062271	136.592614109063	60.6688643800789	58.6083967370602	48.1084983933639	77.6690398232262	32.2443462969688	Yes	0		Has domain(s) with predicted manganese ion binding, nutrient reservoir activity
AN9210	7.92944295951961	1388.7146662307	1935.13076956031	655.179843868113	535.275992982777	1254.68565674423	1865.67167859975	7.54192347841451	0	1.77601202233516	1.85032686128323	3.69852570586792	5.50513229460443	Yes	1		Putative cytochrome P450
AN9001	7.34186678752808	23314.4784825254	20313.527415274	32271.6303446336	22571.9279559815	22833.7323448477	20163.4082075825	475.979170637716	703.758826808915	2706.64232203878	4471.31486029092	131.914083509289	96.7330388909064	Yes	0		protein of unknown function
AN11171	7.30538119196203	637.116406012649	926.938329949608	574.719161287818	794.15002485354	514.247125876681	779.499986660698	10.893889468821	3.64013186280473	9.76806612284337	11.1019611676994	1.84926285293396	3.1457898826311	No	0		Ortholog of A. nidulans FGSC A4 : AN7148, A. fumigatus Af293 : Afu4g03595, A. niger CBS 513.88 : An02g01320, An14g01685, An03g06340 and A. oryzae RIB40 : AO090026000213, AO090026000142, AO090023000130
AN1567	7.14927179473931	7362.92534057977	3181.73987304502	9988.61902318228	4154.11923017616	7729.17296712395	3308.77231179923	59.4973963297145	14.5605274512189	22.2001502791895	40.707190948231	30.2046265979213	10.2238171185511	Yes	0		Ortholog of A. fumigatus Af293 : Afu5g00910, Neosartorya fischeri NRRL 181 : NFIA_041260, Aspergillus wentii : Aspwe1_0149298 and Aspergillus versicolor : Aspve1_0045271, Aspve1_0151961
AN7876	7.06966783626112	3527.78322469895	2326.4334555598	2624.16769044018	4132.54639418693	2640.83298476521	1291.30326737608	20.9497874400403	29.1210549024379	48.8403306142168	223.889550215271	11.7119980685817	3.1457898826311	No	0	Predicted secondary metabolism gene cluster member	Putative branched chain amino acid aminotransferase with a predicted role in branched chain amino acid biosynthesis
AN12008	6.82921430661847	353.400506460141	585.884895977376	110.346078967261	187.414012656438	279.356051463084	448.212492329902	5.02794898560968	2.42675457520316	0.888006011167579	1.85032686128323	2.46568380391194	0.786447470657775	Yes	0	Sulfotransferase; P-loop containing nucleoside triphosphate hydrolase	Ortholog of A. niger CBS 513.88 : An12g05430
AN8436	6.67015830204751	1070.15646322437	1136.48840223349	381.613523095111	281.795170109321	814.869035928651	654.369725644113	8.37991497601613	8.49364101321104	0.888006011167579	2.77549029192484	8.01347236271382	3.1457898826311	No	0		Has domain(s) with predicted hydrolase activity, acting on glycosyl bonds activity
AN5459	6.57523096306268	121.948062088359	189.236544868605	28.7359580643909	68.7634147156716	109.229182752002	114.873682244734	0	0	0.888006011167579	1.85032686128323	0	0	Yes	0		Ortholog of Aspergillus versicolor : Aspve1_0119660, Aspergillus sydowii : Aspsy1_0055464 and Aspergillus terreus NIH2624 : ATET_09903
AN9208	6.55115246806892	171.722781308097	178.54521465004	78.1618059351432	51.235485474422	148.861010122197	165.130918226806	0	0	0	0	1.23284190195597	0	Yes	1	Sulfotransferase; P-loop containing nucleoside triphosphate hydrolase	Ortholog of A. nidulans FGSC A4 : AN9311, A. fumigatus Af293 : Afu5g14850, A. niger CBS 513.88 : An12g05170, An03g01320, An12g07240 and A. oryzae RIB40 : AO090023000071, AO090026000100
AN6833	6.5407643157688	694.357333115348	458.65806637645	772.422552770827	493.478623253643	599.310560232222	475.9052550139	8.37991497601613	3.64013186280473	1.77601202233516	1.85032686128323	3.69852570586792	4.71868482394665	Yes	0		Ortholog of A. nidulans FGSC A4 : AN6951, AN2710, A. fumigatus Af293 : Afu1g01520, A. oryzae RIB40 : AO090038000445, Neosartorya fischeri NRRL 181 : NFIA_023140 and Aspergillus wentii : Aspwe1_0116569
AN7071	6.45627794765917	118.214958146878	191.374810912318	47.1269712256011	47.1905787264413	130.495041340887	132.309866156882	2.51397449280484	6.06688643800789	0.888006011167579	3.70065372256645	0	0.786447470657775	No	0	PkgA; polyketide synthase involved in the production of alternariol and other secondary metabolites	Putative polyketide synthase
AN11028	6.44270174177292	989.272544492297	1150.38713151762	771.273114448252	1332.12262233497	723.0391920221	614.369068433892	9.21790647361774	53.3886006544694	34.6322344355356	149.876475763941	2.46568380391194	3.93223735328888	No	0	Glucose-ribitosl dehydrogenase; predicted secondary metabolism gene cluster member	Predicted nucleotide binding protein with oxidoreductase activity and a role in oxidation-reduction
AN9260	6.14209964543382	169.23404534711	357.09042930008	31.0348347095422	53.9320899730757	120.828741982303	90.2578931922914	0	0	0.888006011167579	0	0.616420950977986	0	Yes	1		Has domain(s) with predicted hydrolase activity, hydrolase activity, acting on ester bonds activity and role in lipid metabolic process
AN9309	6.13071891172271	293.670843396455	531.359111862694	122.989900515593	141.571736179324	269.6897521045	589.753279381449	11.7318809664226	8.49364101321104	4.4400300558379	9.25163430641614	4.93136760782389	3.1457898826311	No	0		Ortholog of Aspergillus versicolor : Aspve1_0156414 and Aspergillus sydowii : Aspsy1_0163550
AN8458	6.09303307120807	2247.32857277118	4742.67408495555	1050.58662683413	1661.10837117073	2035.72264491784	2163.11246298344	64.5253453153242	86.149787419712	161.617094032499	320.106547001998	33.2867313528112	11.7967120598666	Yes	0		Ortholog of Aspergillus wentii : Aspwe1_0028951, Aspergillus versicolor : Aspve1_0023291, Aspve1_0090046, Aspergillus niger ATCC 1015 : 40157-mRNA and Aspergillus zonatus : Aspzo1_0025768
AN7087	6.03241383354706	1737.13770076886	745.185716233999	1997.72380463646	560.893735719988	1620.07177249872	697.447356485888	19.2738044448371	47.3217142164615	19.5361322456867	46.2581715320807	14.1776818724937	3.93223735328888	Yes	0		Ortholog of A. fumigatus Af293 : Afu8g07170, A. oryzae RIB40 : AO090005000253, Neosartorya fischeri NRRL 181 : NFIA_099960, Aspergillus wentii : Aspwe1_0038547 and Aspergillus versicolor : Aspve1_0046531
AN9209	6.00469466266968	113.237486224904	149.678623059914	63.21910774166	99.7743664501901	134.361561084321	180.515786384583	0.837991497601613	0	0	0	1.84926285293396	0.786447470657775	Yes	7		Ortholog of A. nidulans FGSC A4 : AN9205, A. fumigatus Af293 : Afu5g00100, Afu8g01840, Afu7g06523, A. niger CBS 513.88 : An05g01030, An13g03050, An16g01380 and A. oryzae RIB40 : AO090012000290, AO090011000069
AN7075	5.98997374006081	209.0538207229	288.665915901262	59.7707927739331	71.4600192143254	213.625215824711	287.184205611836	2.51397449280484	4.85350915040631	3.55202404467032	2.77549029192484	2.46568380391194	3.1457898826311	Yes	0		UDP-N-acetylmuramate dehydrogenase, putative
AN0493	5.98760533370286	36922.8867172018	36378.3202016902	35056.7194002343	40310.1923481261	32095.0137603072	35165.7059771693	977.936077701082	893.045683674761	2459.77665093419	749.382378819707	589.298429134955	193.466077781813	Yes	0		PalA-dependent expression independent of pH
AN7875	5.73653280826351	1479.55352880672	1362.07546984521	1440.24621818727	1860.65710407111	1255.65228668009	704.626961626184	14.2458554592274	8.49364101321104	6.21604207817305	66.6117670061962	15.4105237744496	2.35934241197333	No	0	Predicted secondary metabolism gene cluster member	protein of unknown function
AN2707	5.62599113433279	94.5719665175026	182.821746737466	800.009072512643	513.703156993546	85.0634343555412	160.00262884088	3.35196599040645	4.85350915040631	23.9761623015246	31.4555566418149	1.23284190195597	0.786447470657775	No	12	Major Facilitator Superfamily	Ortholog(s) have amine transmembrane transporter activity, role in amine transport, ascospore wall assembly, transmembrane transport and prospore membrane localization
AN3495	5.51979915115143	591.074790734391	487.524657966576	91.9550658060509	63.370205718364	576.11144177162	157.95131308651	3.35196599040645	29.1210549024379	0.888006011167579	1.85032686128323	3.69852570586792	4.71868482394665	No	0	InpA; Putative NRPS involved in asperfuranone biosynthesis; inp secondary metabolism gene cluster member; expression controlled by ScpR; transcriptionally silent under standard laboratory conditions	Putative nonribosomal peptide synthetase
AN12185	5.47061311101043	223.986236488822	1071.27128790024	73.5640526448407	86.2913439569212	211.691955952995	352.826309751685	3.35196599040645	8.49364101321104	0	2.77549029192484	1.23284190195597	5.50513229460443	Yes	3		Has domain(s) with predicted protein C-terminal S-isoprenylcysteine carboxyl O-methyltransferase activity, role in C-terminal protein methylation and integral component of membrane localization
AN6470	5.43292032253463	1546.74939975336	595.507093174085	1981.6316681204	931.676854284884	1522.44214897702	556.932227311525	81.2851752673564	49.7484687916647	290.377965651798	461.656551890165	20.3418913822735	11.7967120598666	Yes	0	Glycosyde hydrolase, family 25 subgroup	Protein with lysozyme activity, involved in carbohydrate catabolism
AN5938	5.38440897010445	1739.62643672985	1930.85423747289	1013.80460051171	1062.46217246959	1439.31197449319	1748.74668060065	31.0056854112597	44.8949596412584	13.3200901675137	9.25163430641614	46.8479922743269	20.4476342371022	No	0	NADH:ubiquinone oxidoreductase intermediate associated protein 30; galactose-binding-like domain superfamily; complex I intermediate-associated protein 30, mitochondrial	Ortholog(s) have cytosol, nucleus localization
AN7881	5.29504463595346	2170.17775798059	1290.44355738083	3810.38803933823	5850.28345982939	1753.46670364718	868.732221975805	25.97773642565	42.4682050660552	6.21604207817305	79.5640550351788	25.2732589900974	11.7967120598666	Yes	1	Predicted secondary metabolism gene cluster member; dimeric alpha/beta barrel	Putative cytochrome P450
AN3246	5.23450681953845	2982.75004924281	3872.39980516434	2679.34072992381	2649.41391992735	2804.19344392529	2811.32824136444	161.732359037111	479.284028602623	175.825190211181	252.569616565161	56.0943065389967	69.2073774178842	No	0		Ortholog of Aspergillus aculeatus ATCC16872 : Aacu16872_057585
AN5315	5.19057376986098	578.631110929457	187.098278824892	783.916935996584	314.154424093166	661.174876127161	216.413812086062	17.5978214496339	27.9076776148363	212.233436669051	265.521904594143	6.78063046075784	7.86447470657775	Yes	4		Ortholog of A. nidulans FGSC A4 : AN7859, A. niger CBS 513.88 : An01g01450, A. oryzae RIB40 : AO090001000269, Neosartorya fischeri NRRL 181 : NFIA_044920 and Aspergillus wentii : Aspwe1_0166871
AN9207	5.1198138184769	532.589495651199	765.499243649273	306.900032127695	269.660449865379	444.649770494875	586.676305749894	10.893889468821	15.7739047388205	1.77601202233516	0	4.93136760782389	19.6611867664444	Yes	0		Has domain(s) with predicted RNA binding, endoribonuclease activity, ribonuclease activity
AN6672	5.06094634724101	88.3501266150353	79.115843617383	75.862929289992	56.6286944717295	86.9966942272581	67.6934198942185	0	0	0.888006011167579	0	1.84926285293396	0.786447470657775	Yes	0		Ortholog of A. fumigatus Af293 : Afu4g00380, A. niger CBS 513.88 : An02g13650, Neosartorya fischeri NRRL 181 : NFIA_045260, Aspergillus wentii : Aspwe1_0119957 and Aspergillus versicolor : Aspve1_0052258
AN9245	5.03846316732388	27.376095570856	31.0048576338393	22.9887664515127	25.617742737211	45.4316069853459	23.590131175258	1.67598299520323	0	2.66401803350274	2.77549029192484	0	0	No	0		Fatty acid synthase subunit alpha, putative
AN3218	4.9659258001634	1208.28130905915	830.716357982521	1973.58559986237	1396.84113030266	1216.98708924575	929.246036729727	49.4414983584951	105.563824021337	597.628045515781	1096.31866531031	34.5195732547672	22.0205291784177	Yes	0		protein of unknown function
AN6754	4.94665640085993	4844.32454806102	6290.7787006038	5685.1219434591	7023.30641674379	4361.4342705932	5394.96043399378	408.101859331985	632.169566840422	524.811552600039	489.411454809414	165.2008148621	128.977385187875	Yes	2		Predicted glycosylphosphatidylinositol (GPI)-anchored protein
AN5943	4.90251529057634	5711.64903046496	4339.61093571564	6298.92200771449	3304.68881310022	5982.47267302778	4966.2354413304	232.961636333248	265.729625984745	55.0563726923899	50.8839886852887	205.884597626647	121.899357951955	Yes	7	Prokaryotic membrane lipoprotein lipid attachment site profile	Ortholog of A. nidulans FGSC A4 : AN6924, AN8512, AN8548, AN0857, AN8661, AN4642 and A. fumigatus Af293 : Afu1g15290, Afu3g00850, Afu4g08850, Afu7g00920
AN11031	4.88609442540862	327.268778869779	195.651342999744	388.510153030565	663.364706668832	237.790964221172	154.874339454955	4.18995748800806	3.64013186280473	9.76806612284337	32.3807200724565	3.69852570586792	5.50513229460443	No	9	Major Facilitator Superfamily; Predicted secondary metabolism gene cluster member	Predicted transmembrane transporter
AN0533	4.84422417269016	39.8197753757906	29.9357246119827	71.2651759996894	109.212482195478	49.2981267287796	31.795394192739	5.86594048321129	3.64013186280473	4.4400300558379	2.77549029192484	0.616420950977986	0	No	0	Predicted role in secondary metabolite production	Putative Zn(II)2Cys6 transcription factor
AN9203	4.78705259350199	566.187431124522	1022.09116889484	377.015769804809	451.681253524509	552.912323311018	661.549330784408	12.5698724640242	25.4809230396331	4.4400300558379	3.70065372256645	23.4239961371635	14.15605447184	Yes	0	Tannase/feruroyl esterase	Ortholog of A. fumigatus Af293 : Afu4g03470, Afu7g06720, A. niger CBS 513.88 : An10g00950, An04g04430, An02g00350, An08g09800 and A. oryzae RIB40 : AO090103000074, AO090023000047
AN5367	4.70743109551208	1015.40427208266	702.420395359738	1110.35741960806	850.77871932527	1099.05823707103	966.169720308392	34.3576514016661	16.9872820264221	11.5440781451785	16.652941751549	41.3002037155251	29.8850038849955	No	8	TRP-family?	Ortholog of A. fumigatus Af293 : Afu2g17475, A. oryzae RIB40 : AO090138000095, Neosartorya fischeri NRRL 181 : NFIA_092880 and Aspergillus wentii : Aspwe1_0032360
AN8312	4.51163051631013	121.948062088359	55.5949171365394	151.725858579984	33.7075562331723	113.095702495435	48.2059202277011	0	2.42675457520316	0	2.77549029192484	1.23284190195597	1.57289494131555	Yes	0		Has domain(s) with predicted metalloendopeptidase activity, metallopeptidase activity and role in proteolysis
AN5426	4.47926746686799	159.279101503162	205.273540196453	155.174173547711	554.152224473353	106.329292944427	122.05328738503	5.86594048321129	1.21337728760158	31.9682164020328	54.5846424078552	3.08210475488993	3.1457898826311	No	0		Putative threonine aldolase with a predicted role in glycine, serine, and threonine metabolism
AN2538	4.45492632852537	2864.53509109593	1250.88563557214	5355.23314487989	2635.93089743408	3633.56192889181	2025.67430744063	234.637619328452	71.5892599684931	2418.92837442049	3228.82037293923	117.119980685817	80.2176420070931	No	7		protein of unknown function
AN2648	4.44903110775371	9149.83776056838	5470.75367283985	9859.88193105381	6164.43788392256	10456.0360161806	7820.64131353661	1089.3889468821	628.529434977617	151.849027909656	171.155234668699	535.053385448892	127.40449024656	Yes	0		Has domain(s) with predicted UDP-N-acetylmuramate dehydrogenase activity, flavin adenine dinucleotide binding, oxidoreductase activity and role in oxidation-reduction process
AN10372	4.42807320986741	124.436798049346	33.1431236775523	141.380913676803	10.7864179946151	152.727529865631	33.8467099471093	10.0558979712194	8.49364101321104	1.77601202233516	0.925163430641614	1.84926285293396	0	Yes	0		protein of unknown function
AN10346	4.40700280365657	196.610140917966	44.9035869179741	312.647223740573	62.0219034690371	248.423893515615	77.9499986660698	22.6257704352435	12.1337728760158	3.55202404467032	1.85032686128323	4.3149466568459	3.1457898826311	Yes	0		Putative cutinase with a predicted role in the hydrolysis of cutin
AN7883	4.34247133393387	1576.61423128521	1424.08518511289	1994.27548966873	3155.02726342493	1341.68235097149	924.117747343802	25.97773642565	42.4682050660552	38.1842584802059	193.359157004097	28.9717846959653	55.837770416702	No	0	Predicted secondary metabolism gene cluster member; dimeric alpha/beta barrel	protein of unknown function
AN8532	4.30267572324585	663.248133603012	528.151712797124	1123.0012411564	848.082114826616	608.976859590806	505.649333452269	82.123166764958	37.6146959156489	888.894017178747	1246.19514107425	28.9717846959653	20.4476342371022	Yes	0		Predicted glycosylphosphatidylinositol (GPI)-anchored protein
AN0517	4.27984569258205	640.849509954129	1137.55753525534	388.510153030565	304.716308347878	706.606483112507	449.238150207087	87.9891072481693	122.551106047759	6.21604207817305	7.40130744513291	32.6703104018332	18.8747392957866	Yes	1	Glycoside hydrolase, family 18; predicted role in chitin hydrolysis	Putative chitinase
AN2573	4.2704918847229	1708.51723721751	2842.8247051165	1305.76193444592	2607.61655019821	1589.13961455125	1811.31181110894	18.4358129472355	87.3631647073136	28.4161923573625	43.4826812401558	28.3553637449874	99.8788287735375	Yes	3		Has domain(s) with predicted iron ion binding, oxidoreductase activity and role in fatty acid biosynthetic process, oxidation-reduction process
AN7909	4.26700184091751	1363.82730662083	4285.08515160096	1259.7844015429	4341.5332428326	847.734453747837	545.649990662489	336.034590538247	315.47809477641	558.555781024407	652.240218602338	38.2180989606351	9.4373696478933	No	0	OrsA; Member of the F9775 secondary metabolite gene cluster; required for F9775 and orsellinic acid and biolaceol biosynthesis	Polyketide synthase
AN6535	4.24180094587356	14051.4032357321	16463.5794035686	9872.52575260214	8503.74228650472	11054.3799464769	12608.4122842368	263.967321744508	191.713611441049	333.002254187842	416.323543788726	407.454248596449	758.135361714095	Yes	0	Protein of unknown function	Transcript induced in response to calcium dichloride in a CrzA-dependent manner
AN2649	4.23800346614215	2075.60579146308	1830.35573341837	2993.13739198696	2240.8783383813	2143.98519773398	2034.9052283353	154.190435558697	132.258124348572	57.7203907258926	58.2852961304217	136.845451117113	67.6344824765687	Yes	6		Ortholog of A. fumigatus Af293 : Afu1g01190, A. niger CBS 513.88 : An11g03730, A. oryzae RIB40 : AO090020000652, Aspergillus wentii : Aspwe1_0741100 and Aspergillus sydowii : Aspsy1_0134175
AN2587	4.23691190659898	546.277543436627	432.998873851893	721.847266577499	400.445768050087	497.814416967088	365.134204277906	47.7655153632919	65.5223735304852	22.2001502791895	15.7277783209074	22.1911542352075	18.0882918251288	No	6	CFEM extracellular membrane protein	Ortholog of A. nidulans FGSC A4 : AN5639, AN9444, AN7395, A. fumigatus Af293 : Afu5g00840, A. niger CBS 513.88 : An03g01000 and A. oryzae RIB40 : AO090102000018
AN0523	4.23451359151661	348.423034538167	238.416663874005	190.806761547556	204.941941897688	279.356051463084	90.2578931922914	10.893889468821	42.4682050660552	2.66401803350274	3.70065372256645	4.93136760782389	8.65092217723553	No	0	PkdA;	Putative polyketide synthase
AN7912	4.23256828349562	694.357333115348	1371.69766704192	478.166342191465	1133.92219168392	573.211551964045	381.544730312868	329.330658557434	152.885538237799	88.8006011167579	146.175822041375	22.8075751861855	16.5153968838133	Yes	0	OrsC; Member of the F9775 secondary metabolite gene cluster	Putative tyrosinase
AN1813	4.23053046392447	1580.34733522669	1617.59826206892	1173.57652734972	1201.33730415026	1339.74909109977	1595.92365690006	56.145430339308	57.0287325172741	31.9682164020328	36.0813737950229	93.0795635976759	54.2648754753865	Yes	1		Ortholog of A. niger CBS 513.88 : An06g00160, An12g10810, A. oryzae RIB40 : AO090038000504, AO090138000042, AO090103000093, Aspergillus wentii : Aspwe1_0169775 and Aspergillus sydowii : Aspsy1_0140754
AN3494	4.21198655376891	43.5528793172709	17.1061283497044	2.29887664515127	2.69660449865379	37.6985674984785	17.4361839121472	0	0	0.888006011167579	0.925163430641614	0	0.786447470657775	No	0	Member od the inp secondary metabolism gene cluster; serine hydrolase FSH?	protein of unknown function
AN3228	4.21061422613079	107.015646322437	392.371819021345	39.0809029675716	176.627594661823	86.0300642913996	72.8217092801442	3.35196599040645	2.42675457520316	2.66401803350274	0	1.84926285293396	2.35934241197333	Yes	7	PkfE: Aspermidine A gene cluster member; UbiA prenyltransferase family	Predicted prenyltransferase
AN3321	4.20583555830553	1460.88800909932	964.357985714587	2201.17438773234	1527.62644848737	1667.43663935578	1112.83879674587	210.335865898005	189.286856865846	104.784709317774	235.916674813611	84.4496702839841	44.8275058274932	Yes	0		Has domain(s) with predicted aspartic-type endopeptidase activity and role in proteolysis
AN6273	4.20461623232847	21450.4152477462	21767.5483249989	10065.6313907948	10985.9667275155	17396.438955644	14157.1556787863	1596.37380293107	1151.4950459339	620.716201806138	257.195433718369	1011.54678055487	486.810984337163	Yes	0	Cerato-platanin domain (fungal cell-wall protein?)	Ortholog(s) have intracellular localization
AN7911	4.18956350827315	135.636109873787	377.403956715354	73.5640526448407	211.683453144322	107.295922880285	130.258550402511	36.0336343968693	29.1210549024379	46.1763125807141	90.6660162028781	5.54778855880187	2.35934241197333	No	0	OrsB; Member of the F9775 secondary metabolite gene cluster	Putative amidohydrolase
AN4870	4.18703891261627	4376.44218739548	4655.00517716332	2477.0395851505	1589.64835195641	3600.69651107263	4519.04860687768	170.950265510729	212.341025330276	108.336733362445	63.8362767142713	235.472803273591	178.523575839315	No	0		Ortholog of A. fumigatus Af293 : Afu3g11290, A. niger CBS 513.88 : An02g07030, Aspergillus wentii : Aspwe1_0169120, Aspergillus sydowii : Aspsy1_0087725 and Aspergillus terreus NIH2624 : ATET_04661
AN3496	4.18429864187783	630.894566110182	500.354254228854	235.634856128005	631.005452684986	571.278292092328	255.388811419097	37.7096173920726	149.245406374994	356.090410478199	208.161771894363	22.8075751861855	6.2915797652622	No	0	InpB; Role in asperfuranone biosynthesis; inp secondary metabolite gene cluster; expression controlled by ScpR; transcriptionally silent under standard laboratory conditions	Putative nonribosomal peptide synthetase
AN3404	4.18354455741343	2699.0341496903	3122.93755684291	1332.19901586516	916.845529542288	2366.31008298142	2555.93942994534	136.592614109063	157.739047388205	65.7124448264009	78.6388916045372	122.667769244619	136.841859894453	Yes	0		Predicted glycosylphosphatidylinositol (GPI)-anchored protein
AN5550	4.17754415127574	409.397065582347	787.95103710826	147.128105289681	434.15332428326	325.754288384289	380.519072435683	31.0056854112597	29.1210549024379	15.9841082010164	12.027124598341	13.5612609215157	18.0882918251288	No	0		Has domain(s) with predicted UDP-N-acetylmuramate dehydrogenase activity, flavin adenine dinucleotide binding activity and role in oxidation-reduction process
AN9316	4.16794838490297	267.539115806093	290.804181944975	147.128105289681	146.964945176631	242.624113900464	312.825652541464	15.083846956829	13.3471501636174	5.32803606700547	0	19.1090494803176	7.07802723591998	No	13	Major Facilitator Superfamily; Fungal trichotecene efflux pump	Ortholog(s) have role in cellular response to drug
AN3490	4.15983842840229	175.455885249577	256.591925245566	45.9775329030254	49.8871832250951	179.793168069667	96.4118404554022	41.8995748800806	53.3886006544694	17.7601202233516	22.2039223353987	6.16420950977986	6.2915797652622	No	0	Inp secondary metabolite gene cluster	Predicted acetyl CoA synthase
AN8774	4.15263663292667	925.809777487131	924.800063905895	606.903434319936	933.02515653421	879.633241631165	1016.42695629046	117.318809664226	105.563824021337	139.41694375331	149.876475763941	57.9435693919307	41.6817159448621	No	0	Zn2C6 Fungal type DNA-binding domain + Fungal specific transcriptionfactor domain	Transcript induced in response to calcium dichloride in a CrzA-dependent manner
AN7908	4.15134381584994	16.1767837464149	22.4517934589871	54.0236011610549	36.4041607318261	14.4994490378763	24.6157890524431	4.18995748800806	0	15.9841082010164	14.8026148902658	0	0	Yes	0	AxhA; involved in degradation of pectin; member of the F9775 secondary metabolite gene cluster	Alpha-L-arabinofuranosidase, putative
AN9317	4.15086947972418	52.2634551807251	22.4517934589871	56.3224778062062	17.5279292412496	41.5650872419122	30.7697363155539	0.837991497601613	1.21337728760158	15.9841082010164	1.85032686128323	0	0.786447470657775	No	0		Has domain(s) with predicted asparagine synthase (glutamine-hydrolyzing) activity and role in asparagine biosynthetic process
AN6797	4.10501056991993	126.925534010332	194.582209977888	105.748325676959	217.07666214163	100.529513329276	146.669076437474	11.7318809664226	14.5605274512189	48.8403306142168	65.6866035755546	8.01347236271382	2.35934241197333	No	0		protein of unknown function
AN11209	4.07372918917457	4830.63650027559	4771.54067654568	7208.12772087181	8556.32607422847	3868.45300330541	3892.37164391757	480.169128125724	456.229860138193	6503.75602579135	6650.99990288256	262.595325116622	182.455813192604	No	12	Major Facilitator Superfamily	Has domain(s) with predicted role in transmembrane transport and integral component of membrane localization
AN4845	4.06855136412763	3261.48847687335	3671.40279705531	4244.87572527182	3312.77862659618	3293.30819146965	4207.2486122134	464.247289671293	268.156380559949	745.037043369599	1018.60493713642	272.45806033227	128.190937717217	Yes	1		protein of unknown function
AN8512	4.05394104895226	770.263779925449	725.941321840581	794.261880899764	647.185079676909	738.505270995835	721.037487661146	73.7432517889419	36.4013186280473	46.1763125807141	27.7549029192484	52.3957808331288	25.1663190610488	Yes	6	Adjacent to the tdi (terreqiunone) gene cluster; not required for terrequinone biosynthesis	protein of unknown function
AN8602	3.96381388968395	770.263779925449	595.507093174085	7962.15926048143	12620.1090536997	709.506372920082	548.726964294044	179.330180486745	349.452658829254	5872.3837518512	5540.80378611262	40.0673618135691	31.457898826311	Yes	0		Ortholog of A. fumigatus Af293 : Afu2g00500, Afu6g09865, A. oryzae RIB40 : AO090023000371, Neosartorya fischeri NRRL 181 : NFIA_032690, NFIA_055590 and Aspergillus versicolor : Aspve1_0031494
AN3975	3.93246759109273	803.861715398772	1697.78323870816	472.419150578586	714.600192143254	657.308356383728	833.85985415151	62.0113708225193	70.3758826808915	24.8641683126922	10.1767977370578	61.0256741468206	17.3018443544711	No	0	Methyltransferase 23	Ortholog of A. nidulans FGSC A4 : AN9193/llmJ, AN2891 and A. fumigatus Af293 : Afu1g10150, Afu2g04380, Afu3g15150, Afu3g15280, Afu6g03300
AN6426	3.91531165011931	10290.9231986809	10091.5465933038	10236.8977008586	7774.31076961887	10403.8379996442	9927.34259327487	410.61583382479	613.968907526398	310.802103908653	378.39184313242	435.193191390458	819.478264425402	Yes	0		Has domain(s) with predicted metallopeptidase activity
AN4920	3.91308904841041	8418.14938803822	10213.4277577954	7395.48616745164	9942.38078653651	10011.3862456857	15187.9418453574	1073.46710842767	2438.88834807917	363.19445856754	792.865060059863	691.6243069973	773.077863656593	No	9	PmcB	Putative calcium-transporting mitochondrial ATPase involved in calcium homeostasis
AN1928	3.871476245959	26.1317275903626	19.2443943934175	25.287643096664	18.8762314905765	42.5317171777706	27.6927626839985	0.837991497601613	2.42675457520316	0	0.925163430641614	1.84926285293396	0.786447470657775	No	0		protein of unknown function
AN2388	3.84234279375284	1526.83951206547	962.219719670874	5863.28488345832	4418.38647104423	1452.84479359521	667.703278047519	224.581721357232	195.353743303854	1599.29882611281	4770.14264838816	49.3136760782389	72.3531673005153	No	0	Glycoside hydrolase, family 61	Putative beta-1,4-endoglucanase
AN7878	3.83350198102786	1439.73375343093	1191.01418634817	1493.12038102575	1673.24309141468	1134.82354469779	690.267751345592	247.207491792476	299.70419003759	179.377214255851	391.344131161403	77.0526188722482	33.0307937676266	No	0	Predicted secondary metabolite gene cluster member	Putative branched chain amino acid aminotransferase with a predicted role in valine, leucine, and isoleucine metabolism
AN3310	3.83316066128441	76175.2302938874	77149.7079901888	58533.9971388417	46562.2698782549	65996.6588707338	74367.3757010622	18796.9872827018	24252.9852245803	15723.9224397443	13837.6694321066	5851.68408763402	3505.1963767217	Yes	0		Predicted glycosylphosphatidylinositol (GPI)-anchored protein
AN9246	3.82265661125145	17.4211517269084	19.2443943934175	11.4943832257564	28.3143472358648	23.1991184606022	29.7440784383688	3.35196599040645	0	2.66401803350274	4.62581715320807	1.23284190195597	0	No	0	AusE; required for austinol and dehydroaustinol biosynthesis; phytanoyl-CoA dioxygenase domain	Predicted dioxygenase
AN1321	3.79251347610411	226.474972449809	376.334823693497	97.7022574189291	75.504925962306	147.894380186339	141.540787051548	10.0558979712194	19.4140366016252	8.88006011167579	4.62581715320807	11.0955771176037	6.2915797652622	No	0		Ortholog of Aspergillus versicolor : Aspve1_0068355
AN7215	3.78927097600151	3317.48503599555	7761.90573867838	2744.85871431062	6393.64926630813	3033.28473872373	3846.21703944424	319.274760586214	496.271310629045	39.9602705025411	54.5846424078552	220.062279499141	210.767922136284	Yes	0		protein of unknown function
AN6819	3.77970692815035	1720.96091702245	1862.42972407407	2160.9440464422	2513.23539274533	1522.44214897702	1641.05260349621	98.8829967169903	191.713611441049	117.21679347412	458.88106159824	88.76461694083	104.597513597484	Yes	0	Glycosyde hydrolase, family 16	Has domain(s) with predicted hydrolase activity, hydrolyzing O-glycosyl compounds activity and role in carbohydrate metabolic process
AN1967	3.75524940660904	35308.9414465018	30416.8344718182	21939.3292630012	15118.5131217025	30774.5972679246	25478.3673271558	7590.52698527541	17248.1581432564	7438.82635555081	9617.07386151957	1837.55085486538	1973.98315135102	No	0	PpoA; responsible for the formation of the oxylipin psiB-alpha; localizes to lipid bodies in Hülle cells and metulae	Putative fatty acid dioxygenase
AN7879	3.73002402511413	795.151139535318	571.986166693242	1874.73390412086	3122.66800944109	726.905711765534	259.491442927838	102.234962707397	115.27084232215	106.560721340109	247.943799411952	43.149466568459	14.15605447184	No	14	Predicted secondary metabolism gene cluster member	Predicted ABC transporter
AN7939	3.71854272843278	46.0416152782578	146.471223994344	100.00113406408	306.064610597205	49.2981267287796	152.823023700584	22.6257704352435	25.4809230396331	246.865671104587	321.03171043264	6.16420950977986	3.1457898826311	No	0	alpha/beta hydrolase fold	Ortholog(s) have intracellular localization
AN2588	3.69650304122606	22.3986236488822	116.535499382361	1005.75853225368	1053.0240567243	27.0656382040358	103.591445595698	12.5698724640242	14.5605274512189	428.018897382773	467.207532474015	3.08210475488993	2.35934241197333	No	0	Protein kinase-like domain superfamily	Ortholog of Aspergillus glaucus : Aspgl1_0026529, Aspergillus versicolor : Aspve1_0047339 and Aspergillus sydowii : Aspsy1_0049555
AN10288	3.67906386725703	1223.21372482507	1704.1980368393	986.218080769896	885.834577807769	1256.61891661595	1844.13286317886	266.481296237313	837.230328445089	326.786212109669	255.345106857085	64.7241998526885	139.987649777084	Yes	0		protein of unknown function
AN1577	3.67642784742851	109.504382283424	85.5306417485221	96.5528190963534	40.4490674798068	115.995592303011	92.3092089466616	10.893889468821	15.7739047388205	2.66401803350274	4.62581715320807	6.78063046075784	6.2915797652622	No	12	Major Facilitator Superfamily	Has domain(s) with predicted substrate-specific transmembrane transporter activity, transmembrane transporter activity, role in transmembrane transport and integral component of membrane, membrane localization
AN5944	3.66976252615224	1544.26066379238	816.817628698386	2059.79347405554	1187.85428165699	1799.86494056838	1145.65984881579	131.564665123453	76.4427691188994	136.752925719807	82.3395453271036	114.654296881905	88.8685641843286	Yes	0	Carboxyl esterase, type B, domain	Ortholog of A. niger CBS 513.88 : An11g00100, A. oryzae RIB40 : AO090009000720, Aspergillus wentii : Aspwe1_0173103, Aspergillus versicolor : Aspve1_0147448 and Aspergillus niger ATCC 1015 : 179912-mRNA
AN3285	3.65701564516108	1684.87424558814	1634.70439041863	2057.49459741039	2990.53438900705	1716.73476608456	1763.10589088124	188.548086960363	269.36975784755	1279.61666209248	2274.97687594773	69.6555674605124	175.377785956684	Yes	8		Ortholog of A. fumigatus Af293 : Afu4g01270, Neosartorya fischeri NRRL 181 : NFIA_044020, Aspergillus versicolor : Aspve1_0066429 and Aspergillus fumigatus A1163 : AFUB_101760
AN9243	3.6395687726067	546.277543436627	335.707768862949	310.348347095422	237.301195881533	727.872341701392	387.698677575979	91.3410732385758	61.8822416676805	20.4241382568543	18.5032686128323	50.5465179801948	28.3121089436799	Yes	0	Predicted catalytic activity and role in metabolic process; condensation domain; AMP-dependent synthetase/ligase	protein of unknown function
AN0015	3.63262327332217	75.9064468101008	26.7283255464132	68.9662993545382	22.9211382385572	88.9299540989749	37.9493414558498	7.54192347841451	1.21337728760158	9.76806612284337	0.925163430641614	3.08210475488993	1.57289494131555	No	16	Predicted ATP-binding, ATPase activity; ATPase-coupled transmembrane transporter activity; nucleoside triphosphatase activity, nucleotide-binding activity and role in transmembrane transport	Predicted transmembrane transporter
AN3207	3.62124530386101	141.857949776254	94.0837059233743	716.100074964621	745.611143877772	106.329292944427	95.386182578217	10.0558979712194	6.06688643800789	210.457424646716	135.999024304317	6.78063046075784	7.07802723591998	No	11	Transmembrane amino acid transporter protein	Ortholog of A. nidulans FGSC A4 : AN1505, A. fumigatus Af293 : Afu2g15470, Afu8g00720, Afu8g05070 and A. niger CBS 513.88 : An07g04980, An16g07680, An14g02720, An14g07130, An15g05540
AN3309	3.60248881829867	4813.21534854869	4707.39269523429	4002.34423920836	3752.32515987675	4646.59010167144	4699.56439326226	994.695907653114	1076.2656541026	596.740039504613	488.486291378772	422.864772370898	327.948595264292	No	0	AmyG; Glycosyl hydrolase, family 13, catalytic domain	Putative alpha-amylase with a predicted role in starch metabolism
AN9439	3.59736773616893	253.851068020665	93.0145729015178	304.601155482544	70.1117169649985	229.091294798446	89.2322353151063	8.37991497601613	6.06688643800789	3.55202404467032	1.85032686128323	13.5612609215157	3.1457898826311	Yes	0	PelD	Putative pectin lyase, involved in degradation of pectin
