## Supplementary material for "Defining the transcriptional responses of *Aspergillus nidulans* to cation/alkaline pH stress and the role of the transcription factor SltA": Table S17

### Sheet: Hoja1
Gene	log2FoldChange	sltA_KO_unstressed_trimmed_rep1	sltA_KO_unstressed_trimmed_rep2	sltA_KO_pH8_trimmed_rep1	sltA_KO_pH8_trimmed_rep2	sltA_KO_1M_NaCl_trimmed_rep1	sltA_KO_1M_NaCl_trimmed_rep2	WT_unstressed_trimmed_rep1	WT_unstressed_trimmed_rep2	WT_pH8_trimmed_rep1	WT_pH8_trimmed_rep2	WT_1M_NaCl_trimmed_rep1	WT_1M_NaCl_trimmed_rep2	Predicad SP peptide in AspGD	Predicted TM domains in AspGD	Comments	Annotation
AN0790	-10.3466215196791	4.97747192197382	2.13826604371305	4.59775329030254	1.34830224932689	0.966629935858423	1.02565787718513	3827.94516104417	4394.85253569291	5726.75076601972	6340.14499018698	3718.86759725019	4593.63967611206	No	1	WW/rsp5/WWP domain profile	Ortholog(s) have intracellular localization
AN0789	-10.2921695588612	1.24436798049346	1.06913302185653	10.3449449031807	5.39320899730757	0.966629935858423	2.05131575437026	5785.49329944153	11078.1346358024	7417.51421128279	7825.95745979741	5441.76415523366	5167.74632969224	Yes	5	Cystathione beta-synthase, core domain	Ortholog of Aspergillus sydowii : Aspsy1_0053160
AN7792	-9.40020447969312	17.4211517269084	16.0369953278479	25.287643096664	20.2245337399034	21.2658585888853	15.3848681577769	16515.9744262302	21061.8029581882	23896.2417605196	32681.398187415	15219.4332796465	14864.6436429026	Yes	0		Putative lysophosphoplipase A
AN3481	-9.31492496171981	13.688047785428	13.8987292841348	13.7932598709076	9.43811574528826	5.79977961515054	11.2822366490364	12955.3485529209	16215.5740715075	28217.279010861	24206.9011627378	6279.48022761274	8385.88937962386	No	0	Cyanovirin-n domain	Ortholog(s) have carbohydrate binding activity
AN0791	-8.87737279771212	3.73310394148037	1.06913302185653	6.89662993545382	2.69660449865379	3.86651974343369	0	2317.04649086846	3204.52941655577	6070.40909234157	6809.20284952228	1740.77276556183	2193.40199566454	No	0		protein of unknown function
AN7177	-8.71905720654925	27.376095570856	27.7974585682697	22.9887664515127	21.5728359892303	17.3993388454516	20.5131575437026	21655.3762810209	13345.9367863298	18302.691896175	13351.0334675891	6380.57326357313	16518.5426736959	No	0	WW/rsp5/WWP domain profile	Ortholog of A. fumigatus Af293 : Afu4g03322, A. niger CBS 513.88 : An14g01990, A. oryzae RIB40 : AO090011000139, Aspergillus sydowii : Aspsy1_0052594 and Aspergillus terreus NIH2624 : ATET_02136
AN8148	-8.63726341446552	0	0	1.14943832257564	1.34830224932689	2.89988980757527	1.02565787718513	1633.24542882554	2380.6462382743	1222.78427737776	2086.24353609684	1623.65278487601	1677.49245491303	No	0		protein of unknown function
AN8608	-8.45317923497381	2.48873596098691	4.27653208742611	2.29887664515127	0	2.89988980757527	0	4964.26163179195	6378.72440092149	1276.06463804781	842.82388531451	2308.49646141256	797.457735246984	No	0	Peptidase S58	protein of unknown function
AN11609	-7.89444468689625	31.1091995123364	22.4517934589871	25.287643096664	22.9211382385572	21.2658585888853	16.4105260349621	6806.1669435203	6858.00842952412	5185.06709920749	8390.30715248879	4578.1584029135	6393.03148897706	No	0		protein of unknown function
AN8418	-7.77959162360423	0	1.06913302185653	0	1.34830224932689	0	0	268.995270730118	486.564292328233	263.737785316771	469.98302276594	265.677429871512	650.39205823398	No	0	Role in pyrimidine nucleobase catabolic process and cytoplasm localization	hydrolase, putative
AN4373	-7.70856312859891	1.24436798049346	0	0	1.34830224932689	0	0	131.564665123453	111.630710459345	119.880811507623	219.263733062062	210.815965234471	593.76784034662	No	0		protein of unknown function
AN8149	-7.63259543548417	0	0	1.14943832257564	0	0	0	122.346758649835	133.471501636174	174.937184200013	556.948385246251	168.28291961699	976.767758556957	Yes	0	AfcA; Glycosyl hydrolase family, N-terminal domain	Protein with alpha-fucosidase activity, involved in degradation of xyloglucans
AN0539	-7.2876728796352	0	0	4.59775329030254	4.04490674798068	0	0	916.762698376164	1088.39942697862	978.582624306672	903.884671736856	204.035334773713	366.484521326523	No	0	Tetratricopeptide-like helical	Ortholog of Aspergillus kawachii : Aspka1_0181433 and Aspergillus acidus : Aspfo1_0142555
AN5467	-6.83895437112951	1.24436798049346	0	0	0	0	1.02565787718513	967.042188232261	1780.02448091151	65.7124448264009	86.9653624803117	303.895528832147	187.960945487208	Yes	0		Ortholog of Aspergillus terreus NIH2624 : ATET_07601
AN3482	-6.74876571940458	1.24436798049346	8.55306417485221	4.59775329030254	4.04490674798068	2.89988980757527	1.02565787718513	301.676939136581	373.720204581286	239.761623015246	323.807200724565	350.127100155496	442.769925980327	No	1	Paired Immunoglobulin-like type 2?	protein of unknown function
AN6941	-6.74185441992733	27.376095570856	21.3826604371305	12.643821548332	31.0109517345186	20.2992286530269	38.9749993330349	1939.11232545013	2778.63398860761	817.85353628534	991.77519764781	3726.26464866192	3712.81850897536	No	5		Ortholog of A. fumigatus Af293 : Afu3g03520, A. oryzae RIB40 : AO090011000166, Aspergillus wentii : Aspwe1_0043361 and Aspergillus sydowii : Aspsy1_0142977
AN0497	-6.53932878416384	4.97747192197382	12.8295962622783	5.74719161287818	6.74151124663447	6.76640955100896	13.3335524034067	1615.64760737591	1479.10691358632	3631.05657966423	1552.42423661663	557.860960635077	2802.89878542431	No	9	Major Facilitatos Superfamily	Has domain(s) with predicted role in transmembrane transport and integral component of membrane localization
AN0009	-6.50855604089558	7.46620788296073	13.8987292841348	9.19550658060509	9.43811574528826	9.66629935858423	11.2822366490364	306.70488812219	276.65002157316	106.560721340109	250.719289703877	532.58770164498	2614.9378399371	No	0	Hydrantoinase B/oxoprolinase	Has domain(s) with predicted catalytic activity, hydrolase activity
AN10938	-6.4020770684337	1.24436798049346	0	0	2.69660449865379	1.93325987171685	4.10263150874052	444.973485226456	463.510123863803	127.872865608131	445.928773569258	258.280378459776	855.65484807566	No	0		Has domain(s) with predicted protein disulfide oxidoreductase activity
AN4590	-6.28566147306721	14.9324157659215	14.9678623059914	127.587653805896	132.133620434036	19.3325987171685	75.8986829116996	72.0672687937387	74.0160145436962	779.669277805134	314.555566418149	3338.53587049677	6984.4399869117	Yes	10	Transcriptionally induced by growth on xylose; Sugar inositol transporter	Sugar transporter
AN9178	-6.21993922433459	7.46620788296073	6.41479813113916	0	13.4830224932689	5.79977961515054	6.15394726311078	3305.03846654076	5592.45591855567	147.408997853818	204.461118171797	666.351048007203	605.564552406487	No	0	Predicted UDP-N-acetylmuramate dehydrogenase activity, electron transfer activity, flavin adenine dinucleotide binding, iron-sulfur cluster binding, metal ion binding, oxidoreductase activity	Molybdenum cofactor-containing nicotinate hydroxylase
AN2576	-6.11084250123895	6.22183990246728	9.62219719670874	1.14943832257564	2.69660449865379	3.86651974343369	8.20526301748104	554.750371412268	1096.89306799183	718.396863034571	1094.46833844903	534.436964497914	637.022451232798	No	0		Has domain(s) with predicted monooxygenase activity, oxidoreductase activity, acting on paired donors, with incorporation or reduction of molecular oxygen activity and role in oxidation-reduction process
AN5468	-6.06790584682807	4.97747192197382	3.20739906556958	5.74719161287818	1.34830224932689	3.86651974343369	4.10263150874052	512.850796532187	601.835134650382	507.939438387855	537.519953202778	350.743521106474	379.067680857048	No	2		protein of unknown function
AN8483	-6.05420315240932	9.95494384394764	38.4887887868349	8.04606825802945	14.8313247425958	12.5661891661595	20.5131575437026	132.402656621055	122.551106047759	55.0563726923899	94.3666699254446	516.560756919552	3211.0650226957	No	1		Ortholog of A. niger CBS 513.88 : An13g02730, Neosartorya fischeri NRRL 181 : NFIA_001870, Aspergillus wentii : Aspwe1_0175506 and Aspergillus versicolor : Aspve1_0088786
AN0010	-6.0524195602167	6.22183990246728	5.34566510928263	4.59775329030254	10.7864179946151	10.6329292944427	9.23092089466616	158.380393046705	69.1625053932899	34.6322344355356	61.0607864223465	398.824355282757	1685.35692961961	No			Possible pseudogene, similar to amino acid transporter
AN7796	-5.87353033168287	26.1317275903626	31.0048576338393	5.74719161287818	24.2694404878841	25.132378332319	29.7440784383688	2279.33687347639	2186.50587225804	69.2644688710712	15.7277783209074	2769.57933274409	1712.88259109263	No	8	Major Facilitator Superfamily	Has domain(s) with predicted role in transmembrane transport and integral component of membrane localization
AN9323	-5.82079137130253	4.97747192197382	3.20739906556958	3.44831496772691	13.4830224932689	0	3.07697363155539	128.212699133047	103.137069446134	159.841082010164	365.439555103437	60.4092531958426	614.215474583722	No	0	F-box domain, cyclin-like	Ortholog of A. niger CBS 513.88 : An02g00370, An06g00670, A. oryzae RIB40 : AO090102000655, Aspergillus wentii : Aspwe1_0024055, Aspwe1_0181691 and Aspergillus versicolor : Aspve1_0090061, Aspve1_0142746
AN4140	-5.67380955324875	4.97747192197382	1.06913302185653	3.44831496772691	5.39320899730757	3.86651974343369	1.02565787718513	140.782571597071	219.621289055886	133.200901675137	102.693140801219	254.581852753908	169.086206191422	Yes	0		Has domain(s) with predicted 3-phytase activity
AN3480	-5.63407918497316	7.46620788296073	44.9035869179741	9.19550658060509	24.2694404878841	4.83314967929211	22.5644732980728	403.073910346376	715.892599684931	530.139588667045	551.397404662402	1296.3332599067	936.65893755341	No	0		Ortholog of A. niger CBS 513.88 : An11g08860, Neosartorya fischeri NRRL 181 : NFIA_008010, Aspergillus niger ATCC 1015 : 48080-mRNA and Aspergillus sydowii : Aspsy1_0166071
AN11197	-5.60658296528383	3.73310394148037	3.20739906556958	4.59775329030254	8.08981349596136	3.86651974343369	1.02565787718513	522.068703005805	680.704658344485	335.666272221345	581.927797873575	88.148195989852	452.207295628221	No	0		Cys2/His2 zinc finger regulator HxnR
AN2629	-5.57183844460179	2.48873596098691	26.7283255464132	16.0921365160589	36.4041607318261	6.76640955100896	5.12828938592565	596.649946292348	529.032497394288	918.198215547277	1315.58239837237	295.882056469433	706.229828650682	No	0	Pyridine nucleotide-disulphide oxidoreductase	Ortholog of A. nidulans FGSC A4 : AN8660, A. fumigatus Af293 : Afu6g01900, A. niger CBS 513.88 : An12g06490 and A. oryzae RIB40 : AO090038000052, AO090001000087, AO090009000516
AN6944	-5.51958927274648	1.24436798049346	4.27653208742611	3.44831496772691	5.39320899730757	2.89988980757527	2.05131575437026	186.034112467558	320.331603926816	1764.46794418998	1212.88925757116	221.295121401097	165.940416308791	No	0	RNI-like superfamily	Ortholog of A. fumigatus Af293 : Afu7g01770, Neosartorya fischeri NRRL 181 : NFIA_114500, Aspergillus wentii : Aspwe1_0181920 and Aspergillus versicolor : Aspve1_0123814
AN6747	-5.50613381490148	2.48873596098691	0	10.3449449031807	14.8313247425958	3.86651974343369	1.02565787718513	6.7039319808129	3.64013186280473	107.448727351277	249.794126273236	117.119980685817	315.365435733768	No	1	Zn2C6-type + Fungal specific Transcription factor	Has domain(s) with predicted DNA binding, RNA polymerase II transcription factor activity, sequence-specific DNA binding, zinc ion binding activity and role in regulation of transcription, DNA-templated, transcription, DNA-templated
AN3329	-5.44205874024148	1.24436798049346	2.13826604371305	1.14943832257564	0	0	2.05131575437026	976.260094705879	2743.44604726717	143.856973809148	324.732364155206	179.378496734594	94.373696478933	No	9	ABC-2 type transporter	Has domain(s) with predicted ATP binding, ATPase activity, ATPase activity, coupled to transmembrane movement of substances, nucleoside-triphosphatase activity, nucleotide binding activity and role in transport
AN3996	-5.42508991860232	60.9740310441793	135.779893775779	149.426981934833	122.695504688747	75.397134996957	99.4888140869575	376.258182423124	417.401786934943	555.003756979737	194.284320434739	3787.90674375972	5509.85097942837	No	0	Methyltransferase_11 domain	Has domain(s) with predicted methyltransferase activity and role in metabolic process
AN6943	-5.3403868689016	0	0	2.29887664515127	0	0	0	59.4973963297145	122.551106047759	1033.63899699906	1655.11737741785	72.7376722154023	51.1190855927554	No	0		Putative glycerate kinase with a predicted role in glycerate (three-carbon) metabolism
AN4659	-5.33106920153213	54.752191141712	62.0097152676785	105.748325676959	199.54873290038	64.7642057025143	70.7703935257739	1095.25488736531	917.313229426793	1855.04455732907	3986.52922263471	1308.66167892626	6326.18345397114	Yes	0	Predicted mitochondrial localization signal	Putative acyl-CoA synthetase/AMP-binding domain protein
AN8981	-5.3110590559142	6.22183990246728	7.48393115299568	8.04606825802945	29.6626494851917	5.79977961515054	14.3592102805918	59.4973963297145	36.4013186280473	499.059378276179	808.59283838077	39.4509408625911	5560.18361755047	No	6	AlcS; deletion and overexpression strains grow normally on ethanol or acetate as a sole carbon source; upregulated in response to ethanol	Protein with homology to GPR1/FUN34/YaaH family members
AN8395	-5.30708174150147	0	0	1.14943832257564	0	0.966629935858423	0	10.893889468821	6.06688643800789	6.21604207817305	7.40130744513291	81.9839864800721	55.0513229460443	Yes	0	Chloroperoxidase doamin	Putative peroxidase
AN10937	-5.28846244400742	36.0866714343102	43.8344538961176	20.6898898063614	28.3143472358648	26.0990082681774	47.180262350516	891.622953448116	480.497405890225	656.236442252841	586.553615026783	1192.7745401424	2200.48002290045	No	0	SrpkE	Has domain(s) with predicted ATP binding, protein kinase activity, transferase activity, transferring phosphorus-containing groups activity and role in protein phosphorylation
AN12374	-5.24989590925764	2.48873596098691	9.62219719670874	2.29887664515127	0	4.83314967929211	3.07697363155539	199.441976429184	306.984453763199	80.8085470162497	92.5163430641614	81.3675655290941	517.482435692816	No	0		protein of unknown function
AN7164	-5.23524206764766	4.97747192197382	106.913302185653	19.5404514837858	55.2803922224026	6.76640955100896	22.5644732980728	3631.85515060539	2389.13987928751	1162.39986861836	1299.85462005147	2989.02519129225	1686.92982456093	No	0	UbiD decarboxylase family	Ortholog(s) have carboxy-lyase activity, role in cinnamic acid catabolic process, ferulate metabolic process and cytoplasm localization
AN10399	-5.2306671306936	159.279101503162	527.082579775268	135.633722063925	353.255189323646	122.76200185402	162.05394459525	6734.93766622416	8497.28114507385	8346.36849896408	8259.85910876833	4960.33939251985	9156.60790086848	No	0	Glucose/ribitol dehydrogenase	Has domain(s) with predicted oxidoreductase activity and role in metabolic process
AN20052	-5.21387708093812	16.1767837464149	118.673765426074	24.1382047740884	118.650597940767	13.5328191020179	33.8467099471093	639.38751267003	821.456423706268	988.350690429515	1247.1203045049	1010.9303596039	2210.70384001901	Yes	4		protein of unknown function
AN7263	-5.2133243673977	6.22183990246728	13.8987292841348	5.74719161287818	10.7864179946151	4.83314967929211	6.15394726311078	280.72715169654	389.494109320106	167.833136110672	335.834325322906	146.708186332761	517.482435692816	No	0		Ortholog of A. oryzae RIB40 : AO090012000392, AO090009000463, Aspergillus tubingensis : Asptu1_0036805, Aspergillus flavus NRRL 3357 : AFL2T_03298 and Aspergillus kawachii : Aspka1_0181434
AN8390	-5.12576932308948	7.46620788296073	5.34566510928263	9.19550658060509	4.04490674798068	1.93325987171685	2.05131575437026	7.54192347841451	1.21337728760158	10.6560721340109	36.0813737950229	20.9583123332515	445.129268392301	No	6	Ethanol- and ethylacetate-induced gene	GPR1/FUN34/YaaH family member
AN0011	-5.1048059888069	14.9324157659215	19.2443943934175	19.5404514837858	17.5279292412496	12.5661891661595	31.795394192739	180.168171984347	91.0032965701183	39.0722644913735	13.8774514596242	620.119476683854	1414.81899971334	No	5		Possible pseudogene
AN10326	-5.01499808249854	11.1993118244411	12.8295962622783	9.19550658060509	9.43811574528826	9.66629935858423	12.3078945262216	13.4078639616258	18.2006593140237	10.6560721340109	22.2039223353987	91.8467216957199	1108.10448615681	Yes	0	HsbA Cell-wall galactomannoprotein	protein of unknown function
AN8979	-5.01086864008576	107.015646322437	146.471223994344	154.024735225135	405.838977047395	63.7975757666559	104.617103472883	558.940328900276	407.69476863413	3147.0933035779	6264.28158887437	308.210475488993	26997.1687727401	No	0	AlcA; expresion is negatively regulated by glucose; upregulated by ethanol; protein levels decrease in response to farnesol	Alcohol dehydrogenase with a role in two-carbon compound metabolism
AN7634	-4.9658845203479	2.48873596098691	20.313527415274	8.04606825802945	9.43811574528826	14.4994490378763	11.2822366490364	8.37991497601613	13.3471501636174	3.55202404467032	4.62581715320807	659.570417546445	384.572813151652	Yes	0	Alkaline phosphatase-like, alpha-beta-alpha; sulfatase	Has domain(s) with predicted catalytic activity, sulfuric ester hydrolase activity and role in metabolic process
AN8980	-4.96253796242443	2.48873596098691	6.41479813113916	13.7932598709076	17.5279292412496	3.86651974343369	12.3078945262216	34.3576514016661	9.70701830081262	185.593256334024	453.330081014391	22.1911542352075	3273.98082034832	No	0	AlcM; transcript upregulated by AlcR; upregulated by exposure to ethanol; member of the alc gene cluster; transcript repressed by nitrate	Protein of unknown function, transcriptionally regulated by AlcR
AN4829	-4.95468287046255	17.4211517269084	14.9678623059914	5.74719161287818	2.69660449865379	9.66629935858423	3.07697363155539	403.073910346376	31.547809477641	21.3121442680219	61.0607864223465	446.288768508062	376.708338445074	No	0	Alde/keto reductase	Putative reductase with a predicted role in carbohydrate metabolism
AN3393	-4.92540795823284	19.9098876878953	26.7283255464132	6.89662993545382	12.134720243942	5.79977961515054	3.07697363155539	10.893889468821	12.1337728760158	2.66401803350274	0.925163430641614	71.5048303134464	388.505050504941	Yes	0	PepJ; peptidase M35, deuterolysin	Neutral metalloprotease II, putative
AN0392	-4.88464779918041	16.1767837464149	6.41479813113916	8.04606825802945	24.2694404878841	14.4994490378763	8.20526301748104	1167.32215615905	1287.39330214527	601.180069560451	962.169967867278	629.982211899502	277.615957142195	Yes	0	Endonuclease/exonuclease/phosphatase; mannose-binding lectin	Ortholog of A. fumigatus Af293 : Afu1g01540, A. oryzae RIB40 : AO090102000263, Neosartorya fischeri NRRL 181 : NFIA_023120, Aspergillus wentii : Aspwe1_0169751 and Aspergillus versicolor : Aspve1_0157964
AN6940	-4.86096080230432	248.873596098691	246.969728048858	124.139338838169	103.819273198171	236.824334285314	248.209206278801	9372.09690917643	8697.48839752811	4456.90217005008	4554.57956904866	8165.72833760538	6388.31280415311	No	2	CorA Mg+2 transporter protein	Has domain(s) with predicted metal ion transmembrane transporter activity, role in metal ion transport, transmembrane transport and membrane localization
AN6718	-4.84831087354886	55.9965591222055	55.5949171365394	62.0696694190843	145.616642927305	65.7308356383728	53.3342096136267	3922.63820027315	3826.99196509538	19800.7580370147	13496.2841261999	1942.34241653163	1912.64024863971	No	0		Has domain(s) with predicted ATP binding, nucleoside-triphosphatase activity, nucleotide binding activity
AN8502	-4.82990518754773	59.7296630636859	45.9727199398306	270.118005805274	292.581588103936	66.6974655742312	97.4374983325873	180.168171984347	64.3089962428836	233.545580937073	325.657527585848	3370.58975994763	2110.82501124547	No	12	Major Facilitator Superfamily	Ortholog(s) have role in cellular response to drug
AN9373	-4.8293288166329	46.0416152782578	26.7283255464132	209.197774708766	122.695504688747	41.5650872419122	37.9493414558498	1888.83283559403	2147.67779905479	5439.03681840142	6211.54727332779	1530.57322127834	1008.22565738327	No	0		Has domain(s) with predicted RNA polymerase II transcription factor activity, sequence-specific DNA binding, zinc ion binding activity, role in regulation of transcription, DNA-templated and nucleus localization
AN12307	-4.82152248412898	26.1317275903626	25.6591925245566	13.7932598709076	12.134720243942	16.4327089095932	18.4618417893323	552.236396919463	491.417801478639	614.500159727965	805.817348088846	451.836557066864	657.4700854699	No	0	Thioesterase superfamily	Ortholog of A. nidulans FGSC A4 : AN4261, A. fumigatus Af293 : Afu5g13200, Afu7g03960, A. oryzae RIB40 : AO090020000704, AO090026000045, AO090026000818 and Aspergillus wentii : Aspwe1_0181783
AN9177	-4.76204375821904	8.71057586345419	6.41479813113916	1.14943832257564	1.34830224932689	2.89988980757527	5.12828938592565	1318.99861722494	1706.00846636782	39.0722644913735	59.2104595610633	138.078293019069	150.211466895635	No	0		Putative NADH:flavin oxidoreductase
AN6930	-4.76128501092292	2.48873596098691	3.20739906556958	0	6.74151124663447	1.93325987171685	3.07697363155539	151.676461065892	1061.70512665138	84.36057106092	141.550004888167	63.4913579507325	324.016357911003	No	0		Has domain(s) with predicted catalytic activity, pyridoxal phosphate binding, transaminase activity
AN5037	-4.75760434491636	12.4436798049346	8.55306417485221	20.6898898063614	44.4939742277875	11.5995592303011	7.17960514029591	333.520616045442	179.579838565033	1568.21861572194	2425.77851514231	134.996188264179	660.615875352531	No	2	Glucose-methanol-choline oxidoreducctase	Has domain(s) with predicted flavin adenine dinucleotide binding, oxidoreductase activity, acting on CH-OH group of donors activity and role in oxidation-reduction process
AN0482	-4.73223318575764	13.688047785428	32.0739906556958	5.74719161287818	25.617742737211	16.4327089095932	12.3078945262216	1164.80818166624	1790.94487649993	14689.3954367341	10309.0961076395	400.057197184713	587.476260581358	No	0		Putative ubiquitin-conjugating enzyme
AN2601	-4.72299199586599	14.9324157659215	8.55306417485221	39.0809029675716	28.3143472358648	6.76640955100896	8.20526301748104	99.7209882145919	29.1210549024379	112.776763418283	116.570592260843	263.2117460676	276.829509671537	No	10	Major Facilitator Superfamily; sugar porter family; sugar/inositol transporter	Has domain(s) with predicted substrate-specific transmembrane transporter activity, transmembrane transporter activity, role in transmembrane transport and integral component of membrane, membrane localization
AN1584	-4.72021188780111	31.1091995123364	43.8344538961176	45.9775329030254	221.121568889611	18.36596878131	28.7184205611836	315.084803098206	195.353743303854	718.396863034571	1126.84905852149	391.427303871021	1513.12493354556	No	0	Zn2Cys6 Transcription factor + fungal specific Transcription factor domain	Ortholog(s) have transcription cofactor activity, role in regulation of arginine metabolic process and nucleus localization
AN0617	-4.64828916470849	6.22183990246728	4.27653208742611	9.19550658060509	5.39320899730757	10.6329292944427	6.15394726311078	457.54335769048	656.437112592453	494.619348220342	1168.48141290036	212.665228087405	349.182676972052	No	0		Lyase domain-containing protein
AN7577	-4.64277126807651	28.6204635513495	49.1801190054002	36.7820263224204	31.0109517345186	23.1991184606022	32.8210520699241	1039.109457026	1081.11916325301	5990.48855133649	4530.52531985198	938.192687388495	622.0799492903	No	0	Ubiquitin-conjugating enzyme/RWD-like	Has domain(s) with predicted acid-amino acid ligase activity
AN2779	-4.62305770374069	0	2.13826604371305	3.44831496772691	10.7864179946151	5.79977961515054	2.05131575437026	51.9554728513	21.8407911768284	31.9682164020328	44.4078446707975	86.915354087896	243.012268433253	No	0	Amidohydrolase₁	Has domain(s) with predicted catalytic activity, hydrolase activity, iron-sulfur cluster binding activity
AN6407	-4.6144117172517	0	0	0	0	0	0	15.083846956829	12.1337728760158	0	0.925163430641614	9.86273521564777	97.5194863615641	Yes	1	Cytochrome P450	Ortholog(s) have oxidoreductase activity and role in steroid metabolic process
AN10699	-4.60199652141614	43.5528793172709	164.646485365905	33.3337113546934	106.515877696825	35.7653076267616	61.5394726311078	1521.79255964453	1912.28260526009	1051.39911722241	1145.35232713432	2266.57983674605	994.856050382086	Yes	0	PLDc Phospholipase D/Transphosphatidylase	Has domain(s) with predicted catalytic activity and role in metabolic process
AN1920	-4.57931802382321	2.48873596098691	16.0369953278479	17.2415748386345	20.2245337399034	2.89988980757527	6.15394726311078	290.78304966776	468.363633014209	215.785460713722	374.691189409854	119.585664489729	214.700159489573	Yes	6	Na/H exchanger	Has domain(s) with predicted solute:proton antiporter activity, role in cation transport, transmembrane transport and integral component of membrane localization
AN10599	-4.55903374713103	22.3986236488822	13.8987292841348	5.74719161287818	9.43811574528826	7.73303948686738	12.3078945262216	109.776886185811	135.898256211377	103.896703306607	164.679090654207	169.515761518946	449.847953216247	No	0	Mandelate recemase/muconate lactonizing enzyme	Ortholog(s) have galactonate dehydratase activity and role in cellular carbohydrate catabolic process
AN6132	-4.48900044592531	828.749075008641	528.151712797124	1233.34732012366	1135.27049393324	1012.06154284377	678.985514696556	22576.328936885	31932.4500778107	16735.3612864642	22618.3955523262	21380.5606846714	19584.9013617906	No	0	SltB; protein kinase-like domain superfamily	Component of the SltA-dependent pathway involved in cation homeostasis
AN3199	-4.4664880276031	11.1993118244411	23.5209264808436	5.74719161287818	13.4830224932689	9.66629935858423	18.4618417893323	525.420668996211	42.4682050660552	28.4161923573625	20.3535954741155	1028.19014623128	170.659101132737	No	12	LacpA; Major Facilitator Superfamily; induced by lactose and galactose	MFS sugar transporter
AN7245	-4.46476903096923	1.24436798049346	2.13826604371305	1.14943832257564	12.134720243942	0	1.02565787718513	56.9834218369097	61.8822416676805	51.5043486477196	81.414381896462	34.5195732547672	59.7700077699909	No	0		Ortholog of A. niger CBS 513.88 : An01g06570, An06g00030, A. oryzae RIB40 : AO090023000010, AO090026000177, Neosartorya fischeri NRRL 181 : NFIA_055760 and Aspergillus wentii : Aspwe1_0032389, Aspwe1_0041672
AN7165	-4.43367333390867	333.490618772246	376.334823693497	531.040505029944	598.646198701141	417.584132290839	396.929598470645	5960.63352244027	9874.46436650164	6265.77041479844	9250.7091429855	8290.24536970293	10588.7287449363	No	5	Anoctamin/TMEN16; Ca+2-dependent Cl- channels or Ca+2-dependent lipid scramblases	Ortholog of A. fumigatus Af293 : Afu4g03330, A. niger CBS 513.88 : An14g01960, A. oryzae RIB40 : AO090011000165, Aspergillus wentii : Aspwe1_0053298 and Aspergillus sydowii : Aspsy1_0060563
AN5331	-4.4328437836635	84.617022673555	164.646485365905	1182.77203393033	1983.35260875986	78.2970248045323	173.336181244287	575.700158852308	288.783794449175	4415.1658875252	4643.39525839026	2564.9275770194	3947.17985523137	No	0	Short-chain dehydrogenase/reducase SDR; glucose/ribitol dehydrogenase	Has domain(s) with predicted oxidoreductase activity and role in metabolic process
AN12488	-4.41744669340911	23.6429916293757	32.0739906556958	13.7932598709076	13.4830224932689	15.4660789737348	31.795394192739	113.128852176218	586.061229911562	23.0881562903571	47.1833349627223	149.790291087651	2326.3116182057	No	0	NAD(P)-binding domain	Ortholog of A. nidulans FGSC A4 : AN4177, AN2921, A. fumigatus Af293 : Afu8g00600, A. niger CBS 513.88 : An03g00920, An02g01430, A. oryzae RIB40 : AO090010000696 and Aspergillus wentii : Aspwe1_0029035
AN4345	-4.41589696614675	2.48873596098691	7.48393115299568	6.89662993545382	5.39320899730757	0.966629935858423	8.20526301748104	147.486503577884	139.538388074181	194.4733164457	209.086935325005	109.722929274081	148.63857195432	No	0		Has domain(s) with predicted catalytic activity, magnesium ion binding, thiamine pyrophosphate binding activity
AN5665	-4.39514944327799	8.71057586345419	5.34566510928263	12.643821548332	13.4830224932689	2.89988980757527	4.10263150874052	172.626248505932	157.739047388205	497.283366253844	593.029759041274	58.5599903429087	170.659101132737	Yes	1		Putative cytochrome P450
AN8612	-4.39512769342748	12.4436798049346	23.5209264808436	4.59775329030254	16.1796269919227	4.83314967929211	12.3078945262216	139.944580099469	353.092790692059	131.424889652802	219.263733062062	212.665228087405	297.277143908639	Yes	1		Ortholog of Aspergillus versicolor : Aspve1_0136952 and Aspergillus sydowii : Aspsy1_0157571
AN2941	-4.39166826553605	17.4211517269084	16.0369953278479	10.3449449031807	14.8313247425958	13.5328191020179	13.3335524034067	159.218384544306	46.1083369288599	1397.72146157777	1382.19416537857	271.225218430314	444.342820921643	No	0	DUF2841	Ortholog of A. nidulans FGSC A4 : AN5437, A. fumigatus Af293 : Afu3g08250, Afu6g13630, A. niger CBS 513.88 : An02g11860 and A. oryzae RIB40 : AO090005001453, AO090103000325
AN3162	-4.37509680163072	57.2409271026989	80.1849766392395	68.9662993545382	101.122668699517	71.5306152535233	68.7190777714037	1231.00950997677	2899.97171736777	2141.8704989362	1728.20528843853	2699.3073443326	891.831431725917	No	0	Ngn4;	Putative GNAT-type acetyltransferase
AN3880	-4.35518237793758	7.46620788296073	4.27653208742611	11.4943832257564	9.43811574528826	10.6329292944427	7.17960514029591	27.6537194208532	10.9203955884142	23.0881562903571	62.9111132836297	28.9717846959653	702.297591297393	No	0		Putative acyl-CoA dehydrogenase
AN11189	-4.34237100882345	2.48873596098691	1.06913302185653	0	10.7864179946151	0.966629935858423	1.02565787718513	419.833740298408	340.959017816043	78.144528982747	93.441506494803	21.5747332842295	117.967120598666	No	12	Major Facilitator Superfamily	Putative transporter of the major facilitator superfamily (MFS)
AN9167	-4.33453739111954	16.1767837464149	22.4517934589871	37.931464644996	32.3592539838454	25.132378332319	33.8467099471093	998.885865141122	918.526606714394	2628.49779305603	2167.6579179933	691.007886046322	581.184680816096	No	0		Ortholog of A. fumigatus Af293 : Afu3g01090, Neosartorya fischeri NRRL 181 : NFIA_001950, Aspergillus wentii : Aspwe1_0028617 and Aspergillus fumigatus A1163 : AFUB_047320
AN6761	-4.33031978894505	8.71057586345419	14.9678623059914	11.4943832257564	10.7864179946151	5.79977961515054	4.10263150874052	88.8270987457709	38.8280732032505	116.328787462953	55.5098058384968	54.2450436860628	295.704248967324	No	0		Putative acyl-CoA dehydrogenase
AN9010	-4.31876368818217	4.97747192197382	3.20739906556958	12.643821548332	22.9211382385572	3.86651974343369	6.15394726311078	18.4358129472355	1.21337728760158	59.4964027482278	163.753927223566	30.8210475488993	454.566638040194	No	12	Major Facilitator Superfamily	Ortholog(s) have nicotinamide mononucleotide transmembrane transporter activity, role in nicotinamide mononucleotide transport, quinolinic acid transmembrane transport and mitochondrion localization
AN10657	-4.31852986665698	2.48873596098691	6.41479813113916	3.44831496772691	1.34830224932689	2.89988980757527	1.02565787718513	5.86594048321129	9.70701830081262	4.4400300558379	9.25163430641614	2.46568380391194	276.829509671537	No	0	AMP-dependent synthetase/ligase	Has domain(s) with predicted catalytic activity and role in metabolic process
AN3979	-4.31007500889186	88.3501266150353	128.295962622783	233.335979482854	343.817073578358	67.6640955100896	128.207234648141	4739.67991043472	6521.90292085848	14216.9762387929	9330.27319802067	2614.24125309764	1769.50680897999	Yes	2	Membrane-associated eicosanoid/glutathione metabolism-like domain	Ortholog of A. nidulans FGSC A4 : AN12192, Aspergillus flavus NRRL 3357 : AFL2T_09411, Aspergillus versicolor : Aspve1_0043435 and Aspergillus sydowii : Aspsy1_0051867
AN3820	-4.30326119838378	37.3310394148037	41.6961878524045	114.943832257564	91.6845529542288	57.0311662156469	40.00065721022	177.654197491542	166.232688401416	1447.44979820315	2008.52980792294	521.492124527376	1779.73062609855	No	1	Paired Immunoglobulin-like type 2?	protein of unknown function
AN1587	-4.28462313618553	7.46620788296073	7.48393115299568	5.74719161287818	8.08981349596136	5.79977961515054	4.10263150874052	103.072954204998	203.847384317065	149.185009876153	208.161771894363	85.68251218594	190.320287899182	No	0	Repressed by nitrate	protein of unknown function
AN6723	-4.27537682610506	4.97747192197382	19.2443943934175	8.04606825802945	24.2694404878841	4.83314967929211	8.20526301748104	90.5030817409742	61.8822416676805	147.408997853818	188.733339850889	72.7376722154023	353.114914325341	No	0	DhbD; amidohydrolase 2 domain	Putative 2,3-dihydroxybenzoate carboxylyase
AN10384	-4.27380030835863	4.97747192197382	11.7604632404218	8.04606825802945	5.39320899730757	6.76640955100896	8.20526301748104	273.185228218126	47.3217142164615	39.0722644913735	26.8297394886068	403.755722890581	92.8008015376175	Yes	0	Transcription factor, fungi	Possible C6 transcription factor
AN7798	-4.27302568768633	19.9098876878953	11.7604632404218	8.04606825802945	5.39320899730757	14.4994490378763	12.3078945262216	824.583633639987	766.854445764197	25.7521743238598	13.8774514596242	395.742250527867	212.340817077599	No	0	Chloramphenicol acetyltransferase-like domain superfamily	Ortholog of A. nidulans FGSC A4 : AN6764, AN2660, A. fumigatus Af293 : Afu8g01960 and A. niger CBS 513.88 : An15g04120, An11g05430, An01g12050, An11g03480, An01g01140
AN6703	-4.26571059060231	153.057261600695	188.167411846749	62.0696694190843	90.3362507049019	135.328191020179	149.746050069029	1337.43443017217	737.733390861759	15.0961021898488	3.70065372256645	2189.52721787381	4091.8861898324	No	10	JenB; sugar_tr general substrate transporter	Short-chain carboxylic acid transporter involved in uptake of lactate, succinate, pyruvate and malate
AN7797	-4.24258787424956	3.73310394148037	12.8295962622783	4.59775329030254	10.7864179946151	2.89988980757527	9.23092089466616	196.928001936379	206.274138892268	7.10404808934063	2.77549029192484	273.074481283248	78.6447470657775	No	11	C4_dicarboxylate transporter/malic acid transport protein	Has domain(s) with predicted role in transmembrane transport and integral component of membrane localization
AN9372	-4.19952450901049	0	1.06913302185653	1.14943832257564	6.74151124663447	0.966629935858423	0	4.18995748800806	0	111.000751395947	28.68006634989	57.9435693919307	31.457898826311	No	0	Peptidase_S9, prolyl oligopeptidase, catalytic domain; six-bladed beta-propeller, TolB-like	Has domain(s) with predicted serine-type peptidase activity and role in proteolysis
AN5833	-4.19815345318402	52.2634551807251	54.5257841146828	73.5640526448407	80.8981349596136	80.2302846762491	60.5138147539226	188.548086960363	169.872820264221	301.034037785809	538.445116633419	467.247080841313	2916.14722119903	No	1	PcsA; transcript induced by heptadecanoic acid	Putative acetyl-CoA synthase with a predicted role in two-carbon metabolism or the methylcitrate pathway
AN10392	-4.18826015575462	72.1733428686204	94.0837059233743	37.931464644996	128.088713686055	71.5306152535233	72.8217092801442	924.304621854579	1616.2185470853	1444.78578016965	1556.12489033919	1156.4057040347	1977.9153887043	Yes	0	FAD-linked oxidase; CO dehydrogenase, flavoprotein-like, FAD-binding, subdomain 2	Has domain(s) with predicted UDP-N-acetylmuramate dehydrogenase activity, flavin adenine dinucleotide binding, oxidoreductase activity, acting on CH-OH group of donors activity and role in oxidation-reduction process
